# Dissecting the Human Leptomeninges at single-cell resolution

**DOI:** 10.1101/2022.12.15.520647

**Authors:** Nicola Kearns, Artemis Iatrou, Danny Flood, Sashini De Tissera, Zachary M. Mullaney, Jishu Xu, Chris Gaiteri, David A. Bennett, Yanling Wang

## Abstract

Emerging evidence shows that the meninges conduct essential immune surveillance and immune defense at the brain border, and the dysfunction of meningeal immunity contributes to aging and neurodegeneration. However, no study exists on the molecular properties of cell types within human leptomeninges. Here, we provide the first single nuclei profiling of dissected postmortem leptomeninges from aged individuals. We detect diverse cell types, including unique meningeal endothelial, mural, and fibroblast subtypes. For immune cells, we show that most T cells express CD8 and bear characteristics of tissue-resident memory T cells. We also identify distinct subtypes of border-associated macrophages (BAMs) that display differential gene expressions from microglia and express risk genes for Alzheimer’s Disease (AD), as nominated by genome-wide association studies (GWAS). We discover cell-type-specific differentially expressed genes in individuals with Alzheimer’s dementia, particularly in fibroblasts and BAMs. Indeed, when cultured, leptomeningeal cells display the signature of *ex vivo* AD fibroblasts upon amyloid-β treatment. We further explore ligand-receptor interactions within the leptomeningeal niche and computationally infer intercellular communications in AD. Thus, our study establishes a molecular map of human leptomeningeal cell types, providing significant insight into the border immune and fibrotic responses in AD.
