## Supplemental Table 1 for "Dissecting the Human Leptomeninges at single-cell resolution"

### Sheet: Demo_ex vivo 
	NCI/MCI	AD
N	21	23
Age of death (mean(SD))	91.35 (5.12)	92.5 (7.69)
Male (%)	23.8095	34.7826
PMI (h; mean(SD))	8.77 (5.43)	7.74 (2.28)
CAA pathology (Low|High)	10|11	15|8
AD Pathological diagnosis (%)	52.3	78.3
Braak stage (1-2|3-4| 5-6)	5|16|0	3|9|11
Cognitive decline (mean(SD))	-0.19 (0.55)	-2.12 (1.09)
Amyloid load (mean(SD))	0.87 (0.36)	1.88 (0.34)
Tangle load (mean(SD)	4.26 (3.5)	14.54 (13.42)

### Sheet: Demo_in vitro 
	NCI/MCI	AD
N	5	7
Age of death (mean(SD))	94.66 (5.33)	94.56 (3.19)
Male (%)	40	28.5714
PMI (h; mean(SD))	5.58 (1.22)	8.03 (2.08)
Cognitive decline (mean(SD))	-0.132 (0.12)	-2.12 (0.99)
Amyloid load (mean(SD))	1.47 (0.45)	1.36 (1.89)
Tangle load (mean(SD)	5.52 (2.27)	9.89 (8.01)
