## Supplemental Table 4 for "Dissecting the Human Leptomeninges at single-cell resolution"

### Sheet: Endothelial
Gene	Group	morans_test_statistic	morans_I
NKAIN2	1	218.672	0.478
ARL15	1	184.947	0.404231
DKK2	1	173.925	0.380152
FBLN5	1	164.927	0.360486
PLPP1	1	159.414	0.348451
EFNA5	1	152.549	0.333414
ARHGEF28	1	147.169	0.321675
AC019197.1	1	145.174	0.317316
VEGFC	1	143.454	0.313553
ROR1	1	142.611	0.311703
CDH13	1	138.291	0.302241
SMAD6	1	137.234	0.299961
PCSK5	1	136.762	0.298922
LINGO1	1	136.619	0.298615
BMP6	1	135.95	0.297148
HSP90AA1	1	125.987	0.275374
FGF2	1	122.165	0.266999
PELI1	1	114.08	0.249343
PRDM16	1	113.859	0.248838
ADAMTS1	1	111.995	0.244783
DST	1	107.548	0.235063
LINC00840	1	105.493	0.23053
EFNB2	1	105.391	0.230342
BMX	1	102.393	0.223751
HSPH1	1	101.374	0.221566
MAST4	1	100.899	0.220527
SERPINE2	1	100.536	0.219687
ALPL	1	97.7453	0.213613
SULF1	1	97.4316	0.212916
COL8A1	1	96.0248	0.209869
GJA5	1	95.9572	0.209687
SLC45A4	1	95.928	0.209625
SPECC1	1	95.8155	0.20939
RFTN1	1	94.2565	0.205988
AKAP13	1	93.8317	0.205075
SEMA3G	1	89.6233	0.195837
HEY1	1	89.3956	0.195351
PLCG2	1	88.5599	0.193546
SETBP1	1	87.6778	0.191623
NOS1AP	1	87.6404	0.191524
RPS6KA5	1	86.7069	0.1895
GFOD1	1	85.9898	0.187931
ELN	1	85.0015	0.185761
FBLN2	1	83.746	0.182973
PIK3C2B	1	83.6908	0.182903
FRMD4B	1	81.8621	0.178902
GRB14	1	81.8325	0.178821
HSPB1	1	81.6021	0.17834
LTBP4	1	81.0865	0.177157
LAMA2	1	80.2947	0.17547
AHCTF1	1	77.5565	0.169491
PLXNA2	1	76.3319	0.166817
SLC4A4	1	75.7548	0.165552
PGM2L1	1	75.6047	0.165204
BGN	1	74.7569	0.163321
CPAMD8	1	73.7703	0.161196
NR4A1	1	73.3691	0.160339
ITGA9	1	70.9876	0.155125
SWAP70	1	70.3118	0.153655
ABR	1	69.8585	0.152665
GAREM1	1	69.5879	0.15205
DNAJB1	1	69.4547	0.151776
FBLIM1	1	68.5601	0.149793
HSPA1B	1	67.9279	0.148441
HSPA1A	1	67.4165	0.147323
IRF6	1	66.948	0.146248
FUT8	1	65.7565	0.143697
PTPRJ	1	65.278	0.142647
BAALC	1	65.1881	0.142434
AC016739.1	1	65.3425	0.142217
CTTNBP2NL	1	64.5033	0.140958
ADD1	1	64.3023	0.140518
ATP13A3	1	63.1894	0.138082
HRH1	1	62.5684	0.136707
S100A6	1	62.1968	0.135886
ATP8B4	1	62.2694	0.135771
MIR155HG	1	61.8933	0.135231
FBN1	1	61.4751	0.134328
HIST1H2AC	1	60.692	0.132611
PTGIS	1	59.3218	0.129599
CALD1	1	59.0937	0.12913
SH3PXD2B	1	58.1851	0.127118
SSFA2	1	57.9785	0.126692
FLNB	1	57.355	0.12533
PDE3A	1	55.873	0.122059
VIM	1	54.9999	0.120177
STC1	1	54.7698	0.119624
CD9	1	54.6835	0.119457
CDK14	1	54.4206	0.118893
CLDN10	1	54.2358	0.118451
THSD7A	1	54.2066	0.118447
JAG2	1	53.4583	0.116784
SAMD4A	1	52.937	0.115668
TM4SF1	1	52.6943	0.115132
PLS3	1	52.6393	0.115019
SYNJ2	1	52.4159	0.114528
LMCD1	1	52.0785	0.113783
IKZF1	1	51.8581	0.112809
TC2N	1	51.196	0.111828
ATP2A3	1	51.1201	0.111659
LPP	1	50.5317	0.110411
HSPD1	1	50.0865	0.109433
TANC2	1	49.9114	0.109053
KYNU	1	49.4119	0.107955
TCF7L1	1	49.2222	0.107549
WIPF3	1	48.5449	0.10598
MEDAG	1	48.2724	0.105412
SLC8A1	1	48.2155	0.105314
PDGFD	1	48.1709	0.105196
KCNJ2	1	48.1451	0.105154
CP	1	47.8611	0.104574
SERPINH1	1	47.6825	0.10417
SPOCK1	1	47.5766	0.103929
AC004889.1	1	47.5381	0.103845
HOMER2	1	47.4016	0.103563
HEY2	1	47.0312	0.102707
BCR	1	46.6696	0.101968
NOS1	1	46.6037	0.101809
TOX2	1	46.5867	0.101778
LMO2	1	46.1509	0.100828
SLC26A3	2	160.035	0.349809
MT-RNR2	2	137.567	0.300679
RASGEF1B	2	136.498	0.298353
BCOR	2	125.172	0.273588
PPP1CB	2	118.673	0.259385
MGP	2	117.373	0.256541
HSPA5	2	111.252	0.243162
IGFBP3	2	108.618	0.237399
C10orf10	2	98.4764	0.215228
PTMA	2	94.3326	0.206171
PER1	2	84.1037	0.183803
MT-RNR1	2	83.9883	0.183554
RHOB	2	83.8441	0.18324
TMSB4X	2	82.0593	0.179338
PTGS2	2	81.6076	0.178342
CLIC4	2	81.2486	0.177565
EEF1A1	2	79.2791	0.173261
VCAM1	2	77.9479	0.170326
MET	2	76.0439	0.166183
UBC	2	72.8015	0.159095
JUNB	2	72.6514	0.158769
HERC2P3	2	71.7837	0.156875
ABI3BP	2	71.7766	0.156851
ARID5A	2	71.6954	0.156678
FGFR1	2	71.1766	0.155545
JUN	2	70.9376	0.155024
ZFP36	2	69.8143	0.152566
DUSP1	2	68.8091	0.150371
ATF3	2	65.8631	0.143926
CLU	2	65.6213	0.1434
FAM198B	2	65.4707	0.143058
STOM	2	64.8108	0.14163
HIF1A	2	63.9706	0.139792
CAPZA2	2	62.5209	0.136624
HSP90B1	2	62.4585	0.136487
7SK.4	2	61.9411	0.135344
CPXM2	2	60.7896	0.132822
CNOT8	2	58.969	0.128859
YBX3	2	56.229	0.122869
NLGN1	2	55.7857	0.121891
DUSP5	2	55.336	0.120914
CX3CL1	2	54.4437	0.118942
SRGN	2	54.0362	0.118075
NUAK1	2	53.7955	0.117549
IRAK2	2	53.3881	0.116645
ACTR3	2	53.1824	0.116207
HSP90AB1	2	53.0338	0.115883
SLC7A2	2	52.706	0.115154
CCNL1	2	52.5382	0.1148
NOCT	2	52.3857	0.114395
TRA2B	2	51.3454	0.112192
HERPUD1	2	50.9759	0.111384
JUND	2	49.4158	0.107971
HNRNPC	2	49.1561	0.107405
H3F3B	2	49.0569	0.107186
PDIA3	2	48.5177	0.106004
TSC22D3	2	48.3939	0.105737
FTH1	2	47.6491	0.104106
VAPA	2	47.6157	0.104038
ART4	2	47.4001	0.1035
AC069208.1	2	47.0576	0.102817
PATJ	2	46.7657	0.102176
MYOF	2	45.8281	0.100129
TSHZ2	3	311.017	0.679896
LINC02147	3	164.674	0.359941
AFF3	3	162.77	0.355777
SLC7A5	3	157.267	0.343745
MCF2L	3	148.69	0.325007
DNM3	3	147.968	0.323429
SLC1A1	3	133.356	0.291481
ABCB1	3	132.428	0.289455
ESYT2	3	131.526	0.287482
KCTD8	3	126.603	0.276711
SCARB1	3	122.072	0.266791
SORBS1	3	117.877	0.257645
IL18R1	3	117.081	0.255887
PON2	3	112.433	0.245738
HLF	3	108.655	0.23746
LDLRAD3	3	101.119	0.221008
GALNT18	3	99.963	0.21848
AKAP12	3	98.708	0.21573
TBC1D4	3	97.9167	0.214008
NOSTRIN	3	95.5481	0.208812
ADGRL2	3	94.1416	0.205754
C1GALT1	3	90.5607	0.19791
RASAL2	3	87.568	0.191382
SLC22A23	3	87.1586	0.190481
SEMA6A	3	86.7437	0.189564
CPD	3	83.7207	0.182965
NFIB	3	82.8854	0.181143
SDK1	3	82.8965	0.181141
PITPNM2	3	79.1376	0.17294
PDE7B	3	78.8173	0.172233
RORA	3	78.6369	0.171857
C2orf83	3	78.3097	0.171043
SLCO2B1	3	78.1726	0.170835
PRICKLE2	3	76.773	0.167779
BACE2	3	75.8537	0.165773
ANKS1A	3	75.3401	0.164649
SLC19A3	3	75.2117	0.164343
MTUS2	3	72.5096	0.158429
TRPS1	3	71.7085	0.156703
NR3C2	3	71.6585	0.156601
FLI1	3	69.7233	0.15237
RAPGEF4	3	69.6316	0.15217
CCSER1	3	69.1209	0.151052
SHROOM2	3	68.3535	0.149356
TMEM132C	3	66.6707	0.145591
PDE10A	3	64.6727	0.141329
ATP10A	3	64.5394	0.141036
BTNL9	3	64.4152	0.14074
ST3GAL6	3	64.059	0.139973
CXorf36	3	64.0549	0.13996
LEF1	3	63.8721	0.139576
MYO1B	3	63.352	0.138418
LMBR1	3	63.0825	0.137852
SLC39A10	3	63.072	0.137815
SORBS2	3	61.7117	0.134855
AP3S1	3	61.4478	0.134275
LINC01644	3	60.8323	0.132382
LINC00854	3	60.5676	0.132225
PTPRK	3	60.4629	0.132123
SORT1	3	60.3267	0.131827
CGNL1	3	60.0331	0.131178
GALNT17	3	59.9774	0.131017
FENDRR	3	59.7445	0.130542
PXN	3	59.7379	0.130536
ZNF385D	3	59.7217	0.130494
PITPNC1	3	59.2299	0.129429
SLC16A1	3	58.8979	0.128679
PDXK	3	58.533	0.127896
LHFPL6	3	57.9576	0.126647
RHOBTB1	3	57.6488	0.125956
PRKCH	3	57.2526	0.125105
MFSD2A	3	56.4646	0.12332
AGFG1	3	56.2993	0.123022
PKP4	3	56.2225	0.122854
LRCH1	3	56.1313	0.122655
PALD1	3	53.873	0.117691
CELF2	3	53.799	0.117553
OSMR	3	53.6178	0.117159
ITGA2	3	53.4695	0.116812
TSPAN5	3	53.3538	0.116571
MAOA	3	53.1208	0.116056
ZNF385B	3	53.0017	0.11576
CDYL2	3	52.6166	0.114969
SLC26A2	3	52.1148	0.113847
CCNY	3	52.0699	0.113772
SLC7A1	3	52.0023	0.113622
PIAS2	3	51.7222	0.113012
CDH2	3	51.5419	0.112615
KANK1	3	50.8206	0.111039
STXBP6	3	49.9215	0.109073
BBS9	3	49.2066	0.107515
BSG	3	48.8381	0.106698
NRP1	3	47.6945	0.104198
PPM1H	3	47.6286	0.104049
SMAD1	3	47.4055	0.103566
RNF115	3	46.678	0.101987
SPOCK3	3	46.7026	0.101928
ITGA6	3	46.4196	0.101419
PPFIBP1	3	45.7728	0.100009
PKHD1L1	4	272.461	0.595596
IL1R1	4	268.672	0.587318
TLL1	4	209.662	0.458299
CALCRL	4	134.461	0.293901
PLCXD3	4	128.853	0.28163
MMRN1	4	121.332	0.265175
PARD6G	4	118.681	0.259363
C1orf21	4	115.101	0.25156
TXNIP	4	107.822	0.235662
ELL2	4	105.499	0.230585
IL1RL1	4	104.354	0.228047
GABARAPL1	4	103.944	0.227185
SERPINE1	4	101.497	0.221833
TMEM2	4	100.081	0.218737
ZFAND5	4	99.7914	0.218104
SRPX	4	96.0755	0.209978
KLF6	4	93.6583	0.204698
BNIP3	4	91.745	0.200489
SOD2	4	91.4787	0.199929
RPL3P4	4	89.5939	0.195315
FKBP5	4	89.1762	0.194897
TNFAIP3	4	88.2237	0.192798
ERO1A	4	86.2006	0.188391
COL25A1	4	85.5356	0.186898
CLEC2B	4	85.1209	0.186028
FMNL2	4	83.5888	0.182683
AC073861.1	4	83.7941	0.182464
LINC00607	4	83.1553	0.181722
NFKBIA	4	82.9624	0.181312
LDHA	4	82.4152	0.180108
NEDD9	4	79.1343	0.172942
RYR3	4	78.6964	0.17198
PLA1A	4	77.9774	0.170413
NDRG1	4	77.7236	0.169861
EPB41L3	4	76.9064	0.168056
BAIAP2	4	76.7537	0.167715
KLF9	4	76.743	0.167715
TNFRSF10B	4	76.735	0.167694
MXI1	4	75.9471	0.165974
ARL5B	4	75.7173	0.165462
LINC01619	4	72.2494	0.157873
TGFBR3	4	70.131	0.153261
PDK4	4	70.0559	0.153091
LIFR	4	68.3288	0.149322
BTG1	4	68.1544	0.148933
SUN1	4	67.0262	0.14647
JAK1	4	66.9851	0.146383
SQSTM1	4	65.2291	0.142539
MAFF	4	63.2947	0.138308
ICAM1	4	62.9331	0.137491
HBP1	4	62.7571	0.137138
GPM6A	4	62.5832	0.136749
KCNIP4	4	62.5483	0.136639
PCDH17	4	62.4959	0.136531
RGS5	4	61.9708	0.135389
RGS2	4	60.9802	0.133242
SLC2A1	4	60.3627	0.131906
NR2F2-AS1	4	59.7334	0.13051
KLF7	4	59.6345	0.130313
HMBOX1	4	58.6678	0.1282
NMUR2	4	58.6518	0.128129
TPM4	4	58.0252	0.126794
NFKBIZ	4	57.7987	0.126287
RARB	4	57.6457	0.125956
ABLIM1	4	56.9415	0.124425
ACTB	4	56.8371	0.124197
ABCD3	4	55.946	0.122246
MEF2A	4	55.5917	0.121473
SH3RF3	4	55.2572	0.120741
CEMIP	4	54.9622	0.120084
EYA1	4	54.6538	0.119338
ZBTB10	4	54.6185	0.119338
BIRC3	4	54.3449	0.118721
GNAI1	4	54.1302	0.118256
ZNF292	4	53.4983	0.116898
FAM210A	4	52.9215	0.11562
PTP4A1	4	52.7581	0.115268
LINC02360	4	52.5644	0.1148
AL139807.1	4	52.5459	0.114798
FMO2	4	52.1331	0.11389
KLF2	4	52.0019	0.113626
GNA14	4	51.6749	0.112911
CTNNAL1	4	51.0579	0.111557
WTAP	4	50.8821	0.111175
IFRD1	4	50.7223	0.110827
FAM162A	4	50.7007	0.110746
NFIL3	4	50.536	0.110406
ADAMTSL3	4	50.3573	0.110007
NR1D1	4	50.2221	0.109723
ZMYND8	4	48.7632	0.106546
SELP	4	48.4781	0.105892
UBAP1	4	48.3283	0.105594
MCTP2	4	48.0488	0.104931
REL	4	47.8674	0.104577
UGCG	4	47.1502	0.103014
ZFP36L1	4	46.9765	0.102639
RAB7A	4	46.447	0.101482
CDH23	4	46.1425	0.100815
MARCH6	4	46.0195	0.100548
G3BP2	4	45.8942	0.100266
FAM60A	4	45.7842	0.100014
LRRC1	5	268.622	0.587208
ADGRG6	5	224.81	0.491422
ADGRL3	5	171.136	0.374077
FLVCR2	5	170.512	0.372703
IL4R	5	170.422	0.37252
RALGAPA2	5	154.649	0.338035
BNC2	5	147.005	0.321327
CPE	5	143.213	0.313029
POSTN	5	137.816	0.301195
CDH11	5	127.77	0.279273
RAMP3	5	114.425	0.250086
NAMPT	5	113.677	0.248462
PDLIM1	5	113.536	0.248152
IL6R	5	111.948	0.244671
TRPM6	5	106.103	0.231891
SAMD5	5	105.86	0.231352
ACKR1	5	104.318	0.22797
CYTH1	5	101.808	0.222513
NOVA1	5	101.505	0.22185
SLC2A3	5	97.2555	0.212561
ACTN1	5	92.129	0.201352
TIMP1	5	89.403	0.195367
CTTNBP2	5	86.083	0.188096
PLIN2	5	84.1153	0.183817
SLC6A6	5	82.0025	0.179188
SLCO2A1	5	79.1461	0.172949
AL033504.1	5	78.0787	0.170611
CBLB	5	77.454	0.16927
DOK5	5	76.6985	0.167586
EGLN1	5	76.4675	0.167107
PDE4D	5	76.185	0.166483
TIPARP	5	75.7039	0.165433
TMTC2	5	74.265	0.162299
IL6ST	5	73.3083	0.160207
GBP2	5	72.5364	0.158507
EPB41L4A	5	72.356	0.158125
COG7	5	71.3656	0.15595
SNTG2	5	70.8416	0.154814
CACNA1C	5	70.8039	0.154725
ZNF608	5	70.0161	0.152992
ETS2	5	70.0026	0.152981
IFNGR1	5	69.2456	0.151325
HILPDA	5	67.6426	0.147805
ACSL4	5	67.352	0.147178
TMEM268	5	66.0783	0.144363
FAM155A	5	65.8523	0.143908
IER3	5	64.4165	0.140757
LIPG	5	63.47	0.138662
ABCC4	5	63.0229	0.137722
RAPGEF5	5	62.4796	0.136534
LYST	5	62.1007	0.135705
TGFB2	5	62.0705	0.135616
SELE	5	61.7662	0.134895
TRIB2	5	61.7351	0.134874
CYSLTR1	5	61.5116	0.134342
SFMBT2	5	60.8563	0.132984
ARRDC3	5	60.7782	0.132807
AF130417.1	5	60.4663	0.132083
IGF2BP2	5	59.2443	0.12944
HIPK3	5	58.6167	0.128088
VWF	5	58.2809	0.127347
ITSN1	5	58.026	0.12679
CACHD1	5	57.8377	0.126376
PLEKHH2	5	56.9713	0.124464
UNC5C	5	56.785	0.124049
PELI2	5	55.8344	0.122006
LEPR	5	54.8155	0.119777
TPD52L1	5	54.1236	0.118255
MKL2	5	53.5232	0.116947
SEMA3E	5	53.5321	0.116935
PLOD2	5	53.4327	0.116754
PCK1	5	52.467	0.1146
ARID5B	5	52.0339	0.113695
ABCA1	5	51.4993	0.112525
ZNF521	5	51.0014	0.111435
ARHGEF3	5	50.643	0.110656
OBSCN	5	50.6498	0.110645
GGA2	5	50.4198	0.110157
TPO	5	49.3994	0.107899
LRBA	5	49.0889	0.107259
DNAH5	5	49.0951	0.107232
SH3BGRL2	5	48.8371	0.1067
RAB8B	5	48.8017	0.106624
IFNGR2	5	48.7904	0.106596
LINC01725	5	47.9604	0.104756
ATAD2	5	47.7763	0.104367
BMP2K	5	47.4454	0.103658
CYP1B1	5	47.4168	0.103588
PNPLA8	5	47.3163	0.103374
SLC4A7	5	46.4018	0.101377
CEBPD	5	46.3321	0.10122
MALAT1	6	391.314	0.855418
FP236383.1	6	198.906	0.434717
FP671120.1	6	148.688	0.324966
NEAT1	6	125.968	0.275246
THSD4	6	113.047	0.247087
NEBL	6	113.028	0.247039
ADGRF5	6	92.3875	0.2019
PTPRG	6	90.8284	0.19847
CD34	6	90.4666	0.197689
HMCN1	6	85.2885	0.186371
SYNE1	6	76.978	0.16823
MCC	6	72.3715	0.158151
PDZRN3	6	71.5283	0.156315
ITGA1	6	67.5989	0.147717
BMS1P14	6	63.4729	0.138599
HLA-E	6	63.1551	0.13801
FLT3	6	62.4557	0.135879
MECOM	6	59.2612	0.12948
ADAMTS9	6	58.7071	0.128286
RASGRF2	6	58.4219	0.127663
TMSB10	6	58.225	0.12723
STEAP1B	6	57.6587	0.125948
SGPP2	6	57.4062	0.125427
LIMCH1	6	55.4684	0.121205
ST6GALNAC3	6	52.5203	0.114737
ICAM2	6	52.1643	0.113962
XKR6	6	51.5587	0.112649
PREX1	6	51.4798	0.112465
RBMS3-AS3	6	51.1592	0.111731
IFITM3	6	50.0383	0.109328
CCSER2	6	48.7014	0.10641
DACH1	6	47.9371	0.104733
IL33	6	47.7037	0.104152
RAPGEF1	6	47.6435	0.104099
RPL13AP5	6	47.4282	0.103293
A2M	6	47.1624	0.103046
EPAS1	6	46.9722	0.102628
HLA-A	6	46.4459	0.101472
FLT1	6	46.4251	0.101433
FAM85B	6	46.0658	0.100585
CMTM8	6	45.7942	0.100053

### Sheet: Mural
Gene	Group	morans_test_statistic	morans_I
MT-RNR2	1	105.921	0.280983
PRUNE2	1	100.336	0.266183
PDE4D	1	94.066	0.249531
RYR2	1	85.1363	0.225847
MYL9	1	81.058	0.215022
SORBS2	1	80.057	0.212357
TAGLN	1	78.1061	0.207189
MYH11	1	77.3498	0.205175
HSPB1	1	75.2203	0.19953
ROR1	1	73.7341	0.195584
ACTB	1	69.8872	0.185374
ACTA2	1	69.5388	0.184452
ID4	1	67.8238	0.17989
MCAM	1	66.049	0.175192
UNC13C	1	64.5596	0.17123
PHACTR1	1	63.7229	0.16902
ITGA5	1	62.815	0.166602
S100A9	1	62.7121	0.166176
DES	1	61.4775	0.163032
FLNA	1	61.2776	0.16253
LPP	1	61.2011	0.162256
INHBA	1	60.3135	0.159907
COL8A1	1	59.5013	0.15781
FN1	1	59.4851	0.157772
PRDM16	1	57.6506	0.152903
S100A6	1	57.1486	0.151537
TPM2	1	55.7668	0.147904
ACTG2	1	54.2072	0.143748
PALLD	1	52.8787	0.14024
TMEM131L	1	52.7092	0.13979
DSTN	1	52.5595	0.139394
CARMIL1	1	52.3561	0.138855
SDK1	1	51.6358	0.136942
CSRP1	1	51.0949	0.135506
PPP1R14A	1	50.7544	0.134587
VIM	1	50.5229	0.133985
PDLIM3	1	50.4077	0.133679
MYL6	1	50.3927	0.133643
TBC1D1	1	50.0683	0.132783
KCNMA1	1	49.8563	0.132221
ARHGEF10L	1	48.8004	0.129418
GALNT17	1	48.7382	0.129251
MTHFD1L	1	48.6194	0.128937
7SK.4	1	47.9688	0.127184
AKAP6	1	47.3529	0.125577
EXT1	1	47.0215	0.124698
SOX6	1	46.1607	0.122413
BNC2	1	45.5414	0.120739
TGM2	1	45.444	0.120498
PDLIM5	1	45.0345	0.119418
NOX4	1	44.5864	0.118059
CNN1	1	44.0157	0.116713
PDZRN4	1	43.8441	0.116257
KCNAB1	1	43.5453	0.115472
SYNPO2	1	43.0716	0.114215
PLN	1	42.8384	0.113564
HSP90AA1	1	42.7092	0.113253
FAM13C	1	42.3879	0.112399
MPP7	1	42.2628	0.112062
DOCK10	1	41.1954	0.109229
LINC01088	1	41.0392	0.108822
PRKG1	1	40.4331	0.107168
CMAHP	1	38.9502	0.103244
SGCD	1	38.861	0.103028
B2M	1	38.5753	0.102282
PDGFC	1	38.2744	0.101476
RPLP1	1	38.1156	0.101039
NRP1	2	119.519	0.317036
CLSTN2	2	111.472	0.295656
MIR100HG	2	105.601	0.280143
GRIK2	2	104.219	0.276203
DCLK1	2	103.532	0.274579
ARHGAP28	2	97.7274	0.259045
SPHKAP	2	94.5914	0.250689
ADAMTS2	2	89.88	0.238364
ANK3	2	89.065	0.236208
TOGARAM2	2	85.9074	0.227667
NLGN1	2	85.0159	0.225512
MID1	2	83.3762	0.221054
EYA2	2	82.0694	0.217603
VGLL3	2	81.7795	0.216891
ALDH1A2	2	81.242	0.215338
GLIS3	2	81.011	0.214859
NCKAP5	2	80.4729	0.213356
CD44	2	77.4589	0.20541
FAM189A1	2	77.209	0.204704
CSGALNACT1	2	76.5623	0.202997
ITGBL1	2	72.2323	0.191523
THBS2	2	71.8124	0.190319
NOS1AP	2	71.7336	0.19014
SLIT2	2	70.8644	0.187917
HHIP	2	70.4815	0.186751
NAV2	2	70.0893	0.185914
SLC24A3	2	68.2854	0.1811
NALCN	2	67.5299	0.179062
TLE2	2	67.5646	0.17905
XYLT1	2	65.5343	0.173805
TTC39C	2	65.4152	0.173384
SNCAIP	2	65.1627	0.172807
GPC3	2	64.852	0.171803
FHL2	2	64.5529	0.171098
STEAP4	2	64.5058	0.170861
ADAM19	2	63.668	0.168831
ASAP1	2	63.5862	0.168656
FHL1	2	62.2296	0.165054
GLIS1	2	62.1869	0.164686
ADAMTS12	2	61.0199	0.161618
PCDH7	2	60.7523	0.161112
LAMB1	2	60.3062	0.159882
GPC6	2	60.2349	0.159761
VCAN	2	59.797	0.158508
LINC00924	2	59.756	0.158424
CGNL1	2	58.7133	0.155539
MEG3	2	58.684	0.155462
STK32B	2	58.5585	0.15506
NEURL1B	2	57.7865	0.153247
KCNK6	2	57.1172	0.15128
CDHR3	2	56.8304	0.150592
C7	2	56.8047	0.150506
PVT1	2	56.1235	0.148803
TNXB	2	55.6174	0.147435
SORCS2	2	53.5853	0.141993
GRIA4	2	53.4883	0.141661
EBF3	2	53.1646	0.140852
NTRK3	2	51.7857	0.13734
FBN1	2	51.7066	0.137104
GSE1	2	51.6125	0.136858
CDH13	2	51.0781	0.135446
IPCEF1	2	50.3962	0.13349
COL1A1	2	50.0968	0.132826
SULF1	2	50.0102	0.132601
SH3BP5	2	50.005	0.132589
SYNDIG1	2	50.0235	0.132569
EFEMP1	2	49.7716	0.131914
ART4	2	48.9965	0.12959
RIPK4	2	48.4247	0.128012
COL1A2	2	48.0085	0.127311
IGFBP5	2	46.9272	0.124439
ARHGAP15	2	46.8187	0.124105
AKAP12	2	46.7252	0.12391
TRAM2	2	46.4062	0.123052
ANKRD33B	2	46.2081	0.122496
OSMR	2	45.3155	0.120162
PAPPA	2	44.9702	0.119184
SPNS2	2	44.7268	0.118406
LRP1B	2	44.3672	0.117626
CNTNAP3	2	44.1987	0.117016
APOE	2	44.0573	0.116762
PRSS23	2	43.8133	0.116135
CNKSR3	2	43.5636	0.115481
SLC2A3	2	43.4381	0.115184
ROR2	2	43.4243	0.114996
HMCN1	2	42.9222	0.113743
EYA4	2	42.8408	0.113541
CCDC81	2	42.8608	0.113537
ANKRD29	2	42.1226	0.111536
SYTL2	2	41.2818	0.109459
LINC01091	2	41.056	0.108667
DTWD1	2	40.4343	0.107181
GRIN2A	2	40.1379	0.106404
EML4	2	40.1298	0.106401
MORF4L2	2	39.5177	0.104769
PODN	2	39.3833	0.104282
CHSY1	2	39.0599	0.10355
PLPPR4	2	38.715	0.102404
GAS1	2	38.6699	0.102306
ARHGAP20	2	38.358	0.101608
SLC39A11	2	37.9034	0.100493
MALAT1	3	325.975	0.864948
COL6A3	3	190.206	0.504501
RGS6	3	111.609	0.296098
PIP5K1B	3	109.07	0.28936
AC087565.3	3	105.985	0.281174
NEAT1	3	97.6372	0.258913
ADIRF	3	80.8378	0.214425
AC099805.1	3	75.1126	0.199116
CRISPLD2	3	74.4664	0.197531
C11orf96	3	74.0243	0.196358
ALDH1A1	3	71.7688	0.190026
ZBTB7C	3	70.5264	0.187073
FGF10	3	69.3655	0.18384
NR1H4	3	64.7631	0.171555
S100A8	3	62.4898	0.165206
MT-RNR1	3	60.1374	0.159501
SORT1	3	59.3099	0.157307
RHOB	3	56.3704	0.149508
SLC26A3	3	54.8027	0.145339
EEF1A1	3	54.0759	0.143416
MPO	3	53.61	0.141683
PECAM1	3	53.3879	0.141508
LINGO1	3	53.0931	0.140794
ADGRG6	3	53.1297	0.140661
STEAP1B	3	52.5544	0.139147
ZFHX3	3	51.8881	0.1376
ADAMTS1	3	48.8528	0.129558
RASGEF1B	3	47.5851	0.126184
COL18A1	3	47.1664	0.125082
ADCY3	3	47.1523	0.125041
HIPK2	3	46.5573	0.123466
AOX1	3	46.4228	0.122939
PPM1L	3	44.5665	0.118183
CCL19	3	43.7122	0.115573
GRID2	3	43.4047	0.115096
PTP4A3	3	43.3222	0.114869
SPARCL1	3	43.2219	0.114614
CACNA1C	3	42.9524	0.113887
MFGE8	3	42.924	0.11382
FAM107B	3	42.4479	0.11255
BCOR	3	41.177	0.109177
CD151	3	39.2891	0.104149
MAML3	3	38.8115	0.102909
FRY	3	38.6892	0.102586
FKBP5	3	38.3347	0.101644
PTMA	3	38.2699	0.101472
PTPRG	3	38.0915	0.100982
APBB2	3	37.7718	0.10015
FP236383.1	4	169.681	0.449976
FP671120.1	4	139.146	0.369023
PITPNC1	4	85.6351	0.227167
ADAMTS4	4	81.6683	0.216561
ADAMTS9	4	55.146	0.146253
PTPRB	4	49.5814	0.131384
ELMO1	4	47.4851	0.125872
ANO2	4	46.1386	0.122302
PDE10A	4	44.516	0.118007
VWF	4	42.5288	0.112742
TBX2	4	41.6988	0.110565
ELOVL7	4	41.0867	0.108918
TEK	4	39.4745	0.104506
TSHZ2	4	39.1467	0.103738
SAT1	4	38.1998	0.10126
KCNT2	5	184.653	0.489891
SEMA5A	5	159.559	0.423305
CFH	5	150.915	0.400343
EYA1	5	130.454	0.345988
ANO3	5	113.55	0.300999
SMOC2	5	105.985	0.281139
ITGA11	5	94.0231	0.249364
ADGRF5	5	92.0336	0.244003
STK39	5	84.8053	0.224954
CORO2B	5	84.538	0.224148
SASH1	5	82.0505	0.217655
PDE8B	5	81.0922	0.215076
ADGRL3	5	79.6379	0.211254
RFTN1	5	77.2587	0.204904
ADAMTSL3	5	72.7486	0.192888
CHSY3	5	68.7808	0.182433
SH3D19	5	61.488	0.16308
RERG	5	56.4344	0.149654
AC099687.1	5	52.0717	0.137729
NHSL2	5	46.7462	0.123926
MEG8	5	46.4579	0.122962
PCSK5	5	45.2774	0.120051
NID2	5	44.2413	0.11712
SLC9A9	5	42.6688	0.113109
LMO3	5	41.5391	0.110093
TFPI	5	40.8616	0.108346
FLRT2	5	40.5461	0.107404
PID1	6	121.361	0.321833
ABCC9	6	101.014	0.267894
NTM	6	93.9355	0.249072
HTR7	6	76.5481	0.202648
MCC	6	73.1446	0.193953
LPL	6	72.3752	0.191698
SLC38A11	6	61.9955	0.164433
PTPRK	6	61.9225	0.164242
FAM85B	6	58.567	0.155264
RORA	6	54.4498	0.14441
PDE1C	6	50.5469	0.13404
PRELP	6	49.6595	0.131686
LDB2	6	48.9137	0.12969
FLI1	6	47.0545	0.124678
NR2F1	6	46.6777	0.123664
RIPOR3	6	46.4374	0.123098
CPM	6	46.1311	0.122257
DGKB	6	45.4851	0.120609
ENOX1	6	44.9178	0.119039
BGN	6	44.8411	0.118899
DIO3OS	6	44.9585	0.118888
PARD3	6	44.2035	0.117219
NR2F1-AS1	6	43.758	0.116004
IRAK3	6	43.4124	0.115079
NID1	6	42.5472	0.112819
PLXDC2	6	42.1531	0.111767
ADGRB3	6	42.0406	0.111452
CNR1	6	41.6097	0.110176
GRID1	6	41.4838	0.109979
CLIC6	6	41.5451	0.109946
FYN	6	41.1095	0.108984
PRKCH	6	40.8696	0.108347
FLT1	6	40.3246	0.106884
CD38	6	40.2039	0.106245
FLT3	6	40.242	0.106227
LINC02256	6	40.052	0.106122
GJC1	6	39.623	0.10505
CNTN4	6	39.4265	0.104534
LGALS1	6	39.2453	0.104026
DLC1	6	39.0464	0.103531
GUCY1A2	6	38.7261	0.102534
MYO1B	6	38.6622	0.102507
ARHGAP42	6	38.4378	0.101915
SLC6A1	6	38.237	0.101358
