## Supplemental Table 5 for "Dissecting the Human Leptomeninges at single-cell resolution"

### Sheet: Fibro_1a
gene	p_val	avg_log2FC	pct.1	pct.2	p_val_adj
KCNMA1	0	3.04099	0.911	0.279	0
SLC4A4	0	2.78303	0.967	0.323	0
AC008014.1	0	2.2236	0.791	0.359	0
PLXNA4	0	1.72748	0.517	0.062	0
LEPR	0	1.62286	0.85	0.374	0
FOXP1	0	1.58957	0.981	0.711	0
SIPA1L1	0	1.49616	0.799	0.32	0
CACNA2D3	0	1.26996	0.893	0.39	0
FOXO1	0	1.203	0.667	0.271	0
GPC6	0	1.19101	0.956	0.585	0
EYS	0	1.19083	0.477	0.09	0
THSD4	0	1.1865	0.93	0.45	0
PITPNC1	0	1.18621	0.847	0.469	0
IGFBP5	0	1.1668	0.524	0.146	0
SLIT2	0	1.16465	0.601	0.128	0
FMNL2	0	1.16221	0.916	0.684	0
EVA1C	0	1.11827	0.732	0.382	0
BMPER	0	1.11174	0.486	0.081	0
AGBL1	0	1.09079	0.405	0.058	0
SPTLC3	0	1.0641	0.714	0.279	0
SLC47A1	0	1.00312	0.571	0.062	0
AHCYL2	0	0.846753	0.833	0.458	0
B4GALT1	########	0.773819	0.461	0.11	########
SLC9B2	########	0.68258	0.446	0.098	########
BNC2	########	1.07868	0.894	0.629	########
PHLDB2	########	1.19928	0.839	0.524	########
CHRM3	########	0.75427	0.446	0.097	########
TMOD1	########	0.796955	0.724	0.359	########
FAM91A1	########	0.883607	0.492	0.14	########
SNTG2	########	0.802415	0.361	0.055	########
SLC26A2	########	0.676487	0.384	0.072	########
CACNB2	########	0.824782	0.845	0.483	########
RAPGEF2	########	0.800773	0.605	0.256	########
FBXO32	########	0.938617	0.521	0.175	########
SLC38A1	########	0.588477	0.415	0.092	########
WWTR1	########	1.02467	0.657	0.322	########
FAM160A1	########	0.834511	0.446	0.128	########
PDE7B	########	1.31125	0.53	0.208	########
GRID2	########	0.666643	0.354	0.065	########
TACC1	########	1.1635	0.878	0.787	########
DGKD	########	0.64062	0.403	0.098	########
BMPR1B	########	0.849577	0.451	0.123	########
VEGFA	########	0.655823	0.407	0.101	########
LRMDA	########	0.876662	0.613	0.3	########
ARHGAP21	########	0.800257	0.685	0.362	########
FCHSD2	########	0.911371	0.739	0.489	########
CDON	########	0.632149	0.334	0.062	########
HDAC4	########	0.735228	0.703	0.389	########
USH1C	########	0.565199	0.285	0.035	########
PTPRE	########	0.697046	0.441	0.142	########
NET1	########	0.518921	0.337	0.07	########
SLC7A2	########	0.747711	0.735	0.416	########
CYP3A5	########	0.574124	0.368	0.092	########
SLC1A1	########	0.657417	0.341	0.072	########
APCDD1	########	0.769783	0.426	0.145	########
LINGO2	########	0.586212	0.547	0.207	########
GADL1	########	0.629495	0.249	0.029	########
SULF1	########	0.523233	0.367	0.095	########
STK39	########	0.604843	0.59	0.279	########
CD55	########	0.759363	0.417	0.144	########
TGFB2	########	0.650769	0.328	0.076	########
FARP2	########	0.519226	0.503	0.205	########
FBXL7	########	0.851068	0.876	0.675	########
TENM2	########	1.43426	0.281	0.057	########
ADGRL3	########	0.540209	0.329	0.082	########
ZFHX3	########	0.69201	0.731	0.449	########
ESYT2	########	0.991129	0.654	0.398	########
PDGFD	########	0.516931	0.318	0.078	########
PAQR5	########	0.641805	0.41	0.143	########
CADPS2	########	0.531638	0.426	0.153	########
PPP1CB	########	1.00819	0.55	0.287	########
PTP4A1	########	0.64554	0.3	0.072	########
LRP1B	########	0.969664	0.786	0.529	########
ALPL	########	0.593925	0.244	0.039	########
YBX3	########	0.60415	0.486	0.211	########
CHSY3	########	0.781088	0.628	0.356	########
DUSP1	########	0.509833	0.542	0.256	########
PLCL2	########	0.577035	0.33	0.097	########
TCF7L1	########	0.592511	0.569	0.293	########
C8orf34	########	0.527679	0.458	0.178	########
TSC22D3	########	0.535618	0.419	0.169	########
PIEZO2	########	0.617895	0.254	0.054	########
FSTL4	########	0.995057	0.335	0.114	########
KLHL13	########	0.531696	0.304	0.089	########
NAMPT	########	0.767686	0.5	0.252	########
LDB2	########	0.506084	0.407	0.162	########
FAT3	########	0.536642	0.272	0.074	########
CUX1	########	0.589139	0.635	0.396	########
CNTN4	########	0.58032	0.302	0.103	########
GALNT2	########	0.55136	0.393	0.176	########
SLC38A2	########	0.636387	0.491	0.263	########
SLC39A14	########	0.633263	0.271	0.085	########
SMOC1	########	0.679329	0.232	0.062	########
GNAL	########	0.687215	0.531	0.308	########
ERO1A	########	0.565257	0.312	0.119	########
SLC2A3	########	0.709846	0.512	0.298	########
NDRG1	########	0.534398	0.527	0.295	########
SLC24A3	########	0.730885	0.619	0.403	########
PRRX1	########	0.768043	0.396	0.195	########
PPP3CA	########	0.53649	0.45	0.24	8.1e-99
CYP1B1	########	0.578754	0.328	0.137	1.22e-98
TCF7L2	1.05e-93	0.506907	0.515	0.317	3.06e-89
PTPRG	7.75e-86	0.67005	0.674	0.507	2.25e-81
GMDS	4.87e-85	0.671365	0.742	0.589	1.42e-80
SLC26A3	1.61e-76	0.768911	0.678	0.561	4.67e-72
FGF7	8.12e-65	0.527371	0.179	0.061	2.36e-60
FYN	4.42e-64	0.53775	0.551	0.395	1.29e-59
COL23A1	7.72e-64	0.542035	0.212	0.088	2.25e-59

### Sheet: Fibro_1b
gene	p_val	avg_log2FC	pct.1	pct.2	p_val_adj
TRPM3	0	2.23823	0.964	0.375	0
STXBP6	0	1.88624	0.868	0.17	0
SLC8A1	0	1.52422	0.692	0.071	0
NRG3	0	1.51379	0.635	0.096	0
SLC9A2	0	1.10508	0.558	0.041	0
NOV	0	1.05708	0.505	0.051	0
FHOD3	0	0.976907	0.438	0.05	0
CNTN5	0	0.975987	0.407	0.04	0
VAV3	0	0.879238	0.549	0.077	0
CADPS	0	0.712818	0.409	0.026	0
CLDN11	########	1.46381	0.903	0.395	2.57e-297
TJP1	########	1.44464	0.955	0.644	8.04e-292
FER1L6	########	1.37538	0.373	0.042	6.63e-290
ZNF385B	########	0.720832	0.452	0.068	5.31e-283
TP63	########	0.999725	0.576	0.13	9.32e-275
GCNT2	########	0.675859	0.425	0.062	1e-271
ALCAM	########	1.31783	0.883	0.428	4.41e-270
SEMA3D	########	0.623245	0.374	0.049	3.85e-256
KIAA1217	########	1.18991	0.853	0.392	3.76e-252
PKP2	########	1.09345	0.845	0.362	6.61e-249
PTGDS	########	1.94132	0.926	0.589	1.04e-227
KHDRBS2	########	0.55718	0.348	0.049	7.92e-224
CTNNA3	########	1.00456	0.726	0.27	7.13e-219
PPFIBP1	########	1.07472	0.913	0.53	1.44e-215
PDE1A	########	1.01356	0.803	0.347	7.5e-212
ST6GAL1	########	0.9005	0.662	0.231	2.6e-204
LINGO2	########	1.0763	0.778	0.322	1.02e-202
NCAM1	########	0.721394	0.519	0.14	4.66e-183
PCDH9	########	1.02772	0.696	0.271	2.72e-177
PTGDR	########	0.687754	0.496	0.137	3.62e-173
NUDT4	########	0.668853	0.491	0.138	2.95e-168
THSD4	########	0.962128	0.974	0.648	3.04e-166
LHFPL2	########	0.855678	0.718	0.309	8.09e-166
AUTS2	########	1.0013	0.889	0.559	2.42e-164
MAST4	########	0.934123	0.887	0.521	2.95e-163
SORBS1	########	0.942402	0.945	0.703	5.25e-162
TLN2	########	0.711151	0.669	0.277	3.82e-155
GUCY1A3	########	0.570823	0.37	0.087	3.98e-149
SYNE2	########	0.787206	0.816	0.423	4.9e-149
LGR4	########	0.721118	0.554	0.193	1.95e-142
DLGAP1	########	0.533523	0.384	0.095	7.21e-141
ANK2	########	0.685854	0.622	0.248	3.17e-140
LRCH1	########	0.563287	0.464	0.141	9.83e-140
EYA2	########	0.815998	0.883	0.545	1.15e-136
LMNTD1	########	0.507515	0.378	0.096	6.79e-136
C5orf42	########	0.748576	0.786	0.421	1.16e-135
ILDR2	########	0.616122	0.483	0.151	1.24e-135
ATP8B1	########	0.568182	0.514	0.177	1.39e-128
AHNAK2	########	0.514466	0.416	0.122	2.91e-128
NECAB1	########	0.576821	0.464	0.153	3.95e-125
C8orf34	########	0.935633	0.638	0.274	3.14e-124
VIM	########	0.740877	0.586	0.242	6.17e-124
ANK3	########	0.546673	0.505	0.175	2.3e-121
GLCCI1	########	0.500123	0.345	0.09	7.48e-120
MAPK4	########	0.546024	0.477	0.156	5.44e-119
UNC5C	########	0.933725	0.799	0.472	6.45e-118
STIM2	########	0.704625	0.64	0.296	5.33e-117
ARHGEF28	########	0.623195	0.663	0.31	2.83e-114
ARNT2	########	0.670063	0.691	0.338	1.17e-104
UHRF2	########	0.571183	0.474	0.184	1.86e-104
ATP1A2	########	0.603282	0.522	0.206	2.54e-101
APP	########	0.741394	0.725	0.419	3.72e-101
USP53	########	0.780629	0.79	0.497	1.08e-99
ERBB4	########	0.507195	0.283	0.07	8.18e-98
CLU	1.38e-98	1.09681	0.731	0.462	4e-94
NEBL	3.33e-95	0.608135	0.895	0.604	9.67e-91
PLCL1	3.23e-93	0.579009	0.401	0.143	9.41e-89
CACNB2	5.88e-93	0.638553	0.911	0.628	1.71e-88
AKAP9	1.36e-89	0.587898	0.848	0.624	3.97e-85
DSP	9.17e-88	0.527511	0.621	0.316	2.67e-83
AC018742.1	7.41e-87	0.505338	0.371	0.131	2.15e-82
SLC39A11	1.17e-82	0.543427	0.756	0.454	3.4e-78
CEMIP	2.86e-79	0.639971	0.889	0.589	8.3e-75
ADAMTSL3	5.7e-76	0.670986	0.836	0.561	1.66e-71
AHCYL2	9.88e-73	0.537365	0.86	0.614	2.87e-68
SNED1	6.41e-63	0.571635	0.878	0.67	1.86e-58
PTPN13	1.69e-48	0.517675	0.767	0.569	4.92e-44
NEAT1	2.25e-40	0.584593	0.992	0.96	6.54e-36
MT-RNR1	2.39e-39	0.657508	0.812	0.669	6.96e-35

### Sheet: Fibro_2a
gene	p_val	avg_log2FC	pct.1	pct.2	p_val_adj
MYRIP	0	2.57785	0.797	0.119	0
ROBO1	0	1.59623	0.807	0.254	0
GPM6A	0	1.52554	0.762	0.154	0
SLC7A11	0	1.26804	0.713	0.174	0
SLC13A3	0	1.19296	0.664	0.137	0
KCNQ3	0	1.15617	0.503	0.096	0
TRPM3	0	1.12956	0.838	0.342	0
HS3ST5	0	1.07695	0.282	0.017	0
CABLES1	0	1.07602	0.494	0.058	0
SLC6A1	0	1.06724	0.584	0.147	0
KAZN	0	1.04805	0.977	0.582	0
SLC16A12	0	0.972161	0.616	0.149	0
RANBP3L	0	0.972038	0.549	0.11	0
PLCB4	0	0.953007	0.776	0.324	0
MAPK4	0	0.942801	0.506	0.113	0
AF279873.3	0	0.938206	0.451	0.046	0
GALNT17	0	0.920282	0.537	0.113	0
LAMA2	0	0.875301	0.963	0.403	0
KCNK2	0	0.86638	0.544	0.113	0
GREB1	0	0.706666	0.469	0.078	0
SNCAIP	########	0.824851	0.486	0.105	1.5e-303
SLCO1A2	########	0.843862	0.374	0.053	4.86e-303
EPHA7	########	0.979983	0.549	0.144	1.6e-302
SLC1A3	########	0.738998	0.553	0.144	1.71e-286
COLEC12	########	1.01107	0.58	0.176	1.56e-279
CFH	########	0.958335	0.753	0.304	2.48e-272
KDR	########	0.563921	0.318	0.041	8.25e-269
SYTL4	########	0.671046	0.49	0.123	1.48e-267
SVIL	########	0.881183	0.792	0.387	9.98e-266
KCNT2	########	0.689002	0.758	0.319	5.08e-257
ADAMTS12	########	0.593095	0.365	0.064	1.92e-250
LINC01088	########	0.90807	0.885	0.446	7.73e-248
ALDH1L1	########	0.719661	0.39	0.076	1.64e-245
SLC22A3	########	0.653117	0.445	0.108	3.1e-245
SLC6A20	########	0.706258	0.538	0.163	8.38e-243
MDGA2	########	0.907429	0.53	0.155	1.33e-241
TMEM132C	########	0.724246	0.627	0.217	2.68e-239
PRKCA	########	1.09952	0.925	0.727	9.59e-237
MPP6	########	0.897827	0.692	0.305	1.03e-234
SASH1	########	0.71466	0.696	0.27	1.6e-234
ATP1B3	########	1.40535	0.78	0.415	2.12e-234
CHST15	########	0.76282	0.563	0.196	1.04e-228
ADAMTS9-AS2	########	0.91621	0.804	0.443	1.25e-222
AC027288.3	########	0.915816	0.465	0.132	5.37e-222
BICC1	########	1.19223	0.874	0.628	1.8e-219
ITGA8	########	0.638651	0.435	0.11	6.72e-218
SLC13A4	########	0.651201	0.39	0.095	1.32e-208
PDE7A	########	0.890084	0.597	0.245	2.26e-207
CACNA1A	########	0.750885	0.309	0.058	1.13e-205
NID1	########	0.643125	0.53	0.178	3.96e-199
AGBL4	########	0.720208	0.541	0.199	4.21e-196
ROBO2	########	1.72258	0.332	0.08	1.55e-186
ATP1A2	########	0.631569	0.511	0.174	2.31e-182
NOVA1	########	0.779599	0.573	0.231	1.67e-180
COL4A5	########	0.518352	0.413	0.118	1.95e-180
SLC6A13	########	0.518696	0.392	0.108	3.1e-177
ITGA1	########	0.510197	0.416	0.121	7.82e-177
COL18A1	########	0.587535	0.532	0.204	1.27e-166
ANKS1B	########	0.635301	0.596	0.259	2.28e-161
PTN	########	0.608107	0.54	0.219	7.82e-160
PLEKHG4B	########	0.694008	0.386	0.118	1.13e-158
PTGDS	########	0.666662	0.835	0.575	1.94e-155
NRG1	########	1.41165	0.294	0.072	2.89e-154
CELF2	########	0.603414	0.74	0.41	1.93e-146
FGF13	########	0.809408	0.287	0.07	4.45e-144
CEMIP	########	0.580961	0.889	0.556	7.06e-140
ARHGAP29	########	0.570176	0.601	0.292	2.01e-137
TPM1	########	0.633671	0.558	0.254	4.21e-134
SGIP1	########	0.635557	0.38	0.126	1.48e-131
JAZF1	########	0.5068	0.413	0.154	3.92e-130
AC245060.5	########	0.674501	0.492	0.214	3.31e-129
AC092957.1	########	0.645292	0.812	0.54	5.73e-126
DIXDC1	########	0.628962	0.494	0.224	4.19e-123
ITPR2	########	0.555687	0.687	0.408	1.54e-112
XIST	########	0.636909	0.659	0.386	1.99e-110
EHBP1	########	0.670501	0.705	0.477	7.71e-104
HIF3A	########	0.58113	0.643	0.402	1.49e-101
MAGI2	########	0.56673	0.863	0.671	6.15e-101
SH3D19	########	0.649424	0.625	0.374	5.95e-99
DAPK1	########	0.695793	0.511	0.274	5.28e-98
CAPZB	3.28e-98	0.532213	0.605	0.369	9.55e-94
SYNE2	4.87e-93	0.530027	0.677	0.414	1.42e-88
EDA	1.6e-91	0.528373	0.405	0.187	4.65e-87
LAMA4	1.7e-89	0.51737	0.517	0.279	4.95e-85
ITSN1	2.58e-86	0.507469	0.57	0.327	7.51e-82
GOLGA4	9.69e-69	0.621234	0.706	0.572	2.82e-64
MID1	1.06e-67	0.542968	0.44	0.243	3.1e-63
DST	8.21e-66	0.569429	0.752	0.6	2.39e-61
ADAM12	3.08e-45	0.527723	0.448	0.29	8.94e-41

### Sheet: Fibro_2b
gene	p_val	avg_log2FC	pct.1	pct.2	p_val_adj
LAMA2	0	2.28937	0.979	0.401	0
NAV2	0	1.7258	0.645	0.177	0
ABCA9	0	1.64979	0.715	0.167	0
MIR99AHG	0	1.54946	0.916	0.509	0
FBLN1	0	1.45268	0.625	0.181	0
RNF220	0	1.30303	0.472	0.07	0
APOD	0	1.29283	0.482	0.101	0
ABCA6	0	0.74885	0.321	0.028	0
LAMC3	########	0.620128	0.246	0.014	2.33e-288
EPS8	########	1.11666	0.709	0.277	3.19e-282
SASH1	########	1.0007	0.694	0.272	2.26e-271
RORA	########	1.20513	0.963	0.829	1.5e-258
DLC1	########	0.822848	0.379	0.071	2.02e-257
RBMS3	########	1.12903	0.666	0.285	1.34e-252
LINC01088	########	1.25424	0.843	0.458	3.27e-248
C7	########	0.88228	0.368	0.075	1.55e-232
CP	########	0.845402	0.311	0.048	1.99e-232
FLRT2	########	1.16655	0.684	0.314	1.2e-231
PLXDC2	########	1.18429	0.695	0.349	1.01e-227
TCF4	########	0.879952	0.625	0.255	1.2e-220
PID1	########	0.978523	0.503	0.156	7.95e-220
IGFBP7	########	0.730443	0.279	0.048	2.27e-194
MAML2	########	1.09864	0.652	0.317	3.65e-194
LHFPL6	########	1.12727	0.604	0.273	1.89e-186
CELF2	########	0.933097	0.722	0.416	8.17e-174
LAMB1	########	0.997409	0.386	0.119	5.05e-170
ABCA10	########	0.806134	0.324	0.083	1.95e-167
MYO10	########	0.640792	0.4	0.127	8.53e-160
CFH	########	0.995629	0.645	0.332	5.71e-159
DENND2A	########	0.541477	0.26	0.055	8.59e-150
COL4A2	########	0.78449	0.421	0.152	1.32e-146
MTSS1	########	0.561912	0.279	0.065	2.44e-146
TPM1	########	0.813369	0.545	0.258	1.36e-141
SGIP1	########	0.97813	0.383	0.127	6.3e-140
ELN	########	1.05209	0.364	0.125	3.15e-138
TGFBR2	########	0.697681	0.465	0.193	7.22e-135
AL445250.1	########	0.502883	0.233	0.048	1.05e-133
NTRK3	########	0.924326	0.776	0.59	1.02e-130
RBPMS	########	0.67121	0.501	0.227	2.35e-130
NID1	########	0.65819	0.465	0.195	1.32e-127
COL4A1	########	0.884938	0.358	0.122	2.22e-126
KCNT2	########	1.27508	0.624	0.354	3.62e-125
KAZN	########	1.0979	0.842	0.617	1.86e-122
MACF1	########	0.713835	0.78	0.554	4.59e-122
AFF3	########	0.657755	0.364	0.134	1.19e-119
DCN	########	0.811596	0.515	0.252	7.71e-113
MAMDC2	########	0.542273	0.263	0.075	5.87e-108
LTBP2	########	0.559278	0.291	0.094	6.46e-107
ZEB1	########	0.835171	0.656	0.439	2.48e-103
DLEU2	########	0.508699	0.387	0.158	2.58e-102
MIR4435-2HG	########	0.605548	0.277	0.09	6.74e-99
COL6A3	########	0.611824	0.311	0.112	6.55e-98
LAMA4	########	0.79652	0.508	0.282	7.78e-98
SH3D19	########	0.69205	0.613	0.378	1.62e-97
EBF1	########	0.687511	0.573	0.325	9.14e-97
ITSN1	6.25e-98	0.659223	0.558	0.331	1.82e-93
TIMP3	1.22e-96	0.757147	0.479	0.247	3.56e-92
GLIS3	2.72e-96	0.580757	0.344	0.134	7.9e-92
CBLB	2.89e-93	1.03139	0.494	0.284	8.41e-89
GPX3	1.22e-89	0.585072	0.248	0.081	3.55e-85
RARB	1.31e-88	0.504055	0.282	0.102	3.82e-84
TGFBR3	1.77e-88	0.714926	0.553	0.35	5.15e-84
SVIL	7.42e-86	0.775583	0.63	0.428	2.16e-81
TMEM132C	5.23e-85	0.701035	0.474	0.257	1.52e-80
SLC1A3	1.65e-84	0.573422	0.394	0.185	4.8e-80
APBB2	3.86e-84	0.628402	0.456	0.255	1.12e-79
FBN1	2.32e-82	0.623323	0.515	0.298	6.74e-78
PRICKLE1	1.44e-77	0.505072	0.37	0.174	4.2e-73
NLGN1	2.03e-77	0.679675	0.314	0.137	5.92e-73
SLC16A12	1.33e-76	0.621391	0.404	0.203	3.86e-72
LINC-PINT	1.81e-76	0.52007	0.777	0.586	5.27e-72
HSP90AA1	3.2e-76	0.516626	0.584	0.352	9.32e-72
TRPS1	3.08e-75	0.584646	0.43	0.227	8.96e-71
COL1A2	5.06e-75	0.607321	0.428	0.236	1.47e-70
BCL6	1.32e-74	0.573123	0.467	0.269	3.83e-70
COLEC12	2.66e-72	0.576369	0.423	0.216	7.75e-68
ITGA8	1.28e-71	0.562488	0.318	0.14	3.73e-67
ARHGAP29	3.68e-71	0.508018	0.517	0.314	1.07e-66
TRIO	7.84e-70	0.575733	0.64	0.47	2.28e-65
LDLRAD3	6.16e-69	0.553029	0.5	0.308	1.79e-64
KCNQ3	9.66e-67	0.543347	0.317	0.143	2.81e-62
AC245060.5	3.87e-66	0.655126	0.417	0.233	1.13e-61
XYLT1	5.19e-66	0.537935	0.355	0.175	1.51e-61
CEMIP	1.33e-65	1.02058	0.741	0.594	3.87e-61
BICC1	5.12e-65	0.601588	0.788	0.65	1.49e-60
ACSS3	1.17e-64	0.515037	0.399	0.221	3.4e-60
NR2F2-AS1	5.88e-64	0.53946	0.469	0.286	1.71e-59
USP53	1.54e-63	0.822102	0.64	0.503	4.49e-59
PLCB4	7.47e-62	0.515935	0.568	0.378	2.17e-57
SETBP1	1.14e-61	0.565486	0.528	0.358	3.32e-57
ITIH5	6.56e-57	0.508629	0.35	0.187	1.91e-52
SPTBN1	2.9e-56	0.506713	0.589	0.451	8.44e-52
AC092957.1	5.11e-56	0.522941	0.714	0.565	1.49e-51
ABCA8	5.68e-55	0.571086	0.498	0.336	1.65e-50
CALD1	2.25e-52	0.67645	0.697	0.589	6.55e-48
CRIM1	2.67e-49	0.524828	0.468	0.309	7.76e-45
SAT1	6.8e-47	0.536568	0.411	0.253	1.98e-42
FP236383.1	6.62e-45	0.722161	0.122	0.038	1.92e-40
PDE3A	8.01e-41	0.562512	0.282	0.154	2.33e-36
SPIDR	8.05e-39	0.513994	0.715	0.615	2.34e-34
RASAL2	4.92e-37	0.740317	0.54	0.44	1.43e-32
ADAM12	2.78e-36	0.580054	0.428	0.296	8.07e-32
ELL2	7.77e-19	0.57934	0.38	0.285	2.26e-14
AKAP12	1.98e-18	0.506689	0.445	0.364	5.75e-14
FP671120.1	6.35e-14	0.563167	0.136	0.082	1.85e-09
IGF1	2.52e-11	0.530883	0.125	0.078	7.34e-07
	9.24336e-22	0.81868	0.637	0.454	2.00858e-17
	9.82432e-22	0.562586	0.345	0.143	2.13482e-17
	1.08591e-21	0.618719	0.474	0.258	2.35968e-17
	2.0059e-21	0.763588	0.418	0.214	4.35883e-17
	2.31246e-21	0.319908	0.102	0.017	5.02497e-17
	3.12409e-21	0.33482	0.157	0.04	6.78864e-17
	4.47497e-21	0.33293	0.142	0.033	9.72411e-17
	7.18196e-21	0.373768	0.206	0.065	1.56064e-16
	9.80874e-21	0.3473	0.178	0.05	2.13144e-16
	3.67333e-20	0.620489	0.468	0.251	7.98215e-16
	8.19141e-20	0.254388	0.154	0.04	1.77999e-15
	1.00853e-19	0.56872	0.385	0.193	2.19154e-15
	1.0812e-19	0.358924	0.151	0.039	2.34944e-15
	1.35258e-19	0.29131	0.166	0.046	2.93916e-15
	1.50523e-19	0.736377	0.538	0.344	3.27086e-15
	1.82412e-19	0.415243	0.225	0.078	3.96381e-15
	1.98863e-19	0.266577	0.135	0.033	4.3213e-15
	3.72222e-19	0.364654	0.2	0.065	8.08839e-15
	5.05252e-19	0.567535	0.191	0.059	1.09791e-14
	1.6557e-18	0.414505	0.329	0.15	3.59784e-14
	1.85245e-18	0.449905	0.191	0.061	4.02538e-14
	2.59221e-18	0.354605	0.215	0.076	5.63287e-14
	5.29358e-18	0.709985	0.646	0.478	1.1503e-13
	6.1433e-18	0.322232	0.182	0.057	1.33494e-13
	7.05661e-18	0.294425	0.151	0.042	1.5334e-13
	1.23997e-17	0.41281	0.206	0.072	2.69445e-13
	1.36791e-17	0.365018	0.212	0.075	2.97247e-13
	2.18416e-17	0.528022	0.215	0.078	4.74618e-13
	2.74674e-17	0.609658	0.391	0.209	5.96867e-13
	4.30174e-17	0.358167	0.166	0.051	9.34768e-13
	5.5143e-17	0.293517	0.169	0.053	1.19826e-12
	5.80804e-17	0.3042	0.28	0.118	1.26209e-12
	7.53807e-17	0.600032	0.375	0.199	1.63802e-12
	9.5124e-17	0.521699	0.212	0.079	2.06705e-12
	1.10318e-16	0.412974	0.308	0.135	2.39721e-12
	1.46101e-16	0.297995	0.182	0.06	3.17478e-12
	1.47448e-16	0.378488	0.2	0.07	3.20405e-12
	1.61176e-16	0.371609	0.182	0.061	3.50235e-12
	1.75458e-16	0.576025	0.215	0.081	3.8127e-12
	1.83835e-16	0.608465	0.323	0.156	3.99473e-12
	1.83972e-16	0.477443	0.283	0.125	3.99771e-12
	2.16049e-16	0.574965	0.609	0.416	4.69474e-12
	3.02887e-16	0.596348	0.345	0.176	6.58174e-12
	5.645e-16	0.281173	0.132	0.036	1.22666e-11
	7.61674e-16	0.521247	0.246	0.105	1.65512e-11
	9.31593e-16	0.499077	0.382	0.211	2.02435e-11
	1.13956e-15	0.312727	0.203	0.075	2.47626e-11
	2.10601e-15	0.493124	0.345	0.179	4.57636e-11
	2.21504e-15	0.422974	0.154	0.049	4.81328e-11
	3.48321e-15	0.386184	0.24	0.102	7.56901e-11
	3.58212e-15	0.364114	0.142	0.042	7.78394e-11
	6.56287e-15	0.668579	0.391	0.235	1.42611e-10
	1.40596e-14	0.336548	0.32	0.159	3.05514e-10
	1.4857e-14	0.277097	0.138	0.042	3.22842e-10
	2.23185e-14	0.359649	0.215	0.088	4.84982e-10
	3.14484e-14	0.349314	0.311	0.151	6.83375e-10
	3.56524e-14	0.67603	0.658	0.52	7.74727e-10
	4.88244e-14	0.715467	0.378	0.223	1.06095e-09
	6.15917e-14	0.549266	0.295	0.147	1.33839e-09
	7.43029e-14	0.371549	0.231	0.1	1.6146e-09
	8.03559e-14	0.778811	0.314	0.17	1.74613e-09
	8.74561e-14	0.48644	0.422	0.265	1.90042e-09
	1.0329e-13	0.286619	0.16	0.056	2.2445e-09
	1.07845e-13	0.645792	0.32	0.172	2.34348e-09
	1.08746e-13	0.456601	0.302	0.154	2.36306e-09
	1.2361e-13	0.42671	0.351	0.185	2.68606e-09
	1.2883e-13	0.446407	0.274	0.134	2.79948e-09
	1.43208e-13	0.305312	0.203	0.081	3.1119e-09
	1.47288e-13	0.651303	0.822	0.733	3.20056e-09
	2.40064e-13	0.358116	0.188	0.073	5.21659e-09
	3.01437e-13	0.334997	0.262	0.122	6.55022e-09
	4.63496e-13	0.73045	0.197	0.082	1.00718e-08
	4.83263e-13	0.363572	0.449	0.266	1.05013e-08
	4.97342e-13	0.347967	0.351	0.188	1.08072e-08
	6.06822e-13	0.605047	0.557	0.406	1.31862e-08
	6.14315e-13	0.5221	0.655	0.505	1.33491e-08
	7.38119e-13	0.335921	0.197	0.081	1.60393e-08
	7.54322e-13	0.467646	0.406	0.242	1.63914e-08
	8.23845e-13	0.545869	0.135	0.045	1.79022e-08
	1.40016e-12	0.476277	0.225	0.103	3.04254e-08
	1.43081e-12	0.616222	0.203	0.086	3.10914e-08
	2.09339e-12	0.41316	0.258	0.126	4.54893e-08
	2.78583e-12	0.342643	0.24	0.112	6.0536e-08
	2.9568e-12	0.321199	0.231	0.107	6.42512e-08
	4.16154e-12	0.279932	0.126	0.04	9.04302e-08
	4.52702e-12	0.385016	0.212	0.095	9.83721e-08
	5.26914e-12	0.256722	0.203	0.087	1.14498e-07
	9.78373e-12	0.330909	0.357	0.206	2.126e-07
	1.2114e-11	0.481942	0.354	0.202	2.63237e-07
	1.24446e-11	0.68045	0.258	0.131	2.70421e-07
	1.28233e-11	0.267809	0.126	0.042	2.7865e-07
	1.36541e-11	0.515919	0.551	0.395	2.96703e-07
	1.58752e-11	0.381581	0.449	0.293	3.44968e-07
	1.84418e-11	0.522094	0.391	0.242	4.00741e-07
	2.03968e-11	0.445809	0.258	0.129	4.43222e-07
	2.45648e-11	0.264847	0.114	0.036	5.33794e-07
	2.50891e-11	0.350248	0.178	0.075	5.45187e-07
	2.61067e-11	0.4312	0.335	0.196	5.67299e-07
	3.08809e-11	0.429246	0.209	0.098	6.71042e-07
	3.31561e-11	0.469928	0.612	0.505	7.20482e-07
	3.49564e-11	0.533441	0.449	0.31	7.59602e-07
	3.90825e-11	0.353381	0.252	0.126	8.49262e-07
	4.94845e-11	0.450797	0.578	0.412	1.0753e-06
	5.40746e-11	0.403957	0.477	0.32	1.17504e-06
	5.52494e-11	0.611385	0.671	0.588	1.20057e-06
	6.18651e-11	0.288422	0.206	0.095	1.34433e-06
	7.30592e-11	0.394799	0.418	0.275	1.58758e-06
	9.24046e-11	0.661279	0.588	0.438	2.00795e-06
	1.01139e-10	0.277336	0.178	0.077	2.19776e-06
	1.0729e-10	0.489401	0.206	0.095	2.33142e-06
	1.12614e-10	0.535314	0.283	0.157	2.44711e-06
	1.18228e-10	0.344657	0.218	0.104	2.5691e-06
	1.21751e-10	0.351008	0.314	0.18	2.64565e-06
	1.27253e-10	0.679883	0.286	0.161	2.76521e-06
	1.93903e-10	0.521533	0.625	0.523	4.21351e-06
	1.99163e-10	0.75284	0.649	0.554	4.32781e-06
	2.19857e-10	0.429808	0.505	0.349	4.77749e-06
	2.64808e-10	0.268128	0.277	0.148	5.75427e-06
	3.42778e-10	0.720873	0.529	0.43	7.44857e-06
	4.05092e-10	0.275345	0.203	0.094	8.80265e-06
	4.34528e-10	0.709526	0.394	0.261	9.4423e-06
	7.42787e-10	0.37188	0.603	0.443	1.61408e-05
	7.92906e-10	0.33586	0.286	0.162	1.72298e-05
	8.71084e-10	0.439241	0.323	0.195	1.89287e-05
	8.80991e-10	0.545981	0.622	0.506	1.91439e-05
	9.12585e-10	0.629302	0.665	0.579	1.98305e-05
	9.25763e-10	0.331278	0.166	0.073	2.01168e-05
	1.0807e-09	0.366429	0.243	0.127	2.34836e-05
	2.67616e-09	0.370501	0.277	0.158	5.8153e-05
	2.74347e-09	0.360335	0.295	0.172	5.96155e-05
	2.86827e-09	0.285813	0.305	0.176	6.23276e-05
	2.94175e-09	0.263823	0.28	0.157	6.39241e-05
	2.97917e-09	0.575087	0.348	0.236	6.47374e-05
	3.08422e-09	0.276979	0.157	0.068	6.70201e-05
	3.43943e-09	0.320369	0.382	0.24	7.47388e-05
	3.74016e-09	0.427882	0.302	0.182	8.12736e-05
	3.74721e-09	0.259665	0.145	0.061	8.14269e-05
	4.10587e-09	0.338893	0.286	0.164	8.92205e-05
	6.31619e-09	0.28234	0.225	0.117	0.000137251
	8.4269e-09	0.294877	0.194	0.098	0.000183117
	8.87122e-09	0.302242	0.2	0.102	0.000192772
	1.41634e-08	0.55702	0.492	0.392	0.000307771
	1.77253e-08	0.314507	0.289	0.172	0.00038517
	2.00609e-08	0.273267	0.117	0.046	0.000435923
	2.14241e-08	0.30297	0.222	0.12	0.000465546
	2.57814e-08	0.476421	0.305	0.191	0.00056023
	2.64511e-08	0.289325	0.268	0.149	0.000574782
	2.79322e-08	0.492143	0.326	0.211	0.000606967
	3.39864e-08	0.277773	0.166	0.08	0.000738525
	4.1795e-08	0.285496	0.172	0.085	0.000908206
	5.10775e-08	0.283527	0.523	0.386	0.00110991
	5.21685e-08	0.338636	0.486	0.347	0.00113362
	5.23468e-08	0.276726	0.243	0.137	0.0011375
	9.22647e-08	0.479518	0.182	0.094	0.00200491
	1.23994e-07	0.358264	0.277	0.17	0.00269439
	1.26588e-07	0.394213	0.351	0.238	0.00275077
	1.3579e-07	0.334669	0.268	0.16	0.00295072
	1.53757e-07	0.342536	0.298	0.189	0.00334113
	1.73937e-07	0.272895	0.163	0.082	0.00377965
	1.80144e-07	0.52787	0.323	0.223	0.00391453
	1.83267e-07	0.962285	0.231	0.138	0.00398239
	3.70106e-07	0.405607	0.338	0.232	0.00804239
	4.51111e-07	0.402392	0.305	0.201	0.00980264
	4.64578e-07	0.387103	0.255	0.159	0.0100953
	5.21454e-07	0.504932	0.178	0.096	0.0113312
	8.55229e-07	0.484584	0.24	0.149	0.0185841
	8.95265e-07	0.267366	0.212	0.121	0.0194541
	1.12028e-06	0.455458	0.209	0.123	0.0243437
	1.15125e-06	0.557443	0.191	0.108	0.0250167
	1.52545e-06	0.328758	0.443	0.332	0.033148
	1.59922e-06	0.852439	0.218	0.132	0.034751
	1.67692e-06	0.510415	0.489	0.404	0.0364394
	1.77596e-06	0.267863	0.151	0.077	0.0385917
	1.80521e-06	0.257522	0.218	0.128	0.0392271
	2.82271e-06	0.563277	0.631	0.589	0.0613374
	2.94967e-06	0.468405	0.314	0.218	0.0640963
	3.08752e-06	0.298956	0.258	0.167	0.0670917
	3.26594e-06	0.408683	0.351	0.25	0.0709689
	3.37412e-06	0.370661	0.471	0.374	0.0733196
	3.62227e-06	0.291194	0.418	0.314	0.0787119
	4.08318e-06	0.308166	0.178	0.102	0.0887274
	4.0971e-06	0.334331	0.406	0.317	0.08903
	4.79578e-06	0.437551	0.366	0.273	0.104212
	6.91985e-06	0.252983	0.338	0.233	0.150368
	7.2494e-06	0.287122	0.458	0.361	0.15753
	9.77809e-06	0.27171	0.258	0.169	0.212478
	1.22547e-05	0.406217	0.351	0.26	0.266295
	1.26993e-05	0.389006	0.791	0.741	0.275956
	1.459e-05	0.276095	0.295	0.209	0.31704
	1.60166e-05	0.403632	0.406	0.327	0.34804
	1.62954e-05	0.337275	0.625	0.538	0.3541
	1.76634e-05	0.583998	0.446	0.364	0.383826
	2.37327e-05	0.355653	0.191	0.115	0.515712
	2.48798e-05	0.45148	0.305	0.224	0.540638
	2.51812e-05	0.312555	0.209	0.132	0.547186
	2.62247e-05	0.40335	0.228	0.147	0.569863
	2.92547e-05	0.389516	0.163	0.096	0.635704
	4.70721e-05	0.381324	0.194	0.121	1
	4.85009e-05	0.308	0.2	0.127	1
	5.34812e-05	0.50047	0.483	0.431	1
	5.55544e-05	0.282326	0.271	0.188	1
	6.34027e-05	0.268352	0.458	0.361	1
	6.74368e-05	0.503829	0.523	0.447	1
	6.94271e-05	0.328868	0.249	0.174	1
	6.98509e-05	0.318191	0.388	0.31	1
	7.16079e-05	0.255736	0.268	0.19	1
	9.70895e-05	0.505918	0.28	0.2	1
	0.000113393	0.45149	0.292	0.218	1
	0.000137682	0.451862	0.369	0.294	1
	0.000187255	0.261564	0.249	0.176	1
	0.000277163	0.25036	0.597	0.528	1
	0.000295001	0.283179	0.255	0.182	1
	0.000297168	0.373202	0.415	0.354	1
	0.000333092	0.508046	0.388	0.313	1
	0.000438949	0.332177	0.434	0.343	1
	0.000459506	0.28467	0.24	0.171	1
	0.000518403	0.308711	0.151	0.093	1
	0.000576951	0.275841	0.237	0.171	1
	0.000779124	0.284299	0.283	0.219	1
	0.00085506	0.284056	0.252	0.185	1
	0.00088638	0.406017	0.382	0.32	1
	0.00101963	0.400782	0.56	0.507	1
	0.00108187	0.291914	0.163	0.107	1
	0.00126611	0.274413	0.489	0.427	1
	0.00128784	0.370228	0.191	0.135	1
	0.00201281	0.369441	0.329	0.262	1
	0.00268238	0.293491	0.148	0.098	1
	0.00280051	0.320237	0.431	0.387	1
	0.0044816	0.339472	0.163	0.113	1
	0.00466299	0.295155	0.578	0.535	1
	0.00503027	0.349268	0.24	0.187	1
	0.00517989	0.278719	0.24	0.185	1
	0.00520654	0.252749	0.302	0.246	1
	0.00533791	0.254275	0.268	0.212	1
	0.00535318	0.263943	0.175	0.128	1
	0.00671035	0.472654	0.338	0.293	1
	0.00810758	0.442431	0.255	0.217	1
	0.00819674	0.302521	0.231	0.182	1
	0.00904484	0.285232	0.354	0.308	1
	0.00919099	0.581077	0.431	0.393	1
	0.00924126	0.273548	0.182	0.136	1
