## Supplemental Table 6 for "Dissecting the Human Leptomeninges at single-cell resolution"

### Sheet: CD8 T cell 1
gene	p_val	avg_log2FC	pct.1	pct.2	p_val_adj
CAMK4	2.3856e-34	0.420105	0.93	0.724	3.78881e-30
RBMS1	8.92996e-21	0.330823	0.778	0.588	1.41826e-16
IL7R	9.13207e-20	0.352718	0.673	0.403	1.45036e-15
RUNX2	9.17917e-20	0.33767	0.573	0.297	1.45784e-15
AC006369.1	1.94469e-17	0.258825	0.404	0.178	3.08855e-13
THEMIS	2.3989e-17	0.25658	0.947	0.808	3.80994e-13
NR3C2	1.02447e-16	0.307262	0.635	0.362	1.62706e-12
RASGRF2	4.65719e-15	0.281115	0.561	0.324	7.39655e-11
ERN1	6.02811e-15	0.283522	0.652	0.457	9.57385e-11
TC2N	2.98171e-14	0.274797	0.693	0.491	4.73555e-10
CASK	1.10231e-13	0.258717	0.734	0.51	1.7507e-09
SERINC5	1.19114e-13	0.269165	0.497	0.284	1.89176e-09
BCL2	4.57254e-13	0.259198	0.865	0.706	7.26212e-09
HIBCH	7.18382e-13	0.293762	0.442	0.256	1.14094e-08
PAG1	2.51733e-12	0.252562	0.673	0.478	3.99803e-08
NFIA	5.47435e-11	0.272674	0.453	0.274	8.69436e-07

### Sheet: CD8 T cell 2
gene	p_val	avg_log2FC	pct.1	pct.2	p_val_adj
USP36	5.87757e-90	0.946374	0.838	0.33	9.33475e-86
H3F3B	1.71194e-70	0.776049	0.718	0.219	2.71891e-66
FNBP1	1.3497e-66	0.519884	0.986	0.866	2.1436e-62
EML4	1.25345e-65	0.535371	0.982	0.811	1.99072e-61
NR4A2	2.41448e-64	0.561237	0.535	0.095	3.83468e-60
ZNF331	6.22235e-63	0.794385	0.599	0.149	9.88234e-59
SYTL3	1.77543e-58	0.507989	0.993	0.861	2.81974e-54
CYTH1	2.64052e-58	0.51257	0.975	0.765	4.19367e-54
RANBP2	4.26797e-56	0.621875	0.694	0.273	6.77839e-52
CCNH	1.97519e-52	0.602026	0.683	0.261	3.13699e-48
XPO6	4.16339e-47	0.565222	0.775	0.433	6.61229e-43
LINC-PINT	6.19925e-47	0.319657	0.993	0.973	9.84564e-43
PABPC1	7.24571e-42	0.539662	0.754	0.425	1.15076e-37
CD69	1.18453e-39	0.562251	0.711	0.337	1.88127e-35
CXCR4	1.28245e-38	0.517146	0.729	0.374	2.03679e-34
GPCPD1	3.15122e-38	0.488081	0.743	0.407	5.00476e-34
SLC2A3	3.35034e-38	0.546379	0.859	0.475	5.32101e-34
NDFIP1	1.71137e-37	0.493093	0.567	0.225	2.71799e-33
TPM4	3.26261e-37	0.450334	0.489	0.15	5.18168e-33
FAM46C	9.36137e-35	0.422498	0.577	0.223	1.48677e-30
FYN	2.67214e-34	0.250121	1	0.987	4.24389e-30
BTG1	1.85157e-33	0.442827	0.785	0.524	2.94067e-29
LITAF	4.46873e-33	0.482978	0.697	0.361	7.09724e-29
G3BP2	3.08101e-32	0.451826	0.599	0.265	4.89325e-28
SAMSN1	6.0278e-32	0.480859	0.796	0.557	9.57336e-28
RAB8B	7.39734e-32	0.456588	0.736	0.43	1.17485e-27
YTHDC1	1.57646e-31	0.410917	0.711	0.391	2.50374e-27
RUNX3	2.38492e-31	0.410781	0.827	0.589	3.78773e-27
HIST1H1D	1.10158e-30	0.323144	0.335	0.074	1.74954e-26
SMCHD1	1.58053e-30	0.321502	0.989	0.91	2.51019e-26
PFKFB3	1.99144e-30	0.435373	0.539	0.218	3.16281e-26
PPP1CB	2.89647e-30	0.424097	0.711	0.377	4.60018e-26
ZFP36	4.17962e-30	0.348499	0.387	0.108	6.63807e-26
RASA2	4.20377e-30	0.317241	0.93	0.826	6.67643e-26
FOSB	2.47144e-29	0.289204	0.299	0.059	3.92514e-25
NAMPT	2.49754e-29	0.374061	0.507	0.187	3.9666e-25
BTG3	2.52836e-29	0.302797	0.408	0.115	4.01554e-25
ZFPM1	3.85645e-29	0.435327	0.444	0.16	6.12482e-25
SLC38A1	4.91216e-29	0.287926	0.954	0.881	7.80149e-25
PDE7A	4.98896e-29	0.331647	0.926	0.792	7.92346e-25
CNOT6L	1.41857e-28	0.304326	0.986	0.951	2.25297e-24
PER1	2.53551e-27	0.306405	0.398	0.121	4.02689e-23
PRMT9	3.77316e-27	0.321162	0.352	0.096	5.99253e-23
INSIG1	1.5042e-26	0.277994	0.327	0.081	2.38897e-22
TOB1	2.12993e-26	0.326313	0.331	0.089	3.38276e-22
PPP1R16B	3.05319e-26	0.423858	0.792	0.584	4.84907e-22
MALT1	4.2761e-26	0.423108	0.613	0.338	6.79131e-22
CRYBG1	5.85426e-26	0.39937	0.732	0.441	9.29774e-22
IFNGR1	5.91086e-25	0.381076	0.56	0.256	9.38762e-21
PSME4	8.17855e-25	0.395618	0.683	0.424	1.29892e-20
RORA	4.13523e-24	0.356802	0.905	0.763	6.56757e-20
KMT2E	1.67682e-23	0.276628	0.919	0.788	2.66313e-19
PIK3R1	1.85965e-23	0.404994	0.768	0.623	2.9535e-19
YPEL5	2.19151e-23	0.29382	0.38	0.126	3.48056e-19
PDIA3	2.62698e-23	0.335966	0.437	0.172	4.17217e-19
NDEL1	6.33903e-23	0.300156	0.44	0.172	1.00677e-18
CCNT1	6.44072e-23	0.274074	0.363	0.119	1.02291e-18
SH2D2A	7.94411e-23	0.328791	0.475	0.198	1.26168e-18
DDX3Y	1.02326e-22	0.2762	0.352	0.11	1.62513e-18
NFKBIZ	3.63367e-22	0.254083	0.324	0.095	5.77099e-18
MORF4L1	6.6751e-22	0.309092	0.539	0.254	1.06014e-17
DUSP2	1.4317e-21	0.327381	0.408	0.157	2.27382e-17
DUSP5	2.03535e-21	0.26118	0.327	0.101	3.23254e-17
NUP98	2.75154e-21	0.341476	0.644	0.389	4.37e-17
UBE2B	2.82942e-21	0.325184	0.556	0.273	4.49368e-17
REL	4.50239e-21	0.337821	0.542	0.261	7.1507e-17
TOP1	4.68973e-21	0.334732	0.634	0.361	7.44823e-17
SYAP1	1.82572e-20	0.319034	0.486	0.228	2.89961e-16
SRSF7	2.54533e-20	0.331624	0.528	0.252	4.04249e-16
JUNB	2.83396e-20	0.301373	0.366	0.133	4.50089e-16
PTPN22	3.53264e-20	0.365743	0.704	0.504	5.61054e-16
RNF19A	4.88683e-20	0.357176	0.732	0.472	7.76126e-16
HSPA9	6.20817e-20	0.283967	0.479	0.211	9.85981e-16
VPS37B	6.2867e-20	0.283487	0.44	0.186	9.98454e-16
ELL2	6.7577e-20	0.338428	0.493	0.236	1.07326e-15
SREBF2	1.01942e-19	0.357417	0.567	0.305	1.61905e-15
SARAF	1.69516e-19	0.30836	0.725	0.509	2.69226e-15
CCNL1	2.28862e-19	0.310746	0.581	0.324	3.63478e-15
HERPUD1	2.31033e-19	0.313077	0.482	0.229	3.66927e-15
STAT4	5.27472e-19	0.254378	0.958	0.851	8.37732e-15
TSC22D3	6.69252e-19	0.340186	0.574	0.332	1.06291e-14
HIST1H2AC	1.4779e-18	0.475212	0.56	0.326	2.3472e-14
RHOH	3.3242e-18	0.344087	0.69	0.464	5.27949e-14
IL18RAP	6.02941e-18	0.311753	0.451	0.209	9.57591e-14
ATF7IP	8.45012e-18	0.262042	0.877	0.764	1.34205e-13
CAPZA1	1.08778e-17	0.306809	0.556	0.317	1.72762e-13
EZR	1.22463e-17	0.331534	0.556	0.321	1.94496e-13
SIK3	1.26348e-17	0.262166	0.923	0.835	2.00665e-13
RAP1B	1.39426e-17	0.276558	0.806	0.675	2.21436e-13
YES1	1.47594e-17	0.357337	0.384	0.165	2.34408e-13
GSPT1	3.95347e-17	0.311373	0.504	0.269	6.27891e-13
JUND	5.63937e-17	0.298873	0.496	0.258	8.95645e-13
LINC01619	9.56616e-17	0.382534	0.595	0.352	1.5193e-12
HERPUD2	1.1406e-16	0.30843	0.623	0.376	1.8115e-12
HSPA5	2.22733e-16	0.266416	0.32	0.121	3.53745e-12
ZBED4	4.00727e-16	0.26517	0.437	0.21	6.36434e-12
STK17B	1.96587e-15	0.284731	0.764	0.59	3.12219e-11
GGA2	2.10138e-15	0.285303	0.426	0.214	3.33742e-11
SMAP2	3.87834e-15	0.266105	0.817	0.694	6.15958e-11
TRA2B	5.35863e-15	0.274963	0.687	0.425	8.51058e-11
ARHGDIB	5.44186e-15	0.2594	0.482	0.253	8.64276e-11
PHF20	9.05364e-15	0.303124	0.641	0.427	1.4379e-10
ESYT2	1.21849e-14	0.30126	0.662	0.459	1.9352e-10
MIER1	1.48213e-14	0.278508	0.567	0.344	2.35391e-10
ARIH1	1.80423e-14	0.287747	0.718	0.555	2.86547e-10
FRMD4B	6.87152e-14	0.259755	0.32	0.136	1.09133e-09
ID2	8.9783e-14	0.324838	0.518	0.307	1.42593e-09
SLC7A5	1.39128e-13	0.266176	0.401	0.199	2.20962e-09
ZFP36L2	2.12383e-13	0.330499	0.651	0.489	3.37307e-09
CLEC2B	2.4084e-13	0.266074	0.577	0.352	3.82503e-09
LEPROTL1	3.6204e-13	0.275386	0.553	0.343	5.74992e-09
BORCS5	4.41471e-13	0.256022	0.394	0.198	7.01145e-09
BRD1	6.83227e-13	0.258861	0.433	0.237	1.0851e-08
GNA13	9.0765e-13	0.279526	0.514	0.31	1.44153e-08
ATP11B	1.49394e-12	0.261327	0.658	0.491	2.37267e-08
RNF149	2.42201e-12	0.255463	0.651	0.488	3.84664e-08
TNFRSF1B	2.80974e-12	0.255271	0.567	0.367	4.46243e-08
TRPC4AP	4.63953e-12	0.261259	0.553	0.36	7.3685e-08
AUTS2	1.8497e-11	0.291274	0.648	0.451	2.9377e-07
FAM129A	2.54284e-11	0.262231	0.771	0.665	4.03854e-07
CHD1	4.43951e-11	0.261807	0.595	0.426	7.05083e-07
YWHAZ	4.64869e-11	0.254885	0.574	0.396	7.38304e-07
TMEM2	7.89269e-11	0.264538	0.771	0.643	1.25352e-06
ATP1B3	1.90899e-10	0.258536	0.408	0.236	3.03185e-06

### Sheet: CD8 T cell 3
gene	p_val	avg_log2FC	pct.1	pct.2	p_val_adj
HSP90AA1	6.69206e-84	0.757526	0.996	0.837	1.06283e-79
DNAJB1	6.78114e-65	0.79018	0.871	0.365	1.07698e-60
HSPH1	8.30135e-65	0.891779	0.906	0.473	1.31842e-60
HSP90AB1	4.29675e-52	0.739153	0.854	0.455	6.82409e-48
HSPA1B	1.30389e-39	0.569281	0.764	0.384	2.07084e-35
STIP1	2.34918e-33	0.479204	0.614	0.247	3.73097e-29
HSPD1	6.83079e-32	0.585674	0.691	0.353	1.08487e-27
SERPINH1	8.03447e-31	0.434221	0.313	0.06	1.27603e-26
UBC	8.32466e-30	0.503923	0.665	0.327	1.32212e-25
HSPA8	2.07641e-28	0.497521	0.597	0.271	3.29775e-24
HSPA1A	8.2774e-28	0.493787	0.609	0.276	1.31462e-23
DEDD2	1.04994e-23	0.340603	0.425	0.15	1.66751e-19
CACYBP	8.50325e-21	0.359842	0.481	0.205	1.35049e-16
DNAJA1	2.13189e-20	0.411484	0.532	0.258	3.38586e-16
DOK2	2.04796e-18	0.28097	0.356	0.126	3.25257e-14
HSPE1-MOB4	1.34833e-17	0.268148	0.313	0.102	2.14141e-13
CSF1	1.6159e-16	0.252513	0.197	0.045	2.56637e-12
PPP1R15A	3.61421e-16	0.321268	0.352	0.14	5.74008e-12
CHORDC1	2.81046e-15	0.352673	0.592	0.36	4.46357e-11
DUSP1	8.68243e-14	0.306989	0.489	0.266	1.37894e-09
DNAJB6	2.24042e-13	0.312361	0.764	0.601	3.55823e-09
TCP1	7.21507e-13	0.263934	0.33	0.144	1.1459e-08
HSPB1	7.42379e-13	0.295437	0.395	0.195	1.17905e-08
BCAS2	2.11703e-12	0.30871	0.425	0.226	3.36227e-08
PTGES3	1.14715e-11	0.31501	0.665	0.506	1.8219e-07
CLK1	1.34681e-11	0.295293	0.67	0.542	2.13901e-07
USPL1	4.19401e-10	0.273042	0.403	0.226	6.66093e-06

### Sheet: CD8 T cell 4
gene	p_val	avg_log2FC	pct.1	pct.2	p_val_adj
SGCD	2.28217e-43	0.53303	0.318	0.031	3.62454e-39
C1orf21	1.32529e-34	0.493402	0.562	0.159	2.10483e-30
PRR5L	7.56924e-32	0.398704	0.511	0.137	1.20215e-27
PDGFD	1.10772e-31	0.517505	0.54	0.157	1.75927e-27
AC243829.2	1.34584e-30	0.387683	0.222	0.021	2.13746e-26
SYNE1	4.38353e-30	0.518854	0.818	0.444	6.96193e-26
ZEB2	1.30761e-29	0.586081	0.682	0.291	2.07674e-25
TGFBR3	4.10156e-27	0.485598	0.722	0.331	6.51409e-23
ARID5B	1.22626e-25	0.476115	0.869	0.491	1.94755e-21
AGPAT4	1.03042e-24	0.32663	0.358	0.084	1.63651e-20
PPP2R5C	2.02203e-24	0.330136	0.994	0.891	3.21138e-20
KLRG1	1.77055e-23	0.301102	0.386	0.102	2.81198e-19
SAMD3	1.77801e-19	0.406034	0.784	0.448	2.82384e-15
DTHD1	2.42622e-19	0.421528	0.477	0.186	3.85332e-15
ST8SIA6	3.84612e-19	0.371609	0.426	0.148	6.10841e-15
ITGA4	6.60067e-18	0.388967	0.739	0.455	1.04832e-13
RABGAP1L	6.0995e-17	0.265483	0.966	0.887	9.68722e-13
PTPRM	7.31323e-17	0.375972	0.472	0.199	1.16149e-12
AGAP1	1.48459e-16	0.322357	0.318	0.102	2.35782e-12
LYST	5.47619e-16	0.408405	0.591	0.318	8.69728e-12
PYHIN1	5.57206e-16	0.338416	0.602	0.308	8.84955e-12
AGTPBP1	1.48266e-15	0.327713	0.642	0.334	2.35475e-11
RASGRP1	1.74012e-13	0.323035	0.688	0.439	2.76366e-09
RAP1GAP2	2.92328e-13	0.280257	0.324	0.116	4.64276e-09
NCALD	3.06207e-13	0.340058	0.591	0.318	4.86318e-09
RIPOR2	7.74938e-13	0.345661	0.625	0.369	1.23076e-08
RUNX1	8.05622e-13	0.295992	0.864	0.681	1.27949e-08
ZNF831	3.94559e-11	0.284327	0.614	0.368	6.26639e-07
STK38	6.92457e-11	0.276625	0.67	0.452	1.09976e-06
PTPRJ	6.30942e-10	0.266777	0.75	0.52	1.00206e-05
PHACTR2	1.22298e-09	0.282028	0.466	0.244	1.94234e-05
MBP	4.90316e-09	0.250096	0.693	0.512	7.78721e-05
FAM19A1	7.34766e-09	0.272997	0.318	0.144	0.000116696
TOX	2.28558e-07	0.25933	0.705	0.51	0.00362995

### Sheet: NK_NKT
gene	p_val	avg_log2FC	pct.1	pct.2	p_val_adj
MCTP2	2.33134e-50	0.804468	0.879	0.38	3.70263e-46
CD247	2.39568e-50	0.694682	0.985	0.764	3.80482e-46
PTPN12	7.81088e-50	0.672017	0.659	0.147	1.24052e-45
FCGR3A	7.08713e-48	0.276623	0.288	0.015	1.12558e-43
C1orf21	1.28937e-43	0.607722	0.674	0.161	2.04778e-39
HIPK2	6.82084e-41	0.579032	0.644	0.164	1.08328e-36
IRF8	1.52977e-40	0.251635	0.205	0.006	2.42958e-36
MIR181A1HG	8.03877e-38	0.37413	0.341	0.038	1.27672e-33
NCAM1	1.1887e-37	0.592837	0.576	0.128	1.88789e-33
AOAH	1.95347e-36	0.564108	0.992	0.778	3.1025e-32
HSH2D	4.54236e-36	0.371652	0.409	0.065	7.21417e-32
PDGFD	7.27985e-35	0.595727	0.621	0.162	1.15619e-30
CD38	7.78294e-35	0.250107	0.197	0.009	1.23609e-30
HAVCR2	6.55294e-34	0.419175	0.409	0.072	1.04074e-29
NCALD	3.70882e-33	0.61505	0.795	0.304	5.89035e-29
GFOD1	8.34374e-33	0.558623	0.553	0.146	1.32515e-28
ZEB2	8.36166e-33	0.683478	0.78	0.295	1.328e-28
ABHD2	1.42121e-32	0.452298	0.53	0.13	2.25717e-28
TTC38	2.7764e-32	0.256373	0.28	0.03	4.40947e-28
RAP1GAP2	4.78751e-31	0.487847	0.477	0.106	7.60352e-27
PLAC8	7.14837e-31	0.391198	0.447	0.093	1.1353e-26
GK5	7.48042e-31	0.368192	0.424	0.083	1.18804e-26
TBXAS1	8.4079e-31	0.408801	0.379	0.067	1.33534e-26
ATP8B4	1.6201e-30	0.359058	0.348	0.055	2.57305e-26
IGF1R	2.08543e-30	0.495864	0.455	0.106	3.31208e-26
MTSS1	1.19471e-29	0.408349	0.379	0.07	1.89743e-25
CEP78	3.65009e-29	0.409204	0.409	0.085	5.79706e-25
LINC00299	4.25701e-29	0.374724	0.364	0.065	6.76099e-25
MAP3K8	1.3217e-26	0.407099	0.455	0.113	2.09913e-22
ZBTB16	4.09248e-26	0.566111	0.811	0.396	6.49968e-22
GSAP	3.56473e-25	0.478884	0.477	0.139	5.6615e-21
SYNE1	5.33287e-24	0.516703	0.818	0.459	8.46967e-20
AGPAT4	5.77194e-23	0.350224	0.386	0.091	9.16699e-19
PRF1	9.35152e-23	0.407277	0.485	0.154	1.48521e-18
TFDP2	1.88257e-22	0.521794	0.538	0.196	2.98989e-18
KLRD1	3.78844e-20	0.441018	0.765	0.366	6.0168e-16
PIK3AP1	6.45372e-20	0.308571	0.341	0.083	1.02498e-15
SORL1	2.24233e-19	0.454558	0.78	0.461	3.56127e-15
LPCAT1	3.87172e-19	0.304915	0.402	0.118	6.14906e-15
PEAK1	5.57704e-19	0.411114	0.432	0.142	8.85745e-15
UTRN	2.16223e-18	0.299238	0.992	0.881	3.43406e-14
SPON2	3.10212e-18	0.337327	0.439	0.146	4.92678e-14
GAS7	3.99082e-18	0.287847	0.318	0.076	6.33822e-14
OSBPL5	1.31954e-17	0.307737	0.379	0.112	2.0957e-13
NKG7	1.55763e-17	0.353816	0.379	0.115	2.47383e-13
FNDC3B	4.06688e-17	0.496957	0.697	0.398	6.45901e-13
TLE1	1.1326e-16	0.293836	0.311	0.081	1.79879e-12
DOCK5	1.55092e-16	0.387784	0.439	0.156	2.46317e-12
VAV3	1.43955e-15	0.429443	0.758	0.437	2.2863e-11
AGTPBP1	3.50752e-15	0.37457	0.682	0.342	5.57064e-11
GNG2	3.38267e-14	0.418399	0.788	0.523	5.37237e-10
YES1	6.39775e-14	0.373093	0.47	0.185	1.01609e-09
SETBP1	9.45491e-14	0.315175	0.311	0.098	1.50163e-09
GPATCH8	1.15098e-13	0.374731	0.674	0.377	1.82798e-09
TGFBR3	1.60734e-13	0.402509	0.629	0.357	2.55277e-09
MAPRE2	8.10164e-13	0.397977	0.561	0.297	1.2867e-08
ST8SIA6	1.11081e-12	0.308338	0.417	0.16	1.76419e-08
HEG1	1.97e-12	0.260071	0.364	0.134	3.12875e-08
CARD11	3.19201e-12	0.345593	0.833	0.602	5.06955e-08
SCLT1	3.51781e-12	0.337295	0.409	0.173	5.58699e-08
PYHIN1	7.49335e-12	0.33345	0.598	0.32	1.19009e-07
LDB2	9.90464e-12	0.271513	0.212	0.056	1.57306e-07
SAMD3	1.19002e-11	0.375264	0.727	0.468	1.88999e-07
BCR	1.49444e-11	0.315437	0.462	0.217	2.37346e-07
PLCL2	1.65609e-11	0.336456	0.788	0.532	2.6302e-07
XYLT1	1.85306e-11	0.34644	0.636	0.358	2.94302e-07
MYO1F	3.94427e-11	0.304384	0.659	0.374	6.26429e-07
SLA2	4.80997e-11	0.313482	0.53	0.27	7.63919e-07
CMIP	5.92075e-11	0.269749	0.894	0.744	9.40334e-07
RIN3	9.05105e-11	0.326822	0.545	0.289	1.43749e-06
TMEM2	1.52732e-10	0.302915	0.841	0.652	2.42569e-06
BIN2	1.76389e-10	0.27268	0.5	0.252	2.8014e-06
DGKD	1.84252e-10	0.306859	0.697	0.46	2.92629e-06
PPM1L	2.35824e-10	0.307692	0.288	0.103	3.74536e-06
TAOK3	3.91157e-10	0.323212	0.697	0.461	6.21236e-06
TRAPPC10	1.11768e-09	0.26807	0.538	0.302	1.77511e-05
HELZ	2.02835e-09	0.293583	0.735	0.508	3.22143e-05
JAZF1	4.04053e-09	0.3207	0.636	0.403	6.41716e-05
EIF4G3	7.06717e-09	0.318766	0.621	0.395	0.000112241
GNPTAB	7.08194e-09	0.324116	0.561	0.352	0.000112475
LITAF	8.0778e-09	0.321634	0.659	0.411	0.000128292
AKNA	1.1624e-08	0.283637	0.742	0.551	0.000184613
PIK3R5	7.39226e-08	0.279877	0.667	0.459	0.00117404
IGF2R	1.18596e-07	0.276091	0.53	0.335	0.00188355
NCOA1	2.18188e-07	0.265952	0.758	0.517	0.00346525
NFE2L2	2.33008e-07	0.259219	0.508	0.313	0.00370064
LYST	2.89016e-07	0.264828	0.545	0.334	0.00459015
PTPRJ	3.16538e-07	0.261265	0.727	0.531	0.00502726
KCNQ5	3.41968e-07	0.255936	0.295	0.13	0.00543114
HSPA1A	3.55311e-06	0.274583	0.5	0.319	0.0564305

### Sheet: CD 4 T cell 
gene	p_val	avg_log2FC	pct.1	pct.2	p_val_adj
LEF1	1.80995e-48	0.654624	0.522	0.064	2.87457e-44
MB21D2	1.04276e-31	0.297227	0.261	0.02	1.65612e-27
TSHZ2	5.07976e-31	0.62689	0.359	0.048	8.06767e-27
FAAH2	7.9679e-31	0.327052	0.261	0.021	1.26546e-26
AC139720.1	1.57108e-23	0.386732	0.337	0.054	2.49519e-19
SERINC5	1.42762e-20	0.528348	0.75	0.309	2.26735e-16
MAST4	3.17253e-19	0.456851	0.348	0.075	5.03861e-15
PRKCA	6.12901e-19	0.610727	0.685	0.308	9.73409e-15
PHACTR2	2.90908e-18	0.551379	0.641	0.246	4.6202e-14
CSGALNACT1	3.09103e-18	0.408567	0.435	0.113	4.90917e-14
PVT1	1.51999e-17	0.534144	0.641	0.259	2.41405e-13
GNAQ	3.30914e-17	0.447346	0.576	0.201	5.25558e-13
CDC14A	2.11117e-16	0.529015	0.837	0.518	3.35297e-12
PSMA1	3.42644e-16	0.429993	0.489	0.161	5.44187e-12
NELL2	3.49977e-16	0.431762	0.402	0.112	5.55833e-12
ARID5B	6.19131e-16	0.501189	0.848	0.52	9.83303e-12
ADAM19	7.10058e-16	0.434974	0.489	0.167	1.12771e-11
ANK3	1.62463e-15	0.62171	0.728	0.422	2.58024e-11
TCF7	2.40513e-15	0.356725	0.402	0.121	3.81982e-11
TESPA1	5.36681e-15	0.296296	0.293	0.066	8.52357e-11
RIPOR2	1.74977e-14	0.477887	0.739	0.379	2.77898e-10
LDLRAD4	5.73341e-14	0.458568	0.554	0.233	9.1058e-10
SESN3	1.9108e-13	0.438149	0.478	0.179	3.03473e-09
SGO1-AS1	2.35022e-13	0.320389	0.315	0.081	3.73262e-09
TAB2	4.75631e-13	0.40318	0.62	0.286	7.55397e-09
ARHGAP15	5.67397e-13	0.3464	0.978	0.864	9.0114e-09
PDE3B	1.06893e-12	0.403632	0.924	0.774	1.69767e-08
TIAM1	1.34189e-12	0.264113	0.283	0.071	2.13119e-08
IL7R	1.86404e-12	0.44738	0.793	0.452	2.96047e-08
BIRC3	2.97878e-12	0.251328	0.337	0.097	4.7309e-08
SAMHD1	4.47468e-12	0.342609	0.554	0.235	7.10669e-08
BTBD11	4.60515e-12	0.357958	0.326	0.094	7.31391e-08
KLF2	7.49237e-12	0.309116	0.37	0.123	1.18994e-07
TTC39C	9.38076e-12	0.392861	0.848	0.542	1.48985e-07
CERS6	1.56519e-11	0.283105	0.283	0.076	2.48583e-07
BCL2	3.22035e-11	0.394647	0.891	0.738	5.11457e-07
INPP4B	5.09368e-11	0.422382	0.87	0.65	8.08978e-07
ETV6	5.79802e-10	0.350283	0.598	0.301	9.20841e-06
BACH2	3.9797e-09	0.3723	0.598	0.316	6.32056e-05
ACVR2A	4.07575e-09	0.265131	0.315	0.111	6.47311e-05
PAG1	7.78533e-09	0.353702	0.75	0.513	0.000123647
ICOS	1.59492e-08	0.282808	0.337	0.13	0.000253304
DUSP16	3.65685e-08	0.35771	0.598	0.344	0.000580781
FHIT	9.814e-08	0.274545	0.283	0.102	0.00155866
PHTF2	1.36547e-07	0.293379	0.457	0.237	0.00216864
MCUB	1.73222e-07	0.277917	0.478	0.243	0.00275112
MAML2	1.04399e-06	0.322071	0.707	0.479	0.0165806
MDFIC	1.1546e-06	0.289917	0.717	0.471	0.0183373
LINC00540	1.16886e-06	0.269374	0.239	0.087	0.0185638
RASSF3	1.37563e-06	0.28544	0.652	0.403	0.0218477
FUT8	1.91239e-06	0.268899	0.565	0.329	0.0303726
STAT5B	1.98065e-06	0.288511	0.554	0.345	0.0314567
RUNX1	2.2198e-06	0.258356	0.859	0.694	0.0352549
ADD3	3.37967e-06	0.259321	0.522	0.299	0.053676
