## Supplemental Table 7 for "Dissecting the Human Leptomeninges at single-cell resolution"

### Sheet: myeloid_MGvsBAM
Gene name	logFC	se	p value	bonferroni adj p value
PKD2	0.584624	0.132016	9.49262e-06	0.0499596
VAV1	0.524894	0.118525	9.48668e-06	0.0499284
CAMKK2	1.25818	0.283064	8.79479e-06	0.046287
EIF4A2	-0.556421	0.125062	8.62132e-06	0.045374
CMIP	0.293293	0.0658969	8.55566e-06	0.0450284
SH2B2	1.12436	0.2526	8.54199e-06	0.0449565
TTYH3	-0.719965	0.161599	8.37978e-06	0.0441028
RTTN	0.848849	0.190473	8.32974e-06	0.0438394
GNG12-AS1	-1.82609	0.409167	8.08383e-06	0.0425452
KIF2A	0.819881	0.183687	8.06463e-06	0.0424442
FAM168A	0.518774	0.116185	8.00481e-06	0.0421293
RUBCNL	0.57429	0.128428	7.76e-06	0.0408409
CARMIL1	0.90107	0.201459	7.72338e-06	0.0406481
ARHGAP21	0.492109	0.110006	7.69579e-06	0.0405029
JMJD1C	-0.292728	0.0653787	7.55489e-06	0.0397614
STON2	-1.4414	0.32189	7.53648e-06	0.0396645
AC139887.2	0.702927	0.156925	7.48626e-06	0.0394002
CEP170	0.38394	0.0856516	7.37449e-06	0.0388119
TNFAIP3	-1.09415	0.243948	7.28455e-06	0.0383386
RAP1GAP2	0.684995	0.152677	7.23759e-06	0.0380914
RIPK2	-0.75972	0.169058	6.99536e-06	0.0368166
ST5	1.20605	0.268326	6.9662e-06	0.0366631
PLAUR	-0.823767	0.183172	6.88473e-06	0.0362343
LONRF1	-1.04876	0.232964	6.73766e-06	0.0354603
RPH3AL	-1.46943	0.326095	6.6019e-06	0.0347458
DDX24	-0.740136	0.164193	6.55261e-06	0.0344864
HMGCS1	-1.3753	0.305006	6.51033e-06	0.0342639
ARG2	-1.48838	0.329835	6.40649e-06	0.0337174
HEG1	1.31858	0.292087	6.35181e-06	0.0334296
KYNU	-0.693573	0.153482	6.21519e-06	0.0327106
SQSTM1	-0.906226	0.20049	6.18263e-06	0.0325392
CLEC2B	-0.756694	0.167405	6.18033e-06	0.0325271
STK10	-0.514954	0.113883	6.13186e-06	0.032272
SAP30	-0.9027	0.199313	5.9245e-06	0.0311807
DNAJA1	-0.768031	0.169447	5.82691e-06	0.030667
FNBP1L	0.706042	0.155558	5.65859e-06	0.0297811
MYO15B	0.594851	0.130947	5.55424e-06	0.029232
PGM5	0.9213	0.202431	5.33448e-06	0.0280754
TSC22D3	-0.934691	0.205372	5.33355e-06	0.0280705
PTGER4	-1.15622	0.254038	5.32988e-06	0.0280512
MLXIP	0.608125	0.133533	5.2604e-06	0.0276855
TTC7B	0.855909	0.187714	5.124e-06	0.0269676
ZNF844	-1.40151	0.307084	5.02069e-06	0.0264239
KLHL15	-1.58844	0.347919	4.98167e-06	0.0262185
KLHL28	-1.38304	0.302926	4.98072e-06	0.0262135
MYH9	0.626945	0.137194	4.88228e-06	0.0256954
EMB	-0.626539	0.136728	4.59696e-06	0.0241938
H3F3A	-0.58376	0.127349	4.56268e-06	0.0240134
ELF1	-0.421264	0.0918658	4.52589e-06	0.0238198
ADCY3	-1.38598	0.302137	4.49069e-06	0.0236345
EGR1	-1.29099	0.281255	4.43048e-06	0.0233176
RNMT	-0.662331	0.144078	4.28538e-06	0.0225539
SLC7A6	0.96039	0.208805	4.23607e-06	0.0222944
SLC7A5	0.840197	0.182608	4.20303e-06	0.0221205
ABHD15-AS1	0.71533	0.155363	4.13967e-06	0.0217871
LRP5L	-1.35523	0.294274	4.11812e-06	0.0216737
ATP6V0A1	-0.5203	0.112968	4.11031e-06	0.0216326
SSBP2	-0.482034	0.104612	4.06876e-06	0.0214139
PABPC1	-0.461473	0.100127	4.04895e-06	0.0213096
SMURF1	0.716184	0.15518	3.92718e-06	0.0206688
AC241377.2	1.66429	0.360288	3.84952e-06	0.02026
LIMK2	0.629043	0.136116	3.8118e-06	0.0200615
WNT5A	4.68737	1.0131	3.71399e-06	0.0195467
DHTKD1	0.988335	0.213224	3.56614e-06	0.0187686
HSPA5	-0.758644	0.163524	3.49498e-06	0.0183941
PPM1L	-0.873024	0.188176	3.49414e-06	0.0183897
EGLN3	-2.42924	0.522843	3.38073e-06	0.0177928
FAR1	-0.525566	0.113091	3.36358e-06	0.0177025
PRKAG2	-0.43797	0.0941812	3.31459e-06	0.0174447
WDR74	-1.23161	0.264578	3.23963e-06	0.0170502
NAA20	1.35164	0.29025	3.21152e-06	0.0169022
UACA	-0.856398	0.1838	3.1712e-06	0.01669
FGD6	-1.23553	0.265053	3.14016e-06	0.0165267
SCRN1	1.45933	0.313041	3.13498e-06	0.0164994
KIF26B	1.71492	0.367648	3.09251e-06	0.0162759
LYST	0.454683	0.0974605	3.08153e-06	0.0162181
CALCOCO2	-0.820192	0.175686	3.03403e-06	0.0159681
CIITA	0.642219	0.137468	2.98603e-06	0.0157155
PLAG1	1.00021	0.214027	2.96436e-06	0.0156014
XACT	3.3638	0.719523	2.93884e-06	0.0154671
SP140	1.15395	0.246785	2.92623e-06	0.0154007
PLPP1	0.819116	0.17504	2.87447e-06	0.0151283
CCSER1	-1.20943	0.258289	2.83466e-06	0.0149188
CMKLR1	0.772766	0.164891	2.77874e-06	0.0146245
STX2	-1.25478	0.267698	2.76805e-06	0.0145682
NAPA	-0.952745	0.203054	2.70444e-06	0.0142334
PLCB2	0.776833	0.165243	2.58694e-06	0.0136151
ME1	-1.69375	0.360067	2.55116e-06	0.0134267
ATP8B4	0.384941	0.0817106	2.46469e-06	0.0129717
UTRN	-0.368545	0.0782013	2.44375e-06	0.0128615
NEAT1	-0.222205	0.0470857	2.36828e-06	0.0124643
TLR4	-1.23902	0.26232	2.32051e-06	0.0122128
SLC45A4	-0.939045	0.19878	2.31212e-06	0.0121687
IL4R	0.511249	0.108157	2.27953e-06	0.0119972
IKBKE	1.36691	0.288765	2.20518e-06	0.0116058
ARHGAP35	0.69013	0.145666	2.161e-06	0.0113733
SYT17	0.687881	0.145092	2.12679e-06	0.0111933
WWP1	-0.648253	0.13672	2.12179e-06	0.011167
ARMC2	-1.43502	0.302499	2.09659e-06	0.0110344
TSPYL2	-1.28301	0.270228	2.05555e-06	0.0108183
CA8	1.9984	0.420879	2.05278e-06	0.0108038
LRRK1	0.581268	0.122412	2.04987e-06	0.0107885
ITGAM	0.584845	0.123095	2.02231e-06	0.0106434
AK4	-1.9644	0.41221	1.88347e-06	0.00991271
PTGS1	1.56589	0.32815	1.82505e-06	0.00960523
RGCC	-1.9924	0.417456	1.81746e-06	0.00956527
CLIP4	-1.77499	0.371702	1.79431e-06	0.00944343
PARVB	-0.627642	0.130861	1.61663e-06	0.00850834
EIF1	-0.717336	0.149448	1.58744e-06	0.00835472
MPZL1	0.802633	0.167033	1.54574e-06	0.00813523
AL162414.1	-1.31243	0.273021	1.53169e-06	0.0080613
THBS1	-3.13717	0.652566	1.52878e-06	0.00804596
PRKCE	-0.619196	0.128728	1.50836e-06	0.00793849
LPIN1	-1.31527	0.273356	1.49741e-06	0.00788088
TLR5	0.89531	0.186005	1.48408e-06	0.00781072
IFRD1	-0.76497	0.158796	1.45495e-06	0.00765738
ARL5A	0.925424	0.192098	1.45404e-06	0.00765262
PTPN14	1.47077	0.305129	1.43453e-06	0.00754994
PLD3	-1.03127	0.213902	1.42667e-06	0.00750858
NRP2	-0.829008	0.171545	1.34772e-06	0.00709306
CCDC141	-3.03674	0.628313	1.34385e-06	0.00707266
BLVRA	-3.50958	0.725811	1.32879e-06	0.00699341
CTAGE5	0.766787	0.158513	1.31562e-06	0.0069241
A2M	0.708219	0.146356	1.30483e-06	0.00686733
CYTH3	0.955454	0.19731	1.28284e-06	0.00675158
MFSD12	1.04417	0.215627	1.28229e-06	0.00674868
LINC00278	-0.951785	0.195883	1.18017e-06	0.00621125
TESK2	-1.02825	0.211511	1.16531e-06	0.00613303
EML1	1.71977	0.353709	1.16145e-06	0.00611269
PIK3C2B	1.14366	0.23509	1.14586e-06	0.00603065
NF1	0.358901	0.0737704	1.1439e-06	0.00602034
FAM13A	-0.519751	0.10659	1.08176e-06	0.00569332
HPCAL1	-0.768316	0.157453	1.0628e-06	0.00559349
CTTNBP2NL	0.645212	0.132097	1.03754e-06	0.00546058
PRKAR2B	-2.06136	0.422028	1.03741e-06	0.00545991
WNK1	0.432938	0.0885243	1.00524e-06	0.00529056
CD200R1	-3.67083	0.750465	1.00117e-06	0.00526914
ITGA9	0.666734	0.136184	9.78865e-07	0.00515177
STARD4	-1.50668	0.307437	9.54655e-07	0.00502435
CREBRF	-0.745288	0.15194	9.33528e-07	0.00491316
ATP11A	0.474563	0.0967068	9.23705e-07	0.00486146
PRDM11	1.79986	0.366748	9.21932e-07	0.00485213
HIST1H2BC	-1.11591	0.227336	9.16979e-07	0.00482606
SMG1P3	-0.811549	0.165229	9.03069e-07	0.00475285
ITPK1	0.872949	0.177709	9.00398e-07	0.00473879
MBNL2	-0.563703	0.114702	8.90154e-07	0.00468488
TM6SF1	0.997639	0.202833	8.71985e-07	0.00458926
C6orf48	-1.41239	0.286879	8.51013e-07	0.00447888
LRCH1	0.432043	0.0877187	8.42203e-07	0.00443251
SEPT9	-0.933767	0.189445	8.26675e-07	0.00435079
SNHG5	-0.7303	0.148127	8.21359e-07	0.00432281
PLA2G4A	0.620145	0.125784	8.21266e-07	0.00432232
CEBPD	-0.738538	0.149792	8.20514e-07	0.00431836
DEF6	1.04263	0.211408	8.14686e-07	0.00428769
MIR646HG	0.715718	0.1451	8.11482e-07	0.00427083
CD209	-3.10402	0.627055	7.4155e-07	0.00390278
VCAN	-2.29624	0.463418	7.23279e-07	0.00380662
SH3PXD2B	-0.791198	0.159531	7.06718e-07	0.00371946
CUL1	0.676599	0.136411	7.04953e-07	0.00371017
NDRG1	-1.28187	0.258366	6.99688e-07	0.00368246
KLHL24	-0.764159	0.154	6.97395e-07	0.00367039
MDFIC	-1.74185	0.350801	6.85803e-07	0.00360938
EPAS1	-1.10259	0.222042	6.84536e-07	0.00360271
ZBTB10	-1.49963	0.301992	6.84232e-07	0.00360111
KIAA1683	-1.44851	0.291606	6.78677e-07	0.00357188
KSR1	0.855622	0.172063	6.60225e-07	0.00347476
ATP2C1	0.562859	0.113097	6.46447e-07	0.00340225
MICU3	0.936453	0.188157	6.45883e-07	0.00339928
IL7	-2.54763	0.511356	6.28918e-07	0.00331
AL158850.1	-2.24285	0.449998	6.22422e-07	0.00327581
PMP22	-5.07629	1.01844	6.21539e-07	0.00327116
TBC1D30	1.49423	0.298997	5.80811e-07	0.00305681
FOXK1	0.794792	0.158993	5.76553e-07	0.0030344
B3GNT5	0.83735	0.167492	5.7524e-07	0.00302749
ZNF710	0.544648	0.108916	5.7146e-07	0.00300759
MYO6	1.9354	0.386969	5.69018e-07	0.00299474
TAOK3	-0.380405	0.0758916	5.37333e-07	0.00282798
NCKAP5	0.823687	0.164257	5.31341e-07	0.00279645
SKIL	0.756898	0.150914	5.29143e-07	0.00278488
HNRNPA2B1	-0.430732	0.0857002	5.00726e-07	0.00263532
FGFR1	-1.26489	0.251645	4.99593e-07	0.00262936
MSN	0.634815	0.126214	4.91329e-07	0.00258587
RALGPS2	0.950243	0.188732	4.78126e-07	0.00251638
PNRC1	-0.794766	0.157519	4.52256e-07	0.00238022
FTH1	-0.496806	0.0984291	4.47972e-07	0.00235768
DMXL1	-0.569425	0.112747	4.40704e-07	0.00231943
AOAH	0.511112	0.101113	4.3071e-07	0.00226683
IFNGR1	0.555333	0.109765	4.20797e-07	0.00221465
RAB8B	-0.675641	0.133478	4.15298e-07	0.00218571
MAML2	0.36551	0.0721956	4.13192e-07	0.00217463
PAG1	0.500077	0.0986487	3.99347e-07	0.00210176
UBE2D2	0.672292	0.132492	3.89089e-07	0.00204777
NUPR1	-1.93454	0.381177	3.87155e-07	0.0020376
DNM1	-2.1834	0.428766	3.53781e-07	0.00186195
UNC5B	2.21086	0.434024	3.50845e-07	0.0018465
PXN	1.0491	0.205832	3.45299e-07	0.00181731
JUNB	-0.722526	0.141688	3.40671e-07	0.00179295
VAPA	-0.538996	0.105689	3.39943e-07	0.00178912
ZFP36L2	-0.687619	0.134738	3.33655e-07	0.00175602
NXF1	-0.958322	0.187528	3.21686e-07	0.00169303
DIRC2	-0.729705	0.142679	3.149e-07	0.00165732
FAM107B	-1.3861	0.270892	3.10734e-07	0.00163539
FOXN3	0.385195	0.0752679	3.09361e-07	0.00162817
MAGI3	1.42518	0.278081	2.97459e-07	0.00156553
PPP1R15A	-0.77343	0.150906	2.97152e-07	0.00156391
KIF3C	1.84293	0.359281	2.90527e-07	0.00152904
PTCHD4	2.6404	0.514278	2.83369e-07	0.00149137
CALU	-1.25363	0.244113	2.81477e-07	0.00148141
PYGL	-0.632208	0.122897	2.68663e-07	0.00141397
UBE2D3	-0.461145	0.0896406	2.68419e-07	0.00141269
DIAPH2	0.382493	0.0743303	2.66308e-07	0.00140158
ZCCHC2	-0.789427	0.153297	2.60955e-07	0.00137341
RGS10	0.779762	0.151062	2.445e-07	0.0012868
HELZ	-0.405214	0.0784252	2.38035e-07	0.00125278
MXI1	-1.33698	0.258718	2.37e-07	0.00124733
ARL8B	-0.62573	0.120888	2.26581e-07	0.0011925
ARHGEF7	0.548049	0.105843	2.24371e-07	0.00118087
KCNE1	-3.24075	0.625791	2.23506e-07	0.00117631
RHOH	2.69914	0.520005	2.09617e-07	0.00110321
TMEM170B	-1.06116	0.204397	2.08434e-07	0.00109699
PPA1	1.38847	0.267357	2.0659e-07	0.00108728
NXN	1.2004	0.231073	2.04855e-07	0.00107815
RCSD1	0.667631	0.128512	2.04619e-07	0.00107691
KCNMA1	0.639387	0.122883	1.9585e-07	0.00103076
EPHB2	1.52	0.291956	1.92684e-07	0.00101409
CBL	0.6113	0.117216	1.83677e-07	0.000966693
DGKH	-1.40501	0.269057	1.77021e-07	0.000931663
IDH1	-1.13269	0.216645	1.71045e-07	0.000900208
MAP3K8	-0.676492	0.129292	1.67414e-07	0.000881099
PANK2	0.783613	0.149534	1.60259e-07	0.000843444
POLR2A	-1.09955	0.209517	1.53744e-07	0.000809157
DDX3Y	-0.961382	0.182832	1.45402e-07	0.000765251
AP003481.1	4.0279	0.764908	1.39536e-07	0.00073438
ADAMTSL2	3.88984	0.738608	1.39089e-07	0.000732025
MIR34AHG	0.825998	0.156593	1.32887e-07	0.000699382
ANKRD11	0.366369	0.0694334	1.31637e-07	0.000692804
STK17A	1.2591	0.238242	1.2574e-07	0.000661768
CRISPLD2	-1.61653	0.305867	1.25637e-07	0.000661229
PRKD3	0.719758	0.136001	1.20783e-07	0.00063568
FAM157C	1.39994	0.264415	1.19354e-07	0.000628163
RAB7A	-0.572111	0.108004	1.17653e-07	0.000619206
SASH1	-1.2548	0.236698	1.15016e-07	0.00060533
BNIP3	-1.94376	0.366626	1.14695e-07	0.000603639
SAT1	-0.527025	0.0992565	1.09792e-07	0.000577834
HS3ST2	-4.36257	0.82089	1.06983e-07	0.000563052
ADIPOR1	-1.27564	0.239132	9.584e-08	0.000504406
MYOF	0.718037	0.134398	9.16038e-08	0.000482111
BACH1	0.549502	0.102751	8.89804e-08	0.000468304
SRGAP2D	1.57517	0.29437	8.74752e-08	0.000460382
BMPR1A	0.883518	0.165033	8.62218e-08	0.000453785
PLCL1	1.49591	0.279175	8.39995e-08	0.000442089
DTNB	0.66256	0.123609	8.31541e-08	0.00043764
DAGLB	0.914869	0.170567	8.15378e-08	0.000429133
RHOBTB3	-0.951957	0.177444	8.10306e-08	0.000426464
AFF4	-0.520567	0.0968321	7.61678e-08	0.000400871
LDLR	-1.24005	0.23059	7.54339e-08	0.000397008
YPEL5	-1.22256	0.227179	7.38698e-08	0.000388777
CD44	-1.58257	0.293697	7.10638e-08	0.000374009
ZFPM2-AS1	4.11638	0.763787	7.06782e-08	0.000371979
GNG12	-2.48859	0.46174	7.06201e-08	0.000371673
RPS6KA1	0.777801	0.144148	6.82002e-08	0.000358938
ARID1A	0.621118	0.115091	6.78553e-08	0.000357123
SLC38A2	-0.732377	0.135585	6.60386e-08	0.000347561
KCNMB2-AS1	2.20029	0.406089	6.01841e-08	0.000316749
ITPR1	0.924859	0.170361	5.67301e-08	0.000298571
DIP2C	-0.903827	0.166425	5.60862e-08	0.000295182
LMO2	1.47317	0.27104	5.47163e-08	0.000287972
WSB1	-0.513915	0.0945401	5.4507e-08	0.00028687
IRF2BP2	-0.998894	0.183699	5.398e-08	0.000284097
AC243772.3	1.09515	0.201318	5.33127e-08	0.000280585
SLC18B1	-1.07159	0.196502	4.94285e-08	0.000260142
CKS2	-1.35112	0.247623	4.86067e-08	0.000255817
HIST1H2BD	-0.886484	0.162349	4.75152e-08	0.000250073
AC007384.1	-1.9994	0.366132	4.73836e-08	0.00024938
DDIT3	-1.20869	0.22115	4.61669e-08	0.000242976
EPB41	0.791458	0.144794	4.60065e-08	0.000242132
AC068152.1	1.14525	0.208979	4.24801e-08	0.000223573
ARHGAP20	2.29054	0.417751	4.18122e-08	0.000220058
LITAF	-0.780109	0.142112	4.03323e-08	0.000212269
GRB2	0.508899	0.0926416	3.94707e-08	0.000207734
NR4A3	-1.91686	0.348685	3.85427e-08	0.00020285
TRERF1	1.36404	0.248095	3.84034e-08	0.000202117
AL365209.1	1.57114	0.285399	3.6901e-08	0.00019421
SLC8A1	0.48454	0.0878716	3.504e-08	0.000184416
MAFF	-1.28937	0.233667	3.42879e-08	0.000180457
SAMD12	1.54999	0.280691	3.35081e-08	0.000176353
FCGRT	-0.945322	0.171187	3.34856e-08	0.000176235
MAST3	1.05741	0.191395	3.29994e-08	0.000173676
CD69	1.28521	0.232449	3.22087e-08	0.000169514
SBF2	-0.373847	0.0675524	3.12697e-08	0.000164572
BRD2	-1.02141	0.184511	3.09873e-08	0.000163086
ZNF652	0.785062	0.141709	3.02572e-08	0.000159244
DENND1A	-0.372789	0.0672689	2.99416e-08	0.000157582
ADGRA3	-2.02523	0.364966	2.87145e-08	0.000151124
CSF3R	0.651236	0.117207	2.75534e-08	0.000145014
KIF1B	-0.757643	0.136198	2.65451e-08	0.000139707
NLGN4Y	1.80385	0.324018	2.58976e-08	0.000136299
ADAMTSL4-AS1	-1.19273	0.213844	2.4394e-08	0.000128386
ARAP2	-0.724093	0.129816	2.43521e-08	0.000128165
PTK2B	-0.855686	0.153364	2.41287e-08	0.000126989
AIDA	1.23257	0.22082	2.38048e-08	0.000125285
TPD52L2	-1.2129	0.217244	2.36254e-08	0.00012434
CXCL8	-2.78602	0.498865	2.34078e-08	0.000123195
DMXL2	-0.813802	0.145676	2.31865e-08	0.00012203
GALNT10	0.964919	0.172694	2.30445e-08	0.000121283
KBTBD12	1.96466	0.351189	2.21508e-08	0.00011658
SNX8	-0.9856	0.176063	2.16836e-08	0.000114121
AP1S2	-1.16691	0.207841	1.97211e-08	0.000103792
KLF7	-0.828983	0.147635	1.96474e-08	0.000103404
NOL4L	1.13383	0.201925	1.96445e-08	0.000103389
TEC	-1.11101	0.197601	1.88203e-08	9.90514e-05
SPATS2L	-1.00168	0.178024	1.83762e-08	9.67137e-05
C12orf75	2.25267	0.400138	1.80499e-08	9.49965e-05
AC008691.1	4.23813	0.752759	1.80072e-08	9.47719e-05
LPIN2	0.692297	0.122612	1.64014e-08	8.63206e-05
ZBTB16	-0.609981	0.107724	1.49235e-08	7.85426e-05
STRBP	1.47911	0.260552	1.37196e-08	7.22065e-05
ELK3	1.38205	0.243346	1.35203e-08	7.11574e-05
IVD	1.30924	0.230094	1.27026e-08	6.68536e-05
AC066613.2	2.86076	0.501587	1.17425e-08	6.18005e-05
STAMBPL1	1.05244	0.184405	1.14834e-08	6.04371e-05
MPPED2	-5.89481	1.03128	1.09056e-08	5.73962e-05
TPST1	-1.21274	0.212005	1.06318e-08	5.59552e-05
CAMK1D	0.6348	0.110408	8.94736e-09	4.70899e-05
FAM157A	2.13795	0.371567	8.72173e-09	4.59024e-05
TBC1D22A	0.383439	0.066497	8.10483e-09	4.26557e-05
PHC2	0.640062	0.11084	7.71221e-09	4.05893e-05
RTN1	-1.13474	0.196442	7.62998e-09	4.01566e-05
TGIF1	-1.36725	0.236666	7.59942e-09	3.99957e-05
MITF	-0.991995	0.171575	7.39469e-09	3.89182e-05
LINC01619	-1.25207	0.216522	7.35468e-09	3.87077e-05
SSH1	0.724107	0.125184	7.27946e-09	3.83118e-05
IRAK3	-0.566503	0.0978314	7.01338e-09	3.69114e-05
CD28	-2.95682	0.510156	6.79557e-09	3.57651e-05
VMP1	-0.475231	0.081952	6.67571e-09	3.51343e-05
HMGB2	-1.25161	0.215286	6.11058e-09	3.216e-05
TEX14	-1.0025	0.172118	5.72935e-09	3.01536e-05
TJP1	1.35034	0.231442	5.3964e-09	2.84013e-05
CPEB2	-1.18667	0.203294	5.30897e-09	2.79411e-05
ASPH	-0.875991	0.150031	5.25945e-09	2.76805e-05
MTMR6	-1.20107	0.205528	5.10109e-09	2.6847e-05
ITGAV	0.811948	0.138736	4.84362e-09	2.5492e-05
CAPN7	-0.870022	0.148269	4.41464e-09	2.32342e-05
PRRC2B	0.511883	0.0870636	4.11716e-09	2.16686e-05
CLEC4E	-2.40973	0.409816	4.10205e-09	2.15891e-05
TBC1D2B	0.698988	0.118746	3.946e-09	2.07678e-05
RIN3	0.458686	0.0778371	3.79473e-09	1.99717e-05
MERTK	-0.490234	0.0829505	3.42193e-09	1.80096e-05
CREM	-0.857349	0.145001	3.36512e-09	1.77106e-05
CRTC3	-1.27217	0.215099	3.33219e-09	1.75373e-05
PDGFC	-0.936363	0.158313	3.32607e-09	1.75051e-05
RASAL3	2.02441	0.341894	3.19659e-09	1.68237e-05
HRH1	-1.86301	0.314631	3.19472e-09	1.68138e-05
LILRB1	1.49867	0.25289	3.10061e-09	1.63185e-05
DNMT3A	0.802165	0.135353	3.09496e-09	1.62888e-05
WDR36	-1.48476	0.250295	2.99148e-09	1.57442e-05
CERS6	-0.703242	0.118189	2.679e-09	1.40996e-05
RNASET2	0.978155	0.164267	2.60613e-09	1.37161e-05
MAP1LC3B	-1.21604	0.204084	2.54504e-09	1.33945e-05
TBXAS1	0.441265	0.074023	2.50401e-09	1.31786e-05
IDI1	-1.17804	0.197568	2.48071e-09	1.3056e-05
AFF1	-0.530077	0.0888829	2.46494e-09	1.2973e-05
SH3PXD2A	-1.34303	0.224751	2.29182e-09	1.20618e-05
SRSF3	-0.873946	0.146074	2.19221e-09	1.15376e-05
AMD1	-0.82835	0.138286	2.09692e-09	1.10361e-05
MAP3K5	0.639426	0.106722	2.07935e-09	1.09436e-05
GALM	-1.19633	0.19893	1.8121e-09	9.53711e-06
CD164	-0.982605	0.163376	1.80595e-09	9.50473e-06
DOCK1	-1.21799	0.202152	1.68981e-09	8.89347e-06
TAB2	0.571761	0.0947533	1.59744e-09	8.40731e-06
HNRNPLL	-1.10188	0.182569	1.58557e-09	8.34484e-06
MS4A7	-1.33744	0.220825	1.39047e-09	7.31803e-06
LDLRAD3	-1.49523	0.246457	1.30404e-09	6.86317e-06
MXD1	-1.23248	0.202975	1.26258e-09	6.64497e-06
PTPRJ	0.488097	0.0803646	1.2513e-09	6.58562e-06
UGCG	0.868096	0.142813	1.21278e-09	6.38288e-06
KLF6	-0.681179	0.112051	1.20802e-09	6.35782e-06
MRC2	2.73806	0.45023	1.19088e-09	6.26763e-06
DRAM1	-1.0935	0.179742	1.17447e-09	6.18123e-06
CDYL	0.71628	0.117347	1.03486e-09	5.44647e-06
ADGRG6	-1.10137	0.180236	9.91842e-10	5.22006e-06
ITGAL	1.53911	0.251476	9.33874e-10	4.91498e-06
RHBDF2	0.44924	0.0733864	9.26555e-10	4.87646e-06
PGM5P2	2.16789	0.354106	9.23298e-10	4.85932e-06
GFOD1	-1.90794	0.311178	8.71429e-10	4.58633e-06
MARCO	-2.2772	0.370808	8.19107e-10	4.31096e-06
FAM135A	0.770134	0.125363	8.0868e-10	4.25608e-06
ABI3	2.68282	0.436456	7.90453e-10	4.16015e-06
PTPRC	0.424705	0.0690631	7.77178e-10	4.09029e-06
METTL7A	1.65055	0.268216	7.56488e-10	3.9814e-06
HDAC4	0.563495	0.0914798	7.28487e-10	3.83403e-06
PPP6R2	0.657957	0.106811	7.27371e-10	3.82815e-06
EFR3A	-0.693028	0.11242	7.06365e-10	3.7176e-06
CCDC26	1.87677	0.304008	6.68318e-10	3.51736e-06
SLC2A3	-0.680357	0.110056	6.33327e-10	3.3332e-06
ZEB1	1.20725	0.194986	5.96027e-10	3.13689e-06
LINC01091	2.33521	0.37714	5.94465e-10	3.12867e-06
HEATR5B	0.822848	0.132764	5.72547e-10	3.01332e-06
CLK1	-0.618272	0.0997541	5.7199e-10	3.01038e-06
NUP58	-0.987484	0.159252	5.61911e-10	2.95734e-06
JUND	-0.899953	0.144851	5.20017e-10	2.73685e-06
FGL2	-1.28374	0.206519	5.09747e-10	2.6828e-06
ZNF331	-1.20694	0.194034	4.96309e-10	2.61208e-06
IL1RAP	0.896442	0.144011	4.82182e-10	2.53772e-06
CTDSPL	-2.08291	0.334504	4.75877e-10	2.50454e-06
AKNA	0.87643	0.140443	4.36273e-10	2.29611e-06
MCL1	-0.880314	0.140861	4.11763e-10	2.16711e-06
SCD	-2.06445	0.330046	3.97453e-10	2.09179e-06
CAPZB	0.529409	0.0845959	3.89724e-10	2.05112e-06
NR4A2	-1.36362	0.217832	3.85059e-10	2.02657e-06
ALOX5	0.613781	0.0976708	3.29591e-10	1.73464e-06
OSBPL6	2.13616	0.339728	3.21883e-10	1.69407e-06
ESR1	-1.18949	0.189038	3.12763e-10	1.64607e-06
TCF4	-0.502562	0.079821	3.052e-10	1.60627e-06
PLXND1	-0.960939	0.152322	2.81584e-10	1.48198e-06
TBC1D1	0.690376	0.109301	2.67953e-10	1.41024e-06
LATS2	-1.27805	0.202182	2.59448e-10	1.36547e-06
FKBP5	-0.422613	0.0667273	2.39756e-10	1.26184e-06
DIP2B	0.50071	0.0788456	2.14598e-10	1.12943e-06
ANKS1A	0.490887	0.0771356	1.96636e-10	1.0349e-06
METRNL	-1.52489	0.239471	1.91841e-10	1.00966e-06
APOE	1.20651	0.189452	1.90979e-10	1.00512e-06
DDX3X	-0.836623	0.131195	1.80669e-10	9.5086e-07
EIF5	-1.19914	0.187934	1.76362e-10	9.28194e-07
APPL2	0.737586	0.115581	1.75301e-10	9.22612e-07
ASAP1	-0.646021	0.101125	1.67678e-10	8.82491e-07
RAP1A	0.551605	0.086295	1.63636e-10	8.61218e-07
TFRC	-1.09563	0.171366	1.6215e-10	8.53393e-07
AC025569.1	1.85076	0.28946	1.61748e-10	8.5128e-07
SYT6	3.14179	0.490339	1.4804e-10	7.79135e-07
ABI1	0.669062	0.104362	1.44618e-10	7.61124e-07
KCNAB2	-1.36396	0.212376	1.34155e-10	7.06059e-07
ACSL1	-0.559376	0.0869725	1.26229e-10	6.64341e-07
PIK3AP1	0.734105	0.114129	1.25758e-10	6.61867e-07
SUZ12P1	0.740312	0.114898	1.16996e-10	6.15749e-07
CSGALNACT2	-1.32114	0.205032	1.16674e-10	6.14057e-07
BCAT1	-0.858807	0.133128	1.11121e-10	5.8483e-07
SLC38A6	-2.14643	0.332458	1.07317e-10	5.64809e-07
ARHGAP10	-1.70094	0.263272	1.0418e-10	5.48297e-07
RGS1	0.839042	0.129405	8.94083e-11	4.70556e-07
KLF2	-1.38638	0.213291	8.03387e-11	4.22823e-07
MYCBP2	0.50113	0.0770398	7.77856e-11	4.09386e-07
FOSB	-1.42302	0.218536	7.43549e-11	3.9133e-07
THRB	-1.05454	0.16161	6.78898e-11	3.57304e-07
ENTPD1	0.937424	0.143547	6.55844e-11	3.45171e-07
COTL1	1.17191	0.17938	6.44094e-11	3.38987e-07
TGFB2	-2.0966	0.320831	6.36476e-11	3.34977e-07
RBM47	-0.460062	0.0703878	6.31441e-11	3.32327e-07
LINC01141	3.88928	0.594291	5.97359e-11	3.1439e-07
IER3	-1.18319	0.180764	5.92957e-11	3.12073e-07
PTPN2	0.705357	0.107753	5.90791e-11	3.10933e-07
TRAF3IP3	1.93927	0.295972	5.6692e-11	2.9837e-07
FNDC3B	-0.569883	0.0869486	5.59216e-11	2.94315e-07
KLHL5	0.912459	0.13914	5.4594e-11	2.87328e-07
RGS2	-1.04302	0.158922	5.2717e-11	2.7745e-07
SIPA1L1	-0.735916	0.111518	4.1378e-11	2.17773e-07
MAP4K4	0.610894	0.0924003	3.80744e-11	2.00385e-07
IPMK	-1.06241	0.160572	3.68065e-11	1.93713e-07
CX3CR1	2.33078	0.352031	3.56871e-11	1.87821e-07
GLDN	1.3465	0.203273	3.49333e-11	1.83854e-07
RAPH1	-0.836522	0.126114	3.28756e-11	1.73024e-07
GRAMD2B	-1.95825	0.294972	3.16313e-11	1.66476e-07
NUFIP2	-0.712151	0.106434	2.21649e-11	1.16654e-07
SIAH2	-1.75959	0.262561	2.06058e-11	1.08449e-07
ARHGAP25	0.825097	0.122959	1.94138e-11	1.02175e-07
RGS16	1.76821	0.262971	1.76832e-11	9.30666e-08
TDRD10	-2.3267	0.345866	1.73001e-11	9.10506e-08
NFATC2	0.662229	0.0984067	1.70236e-11	8.95953e-08
ACSL3	-0.962993	0.143049	1.67432e-11	8.81197e-08
RAP2B	-1.52531	0.226028	1.49553e-11	7.871e-08
LRMP	0.971989	0.143922	1.44249e-11	7.59184e-08
ZNRF2	0.919889	0.136097	1.3889e-11	7.30976e-08
LINC-PINT	-0.538374	0.0795813	1.33239e-11	7.01236e-08
KLF4	-1.74861	0.257873	1.19435e-11	6.28584e-08
CCDC170	-2.46116	0.361938	1.04661e-11	5.50828e-08
FAM46A	-1.63282	0.239455	9.17366e-12	4.8281e-08
SOCS6	1.18	0.172185	7.22855e-12	3.80438e-08
SP100	0.619473	0.090163	6.39399e-12	3.36516e-08
ST3GAL1	-0.729294	0.105971	5.90021e-12	3.10528e-08
TIAM1	0.92371	0.134149	5.75119e-12	3.02685e-08
PLCG2	0.754556	0.108908	4.25673e-12	2.24032e-08
CYTH1	-0.622147	0.0897887	4.23783e-12	2.23037e-08
MLXIPL	1.73888	0.250761	4.07965e-12	2.14712e-08
RAB20	-0.79292	0.114156	3.76003e-12	1.9789e-08
IKZF1	0.738957	0.106315	3.63721e-12	1.91426e-08
DPYSL2	0.895884	0.128578	3.22275e-12	1.69614e-08
NFIC	0.66566	0.095459	3.0969e-12	1.6299e-08
GPNMB	-2.2146	0.31669	2.69143e-12	1.4165e-08
RAC1	0.970365	0.13855	2.49281e-12	1.31196e-08
CLIP2	1.12757	0.160954	2.46028e-12	1.29485e-08
FRMD4B	-0.581957	0.0829827	2.3327e-12	1.2277e-08
ZMAT3	1.68166	0.239408	2.15244e-12	1.13283e-08
SHTN1	0.779868	0.110892	2.02598e-12	1.06627e-08
GAS7	-0.874793	0.124125	1.81926e-12	9.57475e-09
USP6NL	1.04822	0.14849	1.6744e-12	8.81236e-09
DLEU7-AS1	1.44134	0.203818	1.53065e-12	8.05581e-09
CPM	-1.10038	0.155388	1.4261e-12	7.50557e-09
PACSIN2	0.737828	0.103876	1.22108e-12	6.42652e-09
SPIDR	-0.554731	0.0780715	1.1996e-12	6.31352e-09
SAMSN1	-0.895874	0.125505	9.45731e-13	4.97738e-09
RASA2	-0.612975	0.0852821	6.59365e-13	3.47024e-09
ALPK1	0.862845	0.11996	6.34858e-13	3.34126e-09
EIF4A3	-1.47028	0.204352	6.255e-13	3.29201e-09
PABPC4	-1.07859	0.149731	5.86846e-13	3.08857e-09
SDCBP	-0.835797	0.115624	4.88156e-13	2.56917e-09
IVNS1ABP	-1.11692	0.154509	4.87027e-13	2.56323e-09
CTNNB1	-0.837797	0.115472	4.00491e-13	2.10778e-09
LINC01094	2.08382	0.286247	3.34268e-13	1.75925e-09
QKI	0.407182	0.0558641	3.12721e-13	1.64585e-09
SPNS2	2.99214	0.409363	2.68613e-13	1.41371e-09
MYLIP	-1.75653	0.239655	2.31121e-13	1.21639e-09
RNF149	-0.584871	0.0797693	2.26689e-13	1.19307e-09
TNS1	-2.34135	0.318624	2.00722e-13	1.0564e-09
ANKH	-1.146	0.155482	1.69777e-13	8.93538e-10
FCGR3A	2.96282	0.401645	1.62235e-13	8.53842e-10
PPP1R10	-1.1956	0.161577	1.36612e-13	7.18987e-10
ATP6V1C1	-1.06172	0.143319	1.2817e-13	6.74556e-10
ARHGAP24	0.48551	0.0655059	1.2469e-13	6.56244e-10
ESYT2	-1.18181	0.158489	8.86843e-14	4.66745e-10
ASAH1	-0.935776	0.125469	8.76964e-14	4.61546e-10
ETV6	0.53089	0.0711547	8.58289e-14	4.51718e-10
SPATA6	0.991845	0.132853	8.28284e-14	4.35926e-10
CITED2	-2.05854	0.275463	7.83691e-14	4.12457e-10
SMCHD1	-0.712119	0.095258	7.68033e-14	4.04216e-10
MS4A4E	-1.62963	0.217946	7.59094e-14	3.99511e-10
SCIN	1.22261	0.163495	7.54841e-14	3.97273e-10
MED13L	0.425968	0.05666	5.56341e-14	2.92802e-10
AC074327.1	1.04415	0.138667	5.0766e-14	2.67182e-10
SESN1	-0.925324	0.12273	4.71846e-14	2.48333e-10
CACNA1D	2.06967	0.274321	4.53278e-14	2.3856e-10
SNX6	-0.890116	0.117952	4.47366e-14	2.35448e-10
PDE7B	-2.57177	0.340222	4.05855e-14	2.13602e-10
C20orf194	-0.650296	0.0857616	3.38707e-14	1.78261e-10
BNIP3L	-0.974199	0.128455	3.35115e-14	1.76371e-10
ZFAND5	-1.07151	0.141105	3.10815e-14	1.63582e-10
TSHZ3	-2.0475	0.269178	2.81616e-14	1.48215e-10
HTRA1	2.25051	0.295722	2.73626e-14	1.44009e-10
MALAT1	-0.266895	0.0350529	2.65573e-14	1.39771e-10
MYO1F	0.829081	0.108735	2.44449e-14	1.28653e-10
RPS6KA3	0.797416	0.10458	2.44202e-14	1.28524e-10
SPECC1	1.05653	0.138551	2.42928e-14	1.27853e-10
PLTP	-1.54966	0.202174	1.78858e-14	9.41331e-11
MAF	-0.840091	0.10957	1.75817e-14	9.25324e-11
TAL1	1.89983	0.247444	1.61833e-14	8.51728e-11
EVL	1.14525	0.149005	1.51817e-14	7.99014e-11
P2RY12	2.19993	0.285957	1.4348e-14	7.55136e-11
SOD2	-1.3256	0.172188	1.37599e-14	7.24182e-11
DGKD	-1.01691	0.131977	1.30668e-14	6.87707e-11
FAM20A	-1.87125	0.242744	1.27071e-14	6.68775e-11
AHNAK	-1.3074	0.169458	1.20789e-14	6.35713e-11
CHD9	0.653101	0.0844833	1.07097e-14	5.63651e-11
ANXA1	-2.25212	0.291187	1.03989e-14	5.47292e-11
VEGFA	-1.37608	0.177679	9.5776e-15	5.04069e-11
RASA3	1.14961	0.147946	7.81877e-15	4.11502e-11
SRGAP3	1.35613	0.174382	7.43872e-15	3.915e-11
DST	0.98195	0.125983	6.47505e-15	3.40782e-11
TSPAN14	1.03812	0.132712	5.18482e-15	2.72877e-11
COL4A3BP	-0.973534	0.124191	4.54048e-15	2.38966e-11
GALNT2	0.810399	0.103269	4.2451e-15	2.2342e-11
ITGAX	1.42888	0.181836	3.90184e-15	2.05354e-11
WLS	-1.69288	0.21524	3.68838e-15	1.94119e-11
HBEGF	-2.69318	0.342336	3.63046e-15	1.91071e-11
LAT2	1.29621	0.164348	3.09591e-15	1.62938e-11
AFF3	-2.02576	0.256581	2.89826e-15	1.52535e-11
FCGR2B	-2.86556	0.362916	2.88198e-15	1.51679e-11
MAFB	-1.55347	0.196119	2.3547e-15	1.23928e-11
CR1	-2.13562	0.269354	2.21498e-15	1.16574e-11
HERPUD1	-0.918891	0.115779	2.07836e-15	1.09384e-11
VASH1	2.19756	0.275835	1.62636e-15	8.55954e-12
BTG1	-1.12116	0.140641	1.56349e-15	8.22866e-12
TANC1	2.23144	0.2793	1.35566e-15	7.13483e-12
EPS15	-0.651323	0.0813119	1.14541e-15	6.02832e-12
ADAM28	0.652527	0.0814141	1.10208e-15	5.80025e-12
MOB3B	-1.53143	0.190707	9.72596e-16	5.11877e-12
SCN9A	-5.05615	0.627937	8.14411e-16	4.28625e-12
SEPT11	-1.63184	0.202578	7.92471e-16	4.17077e-12
SIGLEC1	-4.27003	0.528821	6.76892e-16	3.56249e-12
WDFY4	0.832737	0.103034	6.36188e-16	3.34826e-12
RYR1	0.822826	0.101599	5.55341e-16	2.92276e-12
SH3KBP1	0.703593	0.0863185	3.60534e-16	1.89749e-12
TTC7A	1.08998	0.133535	3.28261e-16	1.72764e-12
ATG7	-0.709275	0.0867155	2.85431e-16	1.50222e-12
C5AR1	-1.25756	0.153627	2.70545e-16	1.42388e-12
AZI2	-1.99418	0.243418	2.56108e-16	1.34789e-12
NUAK1	1.79924	0.219462	2.43512e-16	1.2816e-12
ELL	-1.07721	0.131359	2.39424e-16	1.26009e-12
GNB4	1.04998	0.12725	1.56587e-16	8.24116e-13
TBC1D8	1.17716	0.142566	1.4944e-16	7.86503e-13
FCHSD2	-0.559742	0.0677169	1.38628e-16	7.296e-13
CSF1R	0.886967	0.107232	1.32274e-16	6.96156e-13
MSR1	-0.899763	0.108756	1.30363e-16	6.86101e-13
MGAT4A	0.68553	0.0828345	1.27489e-16	6.70973e-13
PAPSS2	-2.50812	0.301993	9.96314e-17	5.2436e-13
FOSL2	-1.41587	0.170296	9.24081e-17	4.86344e-13
ATP1B1	-1.92673	0.230692	6.71482e-17	3.53401e-13
LYN	0.87748	0.104706	5.27465e-17	2.77605e-13
ARHGAP12	0.832061	0.0990037	4.30274e-17	2.26453e-13
USP36	-1.22859	0.146019	3.96585e-17	2.08723e-13
MAML3	0.711287	0.0844689	3.74263e-17	1.96975e-13
IQSEC1	-1.81129	0.214707	3.28028e-17	1.72641e-13
FOS	-0.896655	0.106277	3.25769e-17	1.71452e-13
LILRB5	-3.14297	0.372321	3.13146e-17	1.64809e-13
MARCH3	1.8562	0.219603	2.85078e-17	1.50037e-13
LPCAT2	1.0566	0.124958	2.77587e-17	1.46094e-13
IL12RB2	-2.76177	0.325448	2.13733e-17	1.12488e-13
SPP1	1.25195	0.147325	1.93166e-17	1.01663e-13
UBE2E2	0.620839	0.0730342	1.88517e-17	9.92167e-14
ATF3	-1.34746	0.158296	1.70571e-17	8.97715e-14
PTPRE	0.634906	0.074475	1.52679e-17	8.03552e-14
JAK3	1.43426	0.167972	1.35786e-17	7.1464e-14
CARD11	1.71076	0.199027	8.2803e-18	4.35792e-14
SLC25A37	0.921682	0.107187	8.05509e-18	4.23939e-14
APP	-1.64882	0.191585	7.55279e-18	3.97503e-14
RASGEF1B	-0.889674	0.103024	5.84126e-18	3.07426e-14
GAS2L3	-2.21599	0.255089	3.71707e-18	1.95629e-14
TRPS1	-0.772056	0.0888512	3.64659e-18	1.9192e-14
FNBP1	-0.921582	0.106018	3.53928e-18	1.86272e-14
AC100849.1	-2.48047	0.284197	2.59222e-18	1.36429e-14
CD163L1	-1.68253	0.19243	2.25816e-18	1.18847e-14
SKI	0.908887	0.103311	1.39775e-18	7.35638e-15
RASAL2	1.2657	0.14376	1.31688e-18	6.93075e-15
GNG7	1.06834	0.121342	1.31661e-18	6.92933e-15
RND3	-2.97176	0.337396	1.27464e-18	6.70841e-15
EPB41L3	-0.787187	0.0892289	1.12321e-18	5.91146e-15
POU2F2	1.19447	0.135269	1.04361e-18	5.49254e-15
FNDC3A	-0.899673	0.101777	9.59811e-19	5.05149e-15
ADGRB3	2.49255	0.281805	9.15769e-19	4.81969e-15
FCGR2C	-2.14557	0.241306	6.02869e-19	3.1729e-15
ANOS1	3.43622	0.385611	5.05274e-19	2.65926e-15
EML4	1.09573	0.121936	2.56101e-19	1.34786e-15
ARHGAP5	-1.17488	0.130703	2.49793e-19	1.31466e-15
JUN	-1.19061	0.132181	2.10945e-19	1.1102e-15
RNASE1	-3.37847	0.374628	1.91234e-19	1.00647e-15
ERC2	3.17167	0.350627	1.48712e-19	7.82671e-16
STK17B	-1.59481	0.176057	1.32257e-19	6.96067e-16
ANKRD44	0.796433	0.0878838	1.27672e-19	6.71937e-16
LRMDA	0.442165	0.0485909	9.05452e-20	4.76539e-16
SIPA1L2	1.17161	0.127868	5.06224e-20	2.66426e-16
EDA	-1.17263	0.12778	4.43413e-20	2.33368e-16
JARID2	-0.97215	0.105818	4.04026e-20	2.12639e-16
SRSF7	-1.5409	0.167116	2.95549e-20	1.55548e-16
AKT3	1.01758	0.11026	2.73395e-20	1.43888e-16
ANTXR2	-2.15223	0.232968	2.50463e-20	1.31818e-16
TTN	-2.60646	0.28208	2.46121e-20	1.29533e-16
BLNK	1.29553	0.139976	2.13507e-20	1.12369e-16
KCNK13	2.07651	0.224244	2.0432e-20	1.07533e-16
SRGAP2B	0.850476	0.0911387	1.04225e-20	5.48538e-17
ARRDC3	-1.79274	0.191802	9.03379e-21	4.75448e-17
SFMBT2	0.684239	0.0731776	8.73249e-21	4.59591e-17
JAZF1	0.8688	0.0929072	8.66058e-21	4.55806e-17
PSD3	-1.54784	0.165135	7.03754e-21	3.70386e-17
FAM129A	1.76738	0.187861	5.06253e-21	2.66441e-17
DSCAM	2.56372	0.272145	4.49284e-21	2.36458e-17
CTTNBP2	1.30817	0.137411	1.72865e-21	9.09786e-18
PICALM	0.643951	0.0675774	1.58671e-21	8.35085e-18
AP2A2	-1.02024	0.107047	1.5616e-21	8.21868e-18
DOCK4	0.564504	0.0590463	1.17346e-21	6.17595e-18
CACNA1A	2.36715	0.243071	2.06579e-22	1.08723e-18
FOXO3	-1.07955	0.110618	1.68309e-22	8.85808e-19
DENND3	0.764435	0.0775879	6.68556e-23	3.51861e-19
HAMP	3.52672	0.357772	6.36522e-23	3.35002e-19
OLR1	1.76957	0.178409	3.45489e-23	1.81831e-19
GADD45B	-1.6525	0.165829	2.16685e-23	1.14041e-19
OXR1	1.28864	0.128989	1.68071e-23	8.84556e-20
PRAM1	2.28033	0.227878	1.4225e-23	7.48664e-20
GAREM1	1.77582	0.177441	1.40684e-23	7.4042e-20
FMNL3	1.21499	0.120876	9.04847e-24	4.76221e-20
TMEM156	2.29847	0.228659	9.00667e-24	4.74021e-20
SETBP1	1.71978	0.170389	5.91442e-24	3.11276e-20
TENM4	2.13613	0.21077	3.86939e-24	2.03646e-20
ADGRG1	1.63212	0.160683	3.07049e-24	1.616e-20
DENND4C	-1.0821	0.106476	2.90716e-24	1.53004e-20
ZEB2	-0.812445	0.0796128	1.88403e-24	9.91567e-21
LY86	1.30303	0.127669	1.85787e-24	9.77798e-21
INPP5D	0.722319	0.0707456	1.78691e-24	9.40453e-21
IQGAP1	-1.08287	0.105964	1.62739e-24	8.56493e-21
PRKCA	1.06083	0.103555	1.25826e-24	6.62222e-21
IRS2	-1.15347	0.112485	1.13018e-24	5.94814e-21
EMILIN2	-3.61746	0.351022	6.65414e-25	3.50208e-21
EYA2	-2.58808	0.250564	5.21068e-25	2.74238e-21
CHD7	0.933535	0.0903543	5.05274e-25	2.65926e-21
BHLHE41	1.48119	0.143255	4.66833e-25	2.45694e-21
ST6GALNAC3	1.17137	0.113218	4.35678e-25	2.29298e-21
ATP1B3	-1.62285	0.156686	3.87596e-25	2.03992e-21
DAPK1	-2.72533	0.261389	1.87996e-25	9.89422e-22
ARHGAP22	1.07082	0.101119	3.3252e-26	1.75005e-22
KCNQ3	1.28042	0.120858	3.16178e-26	1.66404e-22
KCNIP1	2.40957	0.226641	2.12338e-26	1.11754e-22
PADI2	2.13845	0.199816	9.94852e-27	5.23591e-23
SNX9	-1.157	0.106985	2.93581e-27	1.54512e-23
ARHGAP26	0.616034	0.0567113	1.73652e-27	9.1393e-24
PLIN2	-2.40772	0.221517	1.61535e-27	8.50159e-24
SRGAP2C	1.00431	0.0923082	1.43587e-27	7.557e-24
BIN1	1.75634	0.161027	1.06545e-27	5.60746e-24
STAB1	-1.32817	0.121535	8.43837e-28	4.44111e-24
SLC2A5	1.76363	0.16082	5.53896e-28	2.91515e-24
SDK1	1.65795	0.151161	5.44182e-28	2.86403e-24
SLC16A10	-4.38959	0.399116	3.89465e-28	2.04975e-24
MTHFD1L	0.982122	0.0891222	3.06249e-28	1.61179e-24
LIMD1	-1.56282	0.141163	1.73411e-28	9.12664e-25
TLN2	1.74694	0.157486	1.3612e-28	7.16402e-25
IGSF21	1.46709	0.13191	9.82202e-29	5.16933e-25
LYVE1	-2.0276	0.181218	4.62818e-29	2.43581e-25
RBMS1	-1.26268	0.112563	3.34642e-29	1.76122e-25
CPNE8	-2.0042	0.177518	1.46809e-29	7.72656e-26
TGFBI	-2.25846	0.199749	1.21899e-29	6.41557e-26
FGF13	-4.01615	0.3542	8.44303e-30	4.44357e-26
MYO5A	-1.07892	0.0947894	5.12656e-30	2.69811e-26
SERINC5	-1.86395	0.163666	4.75627e-30	2.50323e-26
TGFBR1	1.17616	0.103113	3.88264e-30	2.04343e-26
PREX1	0.880463	0.0770906	3.2784e-30	1.72542e-26
MEF2A	0.637898	0.0556193	1.88835e-30	9.93841e-27
DIRC3	-2.3719	0.206148	1.23328e-30	6.49078e-27
DPYD	-0.970371	0.0838369	5.54826e-31	2.92005e-27
DOCK10	1.24751	0.106843	1.68894e-31	8.88888e-28
RASGEF1C	2.86064	0.244168	1.05683e-31	5.5621e-28
LGMN	-2.00116	0.170757	1.01439e-31	5.33871e-28
CYFIP1	1.07205	0.0913739	8.67916e-32	4.56784e-28
HIVEP3	1.54507	0.131233	5.3471e-32	2.81418e-28
SSH2	0.75301	0.0633621	1.42942e-32	7.52305e-29
DOCK8	0.817301	0.0684722	7.66066e-33	4.03181e-29
FAM149A	2.95096	0.246566	5.21206e-33	2.74311e-29
AC244021.1	1.49888	0.124885	3.46753e-33	1.82496e-29
SH3RF3	1.05813	0.0879906	2.61151e-33	1.37444e-29
SESTD1	-2.25397	0.186889	1.70783e-33	8.98833e-30
ABR	0.839843	0.0694021	1.0419e-33	5.48353e-30
NCK2	1.23811	0.101293	2.34189e-34	1.23253e-30
PID1	-2.68217	0.218045	8.9447e-35	4.7076e-31
MS4A4A	-1.93617	0.157285	8.00795e-35	4.21458e-31
FMN1	-0.97884	0.0792666	4.9503e-35	2.60535e-31
KHDRBS3	2.65452	0.214774	4.32235e-35	2.27485e-31
PEAK1	-1.14517	0.0921779	1.94939e-35	1.02597e-31
FYB1	1.14493	0.0911032	3.18906e-36	1.6784e-32
RGL1	-1.49071	0.118489	2.687e-36	1.41417e-32
ABCA1	-1.65104	0.130411	9.82032e-37	5.16843e-33
PCNX2	1.87521	0.147034	2.9759e-37	1.56622e-33
TMEM163	1.93483	0.149551	2.76149e-38	1.45337e-34
TMEM2	-1.56825	0.120207	6.67916e-39	3.51524e-35
RUNX2	1.67906	0.128304	3.9281e-39	2.06736e-35
MCF2L	3.28621	0.250058	1.89767e-39	9.98745e-36
SH3BP5	-2.17804	0.164046	3.14741e-40	1.65648e-36
FAM49B	0.892509	0.0671476	2.58464e-40	1.3603e-36
BMP2K	0.972794	0.0729012	1.28366e-40	6.75588e-37
SRGAP2	0.825714	0.0614057	3.21209e-41	1.69053e-37
IPCEF1	2.05397	0.152709	3.06896e-41	1.6152e-37
HS3ST4	1.80464	0.134138	2.93309e-41	1.54369e-37
AGFG1	-1.30849	0.0966593	9.43943e-42	4.96797e-38
NAMPT	-1.52662	0.111755	1.74937e-42	9.20695e-39
ITPR2	0.81212	0.0591658	7.0782e-43	3.72525e-39
CHST11	0.872915	0.0616378	1.5742e-45	8.28501e-42
LHFPL2	1.7166	0.117124	1.23003e-48	6.47364e-45
MCTP1	-1.84394	0.124817	2.18418e-49	1.14953e-45
FCHO2	-1.54659	0.104533	1.57108e-49	8.26859e-46
RNF144B	-1.55046	0.104457	7.70805e-50	4.05675e-46
FOXP2	3.39872	0.228308	4.02981e-50	2.12089e-46
PLXDC2	0.781342	0.0517476	1.64133e-51	8.63835e-48
VAV3	-2.96233	0.195856	1.10754e-51	5.82899e-48
RASSF8	2.49384	0.16103	4.26333e-54	2.24379e-50
IQGAP2	-2.04967	0.131565	1.00843e-54	5.30736e-51
STARD13	-1.6158	0.103061	2.13656e-55	1.12447e-51
ARHGAP18	-1.61379	0.102058	2.55307e-56	1.34368e-52
PALD1	1.58848	0.0993601	1.57214e-57	8.27416e-54
ABCC4	1.96917	0.123024	1.15249e-57	6.06554e-54
GRID2	4.53746	0.280589	8.04899e-59	4.23618e-55
ITSN1	-1.88517	0.116549	7.57161e-59	3.98494e-55
NAV3	4.22123	0.260958	7.45905e-59	3.9257e-55
SELENOP	-3.7611	0.231157	1.59106e-59	8.37377e-56
RBPJ	-1.5521	0.0894834	2.14953e-67	1.1313e-63
FRMD4A	1.22724	0.0707105	1.78132e-67	9.37508e-64
MAN1A1	-1.82695	0.104672	3.21298e-68	1.69099e-64
SYNDIG1	3.79223	0.211533	7.20611e-72	3.79257e-68
C3	3.38305	0.188643	6.44449e-72	3.39174e-68
COLEC12	-3.31678	0.180116	1.00068e-75	5.26659e-72
EPB41L2	1.90929	0.0998069	1.42527e-81	7.50119e-78
APBB1IP	1.9534	0.0999008	3.85714e-85	2.03001e-81
CD163	-1.99094	0.0983709	4.43412e-91	2.33368e-87
MRC1	-2.56328	0.121376	5.38699e-99	2.83517e-95
ST6GAL1	1.64783	0.0767327	2.66697e-102	1.40363e-98
SORL1	2.45044	0.112382	2.10151e-105	1.10602e-101
F13A1	-2.98724	0.124121	5.51645e-128	2.90331e-124
