## Supplemental Table 8 for "Dissecting the Human Leptomeninges at single-cell resolution"

### Sheet: BAM_1
gene	p_val	avg_log2FC	pct.1	pct.2	p_val_adj
F13A1	1.43753e-107	1.21623	0.955	0.815	3.12374e-103
SLCO2B1	1.08588e-105	0.784583	0.806	0.509	2.35962e-101
MRC1	1.48498e-92	0.788571	0.906	0.688	3.22687e-88
FMN1	1.12152e-75	0.572076	0.971	0.858	2.43706e-71
HSP90AA1	2.36774e-74	0.971777	0.888	0.674	5.1451e-70
DOCK2	7.34873e-69	0.540636	0.784	0.541	1.59688e-64
TBXAS1	1.97019e-68	0.625011	0.687	0.423	4.28122e-64
DISC1	1.09607e-66	0.603404	0.766	0.539	2.38177e-62
EPS15	1.23022e-61	0.537916	0.806	0.581	2.67328e-57
SLC9A9	6.88773e-60	0.530185	0.931	0.797	1.4967e-55
EIF4G3	7.8269e-60	0.555138	0.748	0.508	1.70078e-55
HSPA1A	8.00837e-59	0.651011	0.493	0.236	1.74022e-54
FKBP5	2.50922e-55	0.511721	0.972	0.86	5.45253e-51
MAF	1.38844e-54	0.520893	0.608	0.359	3.01709e-50
MERTK	4.78441e-54	0.531015	0.867	0.702	1.03965e-49
VAV3	3.44399e-49	0.693476	0.553	0.338	7.4838e-45
MYO5A	1.21541e-48	0.527042	0.677	0.472	2.64108e-44
STARD13	3.92947e-45	0.52649	0.906	0.802	8.53873e-41
STAB1	5.21866e-45	0.541704	0.685	0.469	1.13402e-40
MPPED2	5.32551e-42	0.574807	0.281	0.094	1.15723e-37
DIRC3	3.1955e-40	0.856543	0.507	0.319	6.94383e-36
RBMS1	5.98479e-39	0.652537	0.577	0.403	1.30049e-34
HSPH1	1.95649e-38	0.507246	0.602	0.359	4.25145e-34
PDGFC	2.09714e-38	0.574956	0.41	0.215	4.55709e-34
CSGALNACT1	1.25458e-37	0.588655	0.638	0.465	2.7262e-33
CPM	3.68403e-36	0.563282	0.445	0.257	8.0054e-32
FGF13	2.7049e-19	0.607469	0.318	0.193	5.87775e-15
HS3ST2	1.7943e-10	0.695245	0.105	0.046	3.89902e-06

### Sheet: BAM_2
gene	p_val	avg_log2FC	pct.1	pct.2	p_val_adj
HK2	4.56613e-288	2.2256	0.655	0.105	9.92221e-284
CD83	2.5804e-269	1.90303	0.777	0.215	5.60722e-265
SPP1	2.67818e-251	2.0381	0.704	0.157	5.81969e-247
ELL2	1.45566e-250	2.00661	0.953	0.76	3.16314e-246
DOCK4	1.81117e-212	1.36865	0.994	0.962	3.93567e-208
ZNF331	6.32706e-212	2.15219	0.71	0.231	1.37487e-207
RAPGEF1	8.87362e-210	1.45356	0.852	0.458	1.92824e-205
GNA13	5.49402e-195	1.13673	0.954	0.784	1.19385e-190
ACSL1	9.98872e-186	1.22499	0.976	0.907	2.17055e-181
SLC2A3	8.68004e-181	1.50575	0.952	0.737	1.88617e-176
RANBP2	2.30385e-178	1.32071	0.733	0.296	5.00628e-174
HIF1A	8.14601e-173	1.26591	0.974	0.84	1.77013e-168
REL	4.43304e-172	1.26889	0.841	0.47	9.633e-168
SIPA1L1	1.18947e-165	1.41561	0.904	0.66	2.58472e-161
BASP1	1.30782e-160	1.74347	0.465	0.094	2.8419e-156
HIF1A-AS2	7.58667e-147	1.04888	0.565	0.162	1.64858e-142
NFIL3	5.41393e-146	0.853308	0.559	0.159	1.17645e-141
CTNNB1	6.64618e-145	1.18096	0.786	0.413	1.44421e-140
NAMPT	3.73212e-141	1.19346	0.981	0.894	8.10989e-137
PFKFB3	1.74555e-137	1.33449	0.869	0.653	3.79307e-133
RGS1	6.58185e-135	0.936806	0.643	0.218	1.43024e-130
PTK2B	1.31524e-126	1.19572	0.603	0.252	2.85801e-122
ATP1B3	1.48473e-124	1.71401	0.753	0.439	3.22631e-120
SLC11A1	2.13768e-123	0.925959	0.685	0.299	4.64517e-119
ESYT2	6.69812e-123	1.41182	0.614	0.256	1.4555e-118
BNIP3L	1.0724e-116	1.09361	0.729	0.38	2.33032e-112
ADAM28	8.17333e-116	0.960727	0.707	0.345	1.77606e-111
H3F3B	1.62741e-113	0.975315	0.644	0.27	3.53636e-109
SAMSN1	3.4248e-113	1.38861	0.755	0.474	7.44209e-109
PAPOLG	1.40123e-111	0.854096	0.512	0.17	3.04487e-107
KCNQ3	4.12421e-111	1.20804	0.611	0.245	8.96192e-107
PLIN2	4.3998e-110	1.05605	0.557	0.195	9.56076e-106
FAM210A	1.3738e-108	0.644112	0.429	0.112	2.98526e-104
SNX9	1.11869e-107	1.11807	0.826	0.622	2.4309e-103
UGCG	5.52134e-105	1.00889	0.506	0.177	1.19979e-100
HSPA5	1.82283e-103	1.05665	0.602	0.256	3.96102e-99
MAFF	2.60628e-103	0.529583	0.391	0.089	5.66344e-99
TFRC	3.4914e-102	1.75865	0.766	0.518	7.5868e-98
FMNL2	4.86363e-101	1.01547	0.923	0.799	1.05687e-96
NR4A3	1.45457e-100	0.832102	0.33	0.063	3.16078e-96
ARID5B	3.86587e-100	1.00983	0.526	0.199	8.40053e-96
ERO1A	1.37e-99	0.771719	0.472	0.155	2.97702e-95
WDR45B	2.36046e-99	0.633604	0.484	0.158	5.12928e-95
RGCC	3.85091e-98	0.887818	0.249	0.03	8.36802e-94
ELL	2.52861e-97	0.904378	0.63	0.319	5.49467e-93
TMEM140	7.16601e-97	0.501352	0.361	0.081	1.55717e-92
BCL6	9.28131e-94	0.947306	0.519	0.207	2.01683e-89
SH3BP5	2.31256e-92	0.854095	0.692	0.37	5.02519e-88
RNMT	3.14238e-92	0.618325	0.564	0.231	6.82839e-88
VEGFA	6.78834e-92	0.751015	0.56	0.226	1.47511e-87
OLR1	1.13281e-91	0.530769	0.237	0.029	2.4616e-87
NR4A2	1.19715e-90	0.74216	0.539	0.209	2.6014e-86
CYTIP	1.20944e-90	0.630853	0.426	0.129	2.62812e-86
MSR1	1.83905e-90	0.928113	0.861	0.676	3.99626e-86
PRDM1	2.50583e-88	0.678552	0.468	0.163	5.44517e-84
SGK1	1.7275e-86	0.932744	0.59	0.273	3.75385e-82
HERPUD1	1.22576e-85	0.958413	0.776	0.518	2.66357e-81
MXI1	3.14771e-84	0.599034	0.372	0.105	6.83997e-80
SYTL3	1.18329e-83	0.846318	0.445	0.162	2.57129e-79
PADI2	1.48028e-83	0.799829	0.21	0.024	3.21664e-79
PDK3	2.99565e-81	0.65158	0.514	0.21	6.50954e-77
BHLHE41	3.40584e-81	0.511947	0.319	0.077	7.40089e-77
FAM110B	4.29852e-81	1.08199	0.485	0.2	9.34069e-77
RLF	8.18557e-81	0.660782	0.657	0.358	1.77872e-76
BTAF1	2.25839e-80	0.647145	0.567	0.257	4.90748e-76
CCNH	4.75214e-80	0.645721	0.488	0.188	1.03264e-75
RAB1A	4.16956e-79	0.628922	0.876	0.726	9.06045e-75
SLC16A3	7.77952e-79	0.528311	0.375	0.113	1.69049e-74
TEX14	9.60547e-79	0.739451	0.629	0.29	2.08727e-74
PAG1	7.00812e-78	0.969647	0.645	0.362	1.52286e-73
FAM13A	7.0274e-78	1.21251	0.79	0.635	1.52705e-73
LINC-PINT	2.62432e-76	0.845887	0.947	0.866	5.70264e-72
CYCS	5.7946e-76	0.628146	0.399	0.13	1.25917e-71
PPP1CB	4.8505e-75	0.681714	0.659	0.355	1.05401e-70
FTH1	5.09879e-73	0.638791	0.856	0.636	1.10797e-68
EGLN3	3.17077e-72	0.728508	0.218	0.035	6.89008e-68
IRAK2	1.14313e-71	0.733709	0.35	0.109	2.48403e-67
PDE8A	1.34879e-71	0.86525	0.59	0.324	2.93092e-67
INSIG1	4.15436e-71	1.10943	0.438	0.175	9.02742e-67
GBE1	1.88402e-69	1.01792	0.515	0.247	4.09397e-65
PABPC4	2.62343e-69	0.768989	0.545	0.261	5.70071e-65
RAB20	4.05592e-68	0.692964	0.662	0.387	8.81351e-64
NGLY1	3.72317e-66	0.655156	0.441	0.183	8.09045e-62
AP000769.1	7.64097e-66	0.548349	0.263	0.062	1.66038e-61
PNPLA8	3.44825e-65	0.541044	0.377	0.134	7.49304e-61
HIST1H2AC	7.13318e-65	0.941678	0.642	0.39	1.55004e-60
DUSP10	4.34419e-64	0.533885	0.491	0.216	9.43992e-60
NDRG1	5.0598e-64	1.2921	0.372	0.14	1.0995e-59
MAP4K3	6.16382e-64	0.696849	0.536	0.276	1.3394e-59
SRGN	9.08982e-64	0.729799	0.952	0.887	1.97522e-59
EIF2AK3	2.19659e-62	0.55374	0.391	0.145	4.77318e-58
ELF1	3.4367e-62	0.600241	0.767	0.523	7.46795e-58
KLF6	5.73403e-62	0.520224	0.664	0.355	1.24601e-57
PPARD	3.62852e-61	0.557218	0.635	0.349	7.88477e-57
NUP58	3.80548e-61	0.5367	0.445	0.187	8.2693e-57
GK	4.56249e-61	0.580812	0.348	0.119	9.9143e-57
SORT1	1.35705e-60	0.968597	0.534	0.295	2.94887e-56
ZNF292	7.71682e-60	0.644513	0.717	0.481	1.67686e-55
HLA-DRA	1.37981e-59	0.686857	0.47	0.214	2.99833e-55
EPB41L3	5.64368e-59	0.836454	0.859	0.766	1.22637e-54
ADAM9	1.1355e-58	0.593208	0.698	0.441	2.46743e-54
AZI2	8.55763e-58	0.552847	0.379	0.149	1.85957e-53
DHRS3	1.07075e-57	0.541331	0.349	0.128	2.32675e-53
MB21D2	1.08128e-56	0.544093	0.461	0.207	2.34962e-52
USP36	4.53792e-56	0.982719	0.755	0.57	9.86089e-52
FLT1	8.39081e-55	0.728166	0.24	0.064	1.82332e-50
BNC2	1.51972e-54	1.04672	0.645	0.433	3.30236e-50
CD74	1.10855e-53	0.667874	0.519	0.265	2.40887e-49
ATF3	2.51974e-53	0.567085	0.632	0.349	5.4754e-49
BCAT1	2.83971e-53	0.674216	0.597	0.353	6.17069e-49
FOSL2	1.36066e-52	0.550775	0.539	0.282	2.95671e-48
TET2	1.63844e-52	0.666776	0.615	0.389	3.56033e-48
TNFRSF1B	1.842e-52	0.575524	0.72	0.477	4.00266e-48
ATP6V0A1	8.92047e-52	0.524128	0.627	0.371	1.93842e-47
GNA12	3.81729e-51	0.563038	0.36	0.15	8.29497e-47
LINC01619	5.22104e-51	0.529373	0.457	0.214	1.13453e-46
SAT1	6.93443e-51	0.658628	0.881	0.808	1.50685e-46
CHD1	1.4719e-50	0.650727	0.626	0.394	3.19844e-46
RNF144B	2.87316e-49	0.701748	0.896	0.842	6.24338e-45
GAB2	6.90116e-49	0.679857	0.834	0.758	1.49962e-44
ST6GALNAC3	4.60061e-48	0.561155	0.531	0.289	9.99713e-44
DENND4C	9.26087e-46	0.678683	0.626	0.417	2.01239e-41
HLA-DRB1	2.67803e-45	0.607595	0.396	0.185	5.81936e-41
EIF4A3	1.92013e-44	0.540543	0.462	0.219	4.17243e-40
CTSB	4.10052e-44	0.554015	0.893	0.84	8.91044e-40
FNIP2	6.83388e-44	0.728059	0.589	0.381	1.485e-39
TCF4	1.05524e-43	0.68043	0.85	0.775	2.29303e-39
ATP13A3	1.25074e-43	0.606453	0.472	0.258	2.71786e-39
ERRFI1	2.82401e-43	0.515778	0.219	0.064	6.13658e-39
KMT2E	5.25871e-43	0.500263	0.732	0.528	1.14272e-38
IFRD1	5.01755e-42	0.558998	0.616	0.364	1.09031e-37
ARHGAP26	6.37534e-42	0.546441	0.949	0.905	1.38536e-37
FOXO3	1.10963e-41	0.654952	0.742	0.601	2.41123e-37
CHSY1	1.14159e-40	0.624788	0.524	0.322	2.48068e-36
SSH2	2.94935e-39	0.570689	0.891	0.855	6.40895e-35
RAPH1	1.08325e-37	0.50921	0.522	0.315	2.3539e-33
DOCK8	1.80065e-35	0.502774	0.721	0.562	3.91281e-31
IRAK3	6.02651e-34	0.511236	0.641	0.46	1.30956e-29
HSP90B1	1.00771e-33	0.771334	0.463	0.281	2.18975e-29
PLEK	1.04082e-33	0.59173	0.357	0.181	2.26171e-29
NCKAP5	7.69875e-32	0.671545	0.321	0.156	1.67294e-27
NLRP3	1.58007e-31	0.624941	0.259	0.112	3.4335e-27
PDE3B	3.57491e-31	0.549835	0.719	0.584	7.76827e-27
PSAP	4.07098e-31	0.505884	0.694	0.515	8.84623e-27
HS3ST4	7.12972e-31	0.557452	0.372	0.195	1.54929e-26
FNDC3A	3.90848e-26	0.59748	0.748	0.684	8.49313e-22
RNASE1	1.21387e-24	0.612423	0.374	0.23	2.63773e-20
MITF	1.41754e-24	0.636829	0.441	0.286	3.08031e-20
PELI1	2.72927e-24	0.589333	0.74	0.657	5.93071e-20
LYN	3.11051e-23	0.574388	0.528	0.383	6.75913e-19
AUTS2	1.5734e-22	0.71031	0.46	0.32	3.419e-18
KCNMA1	9.15402e-21	0.605786	0.52	0.381	1.98917e-16
RASSF3	1.23238e-20	0.504482	0.372	0.238	2.67796e-16
SLC8A1	1.82027e-20	0.641129	0.689	0.605	3.95544e-16
SLC16A10	2.82101e-15	1.04638	0.379	0.278	6.13005e-11
SSBP2	5.50536e-14	0.645861	0.693	0.652	1.19631e-09

### Sheet: BAM_3
gene	p_val	avg_log2FC	pct.1	pct.2	p_val_adj
POLR2A	1.26442e-77	1.49269	0.597	0.199	2.74759e-73
AL118558.1	4.52603e-76	0.98155	0.271	0.033	9.83506e-72
PPP1R10	9.36144e-73	1.40293	0.68	0.281	2.03424e-68
GIPC2	1.24313e-69	1.25807	0.403	0.091	2.70132e-65
SNHG5	1.6116e-62	1.39926	0.631	0.278	3.50201e-58
HSPE1-MOB4	2.83921e-58	0.623922	0.302	0.057	6.16961e-54
TRIM69	3.53906e-58	0.895029	0.271	0.044	7.69039e-54
RUVBL2	1.82128e-54	0.73325	0.311	0.065	3.95764e-50
GTF2A1	2.47715e-50	0.843738	0.406	0.12	5.38285e-46
BRD2	4.23724e-49	0.86774	0.523	0.196	9.20752e-45
HMGB1	1.13672e-48	0.873358	0.575	0.248	2.47009e-44
TMEM223	1.8295e-48	0.516557	0.231	0.039	3.9755e-44
PLK2	3.45177e-47	0.652685	0.311	0.073	7.5007e-43
C6orf48	4.65948e-47	0.676304	0.378	0.107	1.0125e-42
SPTAN1	2.63413e-46	0.807094	0.375	0.11	5.72396e-42
HSPD11	5.59084e-46	1.18171	0.686	0.35	1.21489e-41
AC025164.2	2.28263e-45	0.657148	0.308	0.075	4.96015e-41
AMD1	2.1869e-44	1.21129	0.615	0.316	4.75213e-40
SRSF3	6.46477e-43	1.00229	0.591	0.29	1.4048e-38
ZNF844	6.98958e-43	0.759215	0.348	0.099	1.51884e-38
HEXIM1	1.32578e-41	0.589695	0.378	0.118	2.88091e-37
ADAMTSL4-AS1	5.2694e-41	1.12586	0.585	0.281	1.14504e-36
HSPH11	5.32002e-41	1.08931	0.797	0.487	1.15604e-36
POLG2	1.07924e-40	1.0158	0.406	0.143	2.3452e-36
CKS2	1.2807e-39	0.831846	0.385	0.131	2.78295e-35
OLMALINC	2.93584e-39	0.685257	0.363	0.116	6.37958e-35
HIST1H2BD	1.5573e-37	1.09869	0.572	0.284	3.38401e-33
BTG1	8.02043e-37	0.920978	0.631	0.364	1.74284e-32
PRDX1	1.17598e-36	0.533551	0.326	0.097	2.5554e-32
TRMO	4.4583e-36	0.55635	0.255	0.063	9.68788e-32
DNAJB4	9.68462e-36	0.684959	0.302	0.089	2.10447e-31
TUBA1C	1.23654e-35	0.569564	0.342	0.109	2.687e-31
DNAJA1	2.87768e-35	1.01043	0.532	0.259	6.2532e-31
LINC016191	2.24286e-33	0.987008	0.538	0.256	4.87373e-29
HSPA8	2.49784e-33	0.759416	0.529	0.242	5.4278e-29
HSP90AA11	2.05222e-32	0.656489	0.954	0.797	4.45948e-28
MYLIP	5.3674e-32	0.805396	0.428	0.178	1.16634e-27
FAM46A	1.05305e-31	0.863482	0.455	0.201	2.28827e-27
NXF1	4.48864e-31	0.812678	0.495	0.241	9.75382e-27
FSCN1	4.8588e-31	0.713743	0.446	0.188	1.05582e-26
ARRDC3	5.7955e-31	0.902732	0.6	0.34	1.25936e-26
KLHL28	1.16599e-30	0.769247	0.317	0.106	2.53369e-26
ERN1	2.45481e-29	0.571556	0.317	0.108	5.33431e-25
RIPK1	4.6208e-29	0.624316	0.357	0.137	1.0041e-24
HSPA1B1	1.66657e-28	0.556001	0.683	0.396	3.62146e-24
RGS2	4.33441e-28	0.943631	0.603	0.362	9.41868e-24
TNFRSF10D	1.51707e-27	0.793533	0.385	0.162	3.29659e-23
SECISBP2	2.34456e-27	0.99715	0.403	0.186	5.09473e-23
NUBP1	2.36452e-27	0.517345	0.258	0.08	5.1381e-23
P4HA11	3.47272e-27	0.787257	0.954	0.875	7.54621e-23
NABP1	5.71339e-27	0.681414	0.391	0.169	1.24152e-22
INTS6	1.0726e-26	1.04135	0.505	0.283	2.33076e-22
SLC38A2	1.13099e-26	0.952931	0.505	0.275	2.45765e-22
IER3	1.87931e-26	0.61351	0.492	0.247	4.08373e-22
WDR741	1.04632e-25	0.588308	0.418	0.179	2.27365e-21
PPP1R15A	3.75503e-25	0.684659	0.529	0.286	8.15968e-21
BTG2	7.70815e-25	0.546207	0.372	0.159	1.67498e-20
IDI1	4.49862e-24	0.814934	0.418	0.202	9.77551e-20
SLC25A3	6.7523e-24	0.633648	0.335	0.139	1.46727e-19
SESN3	1.15645e-23	0.847997	0.345	0.149	2.51296e-19
ARG2	2.45844e-23	0.621317	0.286	0.108	5.34218e-19
USPL1	2.88541e-23	0.890669	0.465	0.246	6.27e-19
SERTAD2	7.94244e-23	0.614225	0.345	0.149	1.72589e-18
PABPC1	1.15908e-22	0.784634	0.628	0.439	2.51868e-18
HSPB11	1.37779e-22	0.603577	0.649	0.393	2.99394e-18
TEX141	1.44349e-22	0.979812	0.588	0.363	3.1367e-18
CACYBP	1.68283e-22	0.648061	0.326	0.136	3.65679e-18
JUN	1.78266e-22	0.648772	0.72	0.495	3.87372e-18
KCTD12	2.02466e-22	0.56078	0.455	0.238	4.39958e-18
AMPD3	3.00353e-22	0.844047	0.415	0.208	6.52666e-18
EIF5	3.15499e-22	0.730506	0.415	0.215	6.85579e-18
LPAR6	9.24336e-22	0.81868	0.637	0.454	2.00858e-17
BAG3	9.82432e-22	0.562586	0.345	0.143	2.13482e-17
MAFB	1.08591e-21	0.618719	0.474	0.258	2.35968e-17
ATP1B1	2.0059e-21	0.763588	0.418	0.214	4.35883e-17
ID2	3.67333e-20	0.620489	0.468	0.251	7.98215e-16
GYS1	1.00853e-19	0.56872	0.385	0.193	2.19154e-15
SRSF7	1.50523e-19	0.736377	0.538	0.344	3.27086e-15
LINC02256	5.05252e-19	0.567535	0.191	0.059	1.09791e-14
NUFIP2	5.29358e-18	0.709985	0.646	0.478	1.1503e-13
AL590385.2	2.18416e-17	0.528022	0.215	0.078	4.74618e-13
FLOT1	2.74674e-17	0.609658	0.391	0.209	5.96867e-13
EIF4G2	7.53807e-17	0.600032	0.375	0.199	1.63802e-12
UBE2D1	9.5124e-17	0.521699	0.212	0.079	2.06705e-12
LRRC23	1.75458e-16	0.576025	0.215	0.081	3.8127e-12
HSPA4	1.83835e-16	0.608465	0.323	0.156	3.99473e-12
IFRD11	2.16049e-16	0.574965	0.609	0.416	4.69474e-12
CROCC	3.02887e-16	0.596348	0.345	0.176	6.58174e-12
NUDT4	7.61674e-16	0.521247	0.246	0.105	1.65512e-11
SARAF	6.56287e-15	0.668579	0.391	0.235	1.42611e-10
CPEB4	3.56524e-14	0.67603	0.658	0.52	7.74727e-10
SLC20A1	4.88244e-14	0.715467	0.378	0.223	1.06095e-09
YWHAG	6.15917e-14	0.549266	0.295	0.147	1.33839e-09
SERPINB9	8.03559e-14	0.778811	0.314	0.17	1.74613e-09
AC008770.1	1.07845e-13	0.645792	0.32	0.172	2.34348e-09
MEF2C1	1.47288e-13	0.651303	0.822	0.733	3.20056e-09
CEACAM21	4.63496e-13	0.73045	0.197	0.082	1.00718e-08
DNAJB61	6.06822e-13	0.605047	0.557	0.406	1.31862e-08
MAF1	6.14315e-13	0.5221	0.655	0.505	1.33491e-08
AC108134.2	8.23845e-13	0.545869	0.135	0.045	1.79022e-08
TIMP3	1.43081e-12	0.616222	0.203	0.086	3.10914e-08
GBP2	1.24446e-11	0.68045	0.258	0.131	2.70421e-07
MS4A6A1	1.36541e-11	0.515919	0.551	0.395	2.96703e-07
NFKBIZ1	1.84418e-11	0.522094	0.391	0.242	4.00741e-07
TLE4	3.49564e-11	0.533441	0.449	0.31	7.59602e-07
HNRNPA2B1	5.52494e-11	0.611385	0.671	0.588	1.20057e-06
LGMN	9.24046e-11	0.661279	0.588	0.438	2.00795e-06
ERO1B	1.12614e-10	0.535314	0.283	0.157	2.44711e-06
TGFB21	1.27253e-10	0.679883	0.286	0.161	2.76521e-06
CLK1	1.93903e-10	0.521533	0.625	0.523	4.21351e-06
SELENOP	1.99163e-10	0.75284	0.649	0.554	4.32781e-06
GLS	3.42778e-10	0.720873	0.529	0.43	7.44857e-06
BCAS2	4.34528e-10	0.709526	0.394	0.261	9.4423e-06
HSP90AB11	8.80991e-10	0.545981	0.622	0.506	1.91439e-05
TRA2B	9.12585e-10	0.629302	0.665	0.579	1.98305e-05
C6orf62	2.97917e-09	0.575087	0.348	0.236	6.47374e-05
TACC1	1.41634e-08	0.55702	0.492	0.392	0.000307771
NOP58	1.80144e-07	0.52787	0.323	0.223	0.00391453
FP671120.1	1.83267e-07	0.962285	0.231	0.138	0.00398239
LINC00854	5.21454e-07	0.504932	0.178	0.096	0.0113312
HMGCS1	1.15125e-06	0.557443	0.191	0.108	0.0250167
FP236383.1	1.59922e-06	0.852439	0.218	0.132	0.034751
GNAS	1.67692e-06	0.510415	0.489	0.404	0.0364394
WSB11	2.82271e-06	0.563277	0.631	0.589	0.0613374
