## Supplemental Table 9 for "Dissecting the Human Leptomeninges at single-cell resolution"

### Sheet: Selected AD GWAS genes_cluster
Cluster 1	Cluster 2	Cluster 3	Cluster 4	Cluster 5	Cluster 6	Cluster 7	Cluster 8
CNTNAP2	PAX5	DDAH1	SRCIN1	PDE1A	MS4A6A	MPP7	IRF6
PROX1-AS1	MS4A2	AGT	SLC24A4	TNXB	MS4A4A	BCAM	SERPINE1
DIRAS2	CDC42SE2	CDHR3	CSMD1	GPC6	PTK2B	ANGPT4	MIR155HG
WNT3	CATSPERB	CHST1	CNTNAP5	CACNA2D3	HLA-DRB1	RERGL	FENDRR
LINC02210-CRHR1	ZAP70	SCARA3	CADM2	FBXL7	HLA-DQA1	SORT1	LINC00917
LINC00290	KIR3DL2	LRAT	TACR3	BMP1	GAB2	FERMT2	TREML2
GRIN2B		CLDN18	ERBB4	RDH10-AS1	HDAC9	RHBDF1
RIMBP2		HNRNPKP3	NEGR1	C9orf92	CASS4	ATP8A2P3
VSNL1		MSX2	C12orf40	TSKU	CR1	ALDH4A1
FAM163A		MED12L	TECTA	THSD4	CD33	PLCG2
LINC01793		KCNN3	FANCD2OS	CLU	ABCA1	ERN1
		MIR4432HG	CACNA1A	LINGO2	AP2A2	CELF2
		ACSL6	MYO16	MS4A3	HBEGF	ATM
		LINC00634	CBLC	LINC02044	SLC2A9	ARIH1
			FBXO40		SPATC1	GPBP1
			C5orf64		SORL1	ABCA7
			NRXN1		ABI3	EPHA1-AS1
			HNF4G		APOC1	CD55
			LINC01081		TREM2	SERINC5
			HID1-AS1		STK32B	PFDN1
					ATP8B4	SQSTM1
					LINC01684	BCL10
					BIN1	PPP1R3B
					FRMD4A	C11orf65
					NCK2	OARD1
					FAM157C	MGME1
					APOC1P1	FAM83E
					CENPM	PCDH11X
						RBMS3
						BSG
						CCDC85C
						NECTIN2
						NOTCH1
						SYPL1
						CDR2L
						MTHFD1L
						APOE
						ECHDC3
						MME
						ANTXR1
						PKNOX2
						TNRC6C
						ARL17B
						MARK4
						LINC01098
						NIT2
						POLN
						USH2A
						PPP1R37
						OFCC1
						CCDC171
						ANKRD31
						SORD
						HAUS3
						IL21-AS1
						MAP4K4
						ACER3
						TRAPPC6A
						PICALM
						TRIM56
						CD2AP
						SFT2D2
						BCL3
						DVL2
						MROH1
						KIAA0232
						NEPRO
						NHLRC3
						FNIP1
						CAMSAP1
						NFIC
						TOMM40
						MAP2K5
						WDR70
						TRIP4
						VRK3
						APH1B
						NARS2
						RNF6
						TMEM106B
						SETD7
						PEX6
						SENP7
						SUDS3
						SLC4A1AP
						MRPL39
						NDUFA12
						PUS1
						RAPGEF6
						AHNAK
						STK24
						MAPK7
						AARS2
						BLOC1S4
						CYB561
						SLC2A13
						SH2D4B
						SHARPIN
						FANCD2
						OVOL2
						FBXL13
						SLC14A2
						DAPL1
						EPOP
						NCKAP5
						LINC01099
						PIK3C2G
						TRPM1
						EDAR
						LINC02109
						IL19
						STAU2-AS1
						TRH

### Sheet: 80 myeloid GWAS genes
ABCA1
ABI3
ACER3
AP2A2
APOC1
APOC1P1
APOE
ATM
ATP8B4
BCL10
BCL3
BIN1
C9orf92
CACNA1A
CAMSAP1
CASS4
CD2AP
CD33
CELF2
CENPM
CLDN18
CR1
CYB561
DVL2
ECHDC3
EPHA1−AS1
EPOP
FAM157C
FANCD2
FBXO40
FNIP1
FRMD4A
GAB2
HBEGF
HDAC9
HLA−DQA1
HLA−DRB1
KIR3DL2
LINC01081
LINC01684
LINC02109
MAP4K4
MGME1
MIR4432HG
MROH1
MS4A4A
MS4A6A
MTHFD1L
NARS2
NCK2
NCKAP5
NECTIN2
NFIC
NHLRC3
NOTCH1
OVOL2
PEX6
PFDN1
PICALM
PLCG2
PPP1R3B
PTK2B
PUS1
RAPGEF6
RNF6
SERINC5
SFT2D2
SH2D4B
SLC2A13
SLC2A9
SORD
SORL1
SORT1
SPATC1
SQSTM1
STK32B
TOMM40
TRAPPC6A
TREM2
TRIP4
