## Supplemental Table 10 for "Dissecting the Human Leptomeninges at single-cell resolution"

### Sheet: module_trait T values
	Clinical Diagnosis	Pathological Diagnosis	CAA pathology load	Braak Stage	Cognitive decline	Amyloid load	Tangle load
Module 1	1.67 (0.104)	-0.96 (0.342)	-0.01 (0.988)	0.62 (0.538)	-1.28 (0.209)	0.23 (0.82)	-0.12 (0.908)
Module 2	-0.88 (0.383)	0.17 (0.865)	0.79 (0.431)	-0.67 (0.508)	-0.39 (0.701)	0.86 (0.394)	0.16 (0.876)
Module 3	1.19 (0.242)	-0.66 (0.513)	-1.16 (0.254)	0.3 (0.769)	-1.28 (0.206)	0.26 (0.793)	0.17 (0.862)
Module 4	0.07 (0.943)	-0.62 (0.539)	-0.12 (0.905)	-0.17 (0.869)	-1 (0.324)	0.41 (0.687)	0.05 (0.962)
Module 5	1.05 (0.299)	0.96 (0.345)	0.5 (0.623)	0.82 (0.417)	-0.74 (0.463)	-0.03 (0.975)	0.27 (0.79)
Module 6	1.96 (0.057)	0.49 (0.628)	-0.94 (0.351)	2.05 (0.047)	-1.34 (0.188)	-0.33 (0.744)	0.87 (0.39)
Module 7	2.72 (0.01)	0.38 (0.707)	0.32 (0.751)	1.62 (0.113)	-0.68 (0.5)	-0.53 (0.599)	0.54 (0.59)
Module 8	1.23 (0.226)	0.23 (0.82)	-0.67 (0.506)	1.41 (0.166)	-0.33 (0.742)	-1.02 (0.312)	0.15 (0.879)
Module 9	-0.85 (0.398)	0.94 (0.353)	2.22 (0.032)	-0.92 (0.361)	0.17 (0.869)	0.53 (0.6)	-0.16 (0.874)
Module 10	-0.16 (0.87)	0 (0.996)	0.39 (0.697)	-0.81 (0.42)	-0.86 (0.394)	0.4 (0.688)	-0.66 (0.515)
Module 11	0.88 (0.383)	0 (0.998)	1.04 (0.304)	-0.29 (0.777)	-0.4 (0.693)	0.22 (0.83)	-0.43 (0.67)
Module 12	-0.18 (0.86)	0.27 (0.788)	0.24 (0.809)	-0.47 (0.643)	0.79 (0.432)	0.18 (0.859)	-0.03 (0.978)
Module 13	-1.23 (0.226)	-1.43 (0.16)	-0.53 (0.601)	-0.02 (0.981)	2.29 (0.027)	-0.83 (0.413)	-0.71 (0.485)
Module 14	-0.69 (0.493)	0.3 (0.768)	-0.43 (0.673)	-0.31 (0.755)	0.77 (0.443)	-0.36 (0.722)	-0.34 (0.733)
Module 15	1.8 (0.08)	0.26 (0.799)	-0.76 (0.453)	1.56 (0.126)	0 (1)	-0.58 (0.562)	0.75 (0.455)
Module 16	1.26 (0.215)	0.15 (0.884)	0.77 (0.444)	1.02 (0.315)	0.77 (0.446)	-0.47 (0.643)	0.27 (0.785)
Module 17	1.76 (0.086)	-1.49 (0.142)	-0.75 (0.455)	0.27 (0.79)	0.06 (0.951)	-0.67 (0.505)	-0.88 (0.383)
Module 18	1.63 (0.111)	-1.61 (0.115)	-1.3 (0.199)	0.89 (0.377)	-0.64 (0.527)	-0.22 (0.826)	-0.07 (0.947)
Module 19	0.51 (0.611)	-0.75 (0.458)	0.51 (0.611)	-0.42 (0.673)	0.43 (0.671)	-0.15 (0.883)	-0.76 (0.451)
Module 20	1.18 (0.246)	-1.39 (0.171)	-2.61 (0.012)	0.11 (0.91)	-0.74 (0.461)	-0.91 (0.369)	-0.77 (0.447)
Module 21	1.06 (0.296)	-0.09 (0.927)	-2.09 (0.043)	0.84 (0.404)	-0.79 (0.432)	0.37 (0.715)	0.94 (0.351)
Module 22	-0.06 (0.955)	-0.84 (0.404)	-0.34 (0.734)	-0.99 (0.329)	0.16 (0.871)	0.13 (0.897)	-0.94 (0.353)
Module 23	0.07 (0.941)	-2.14 (0.038)	-1.64 (0.109)	-0.1 (0.921)	0.23 (0.818)	-0.19 (0.853)	-0.31 (0.76)
Module 24	-0.61 (0.545)	-0.56 (0.581)	-0.98 (0.335)	-1.13 (0.266)	0.52 (0.607)	-0.24 (0.81)	-1.05 (0.3)
Module 25	-1.3 (0.2)	0.3 (0.765)	-0.79 (0.433)	-0.41 (0.685)	0.2 (0.844)	0.32 (0.753)	0.32 (0.749)
Module 26	-0.86 (0.393)	1.74 (0.089)	0.18 (0.86)	-0.04 (0.965)	-0.03 (0.975)	0.59 (0.557)	0.53 (0.602)
Module 27	-0.03 (0.973)	1.3 (0.202)	-1.01 (0.32)	0.02 (0.985)	-0.82 (0.419)	0.71 (0.48)	1.11 (0.273)
Module 28	1.22 (0.23)	1.4 (0.17)	-1.34 (0.187)	2.1 (0.042)	-1.4 (0.169)	0.37 (0.715)	2.01 (0.051)
Module 29	-2.5 (0.017)	1.31 (0.199)	1.43 (0.161)	-1.01 (0.319)	0.63 (0.53)	0.93 (0.36)	0.53 (0.602)
Module 30	-3.01 (0.005)	0.3 (0.763)	0.53 (0.6)	-1.34 (0.188)	0.7 (0.486)	0.68 (0.499)	-0.02 (0.986)
Module 31	-1.49 (0.145)	0.25 (0.802)	0.85 (0.4)	-0.09 (0.928)	1.23 (0.227)	0.79 (0.436)	1.14 (0.261)
Module 32	-1.61 (0.115)	1.33 (0.191)	0.83 (0.411)	-0.62 (0.541)	0.72 (0.473)	0.82 (0.418)	1.05 (0.302)
Module 33	-0.27 (0.785)	0.11 (0.916)	-0.39 (0.696)	0.1 (0.924)	-0.9 (0.372)	0.32 (0.747)	0.47 (0.644)
Module 34	-1.72 (0.093)	-0.37 (0.713)	-0.49 (0.624)	-1.16 (0.255)	-0.38 (0.705)	0.5 (0.617)	-0.43 (0.671)
Module 35	-0.07 (0.943)	-0.59 (0.557)	-1.34 (0.187)	0.4 (0.694)	-0.73 (0.47)	0.25 (0.802)	0.76 (0.453)
Module 36	0.11 (0.91)	0.33 (0.744)	-0.05 (0.962)	0.95 (0.349)	-0.32 (0.751)	0.36 (0.723)	0.72 (0.477)
Module 37	-1.34 (0.187)	-0.03 (0.975)	-0.14 (0.891)	-0.79 (0.435)	0.29 (0.774)	0.38 (0.706)	-0.15 (0.883)
Module 38	-2.05 (0.047)	0.54 (0.594)	0.35 (0.725)	-1.45 (0.155)	0.56 (0.577)	-0.38 (0.703)	-0.79 (0.436)
Module 39	-1.46 (0.154)	-0.67 (0.504)	0.63 (0.529)	-1.59 (0.12)	0.12 (0.909)	0.44 (0.665)	-1.09 (0.284)
Module 40	-1.7 (0.097)	-0.09 (0.928)	0.96 (0.342)	-1.63 (0.11)	0.44 (0.659)	0.43 (0.672)	-1.35 (0.186)
Module 41	-3.67 (0.001)	-0.66 (0.514)	1.37 (0.178)	-2.78 (0.008)	1.59 (0.118)	0.13 (0.899)	-2.08 (0.044)
Module 42	-1.07 (0.291)	-0.25 (0.805)	1.3 (0.201)	-1.58 (0.122)	-0.01 (0.995)	0.52 (0.607)	-0.91 (0.37)
Module 43	-0.51 (0.612)	1.88 (0.068)	0.61 (0.547)	-1.29 (0.204)	-0.69 (0.491)	0.21 (0.833)	0.1 (0.923)
Module 44	-0.77 (0.443)	0.77 (0.447)	1.51 (0.139)	-1.2 (0.236)	0.49 (0.629)	0.05 (0.959)	-0.58 (0.564)
Module 45	-1.51 (0.14)	1.64 (0.108)	1.48 (0.145)	-1.55 (0.128)	0.32 (0.749)	0.7 (0.488)	-0.71 (0.481)
Module 46	-2.72 (0.01)	0.55 (0.588)	1.6 (0.117)	-1.94 (0.059)	1.55 (0.129)	-0.19 (0.854)	-1.41 (0.167)
Module 47	-0.6 (0.549)	1.66 (0.104)	1.48 (0.147)	-0.64 (0.526)	0.61 (0.545)	1.03 (0.311)	0.64 (0.529)
Module 48	-1.81 (0.079)	0.94 (0.351)	1.59 (0.12)	-1.08 (0.288)	1.66 (0.104)	0.23 (0.822)	-0.36 (0.72)
Module 49	-1.86 (0.07)	1.63 (0.111)	2.97 (0.005)	-1.19 (0.242)	1.48 (0.148)	0.99 (0.33)	0.47 (0.644)
Module 50	0.48 (0.632)	1.76 (0.086)	0.85 (0.399)	0.15 (0.884)	-0.43 (0.666)	0.73 (0.468)	0.76 (0.45)
Module 51	-2.09 (0.043)	-0.02 (0.985)	2.35 (0.024)	-1.44 (0.157)	2.04 (0.048)	-0.12 (0.908)	-0.15 (0.884)
Module 52	-1.57 (0.124)	0.39 (0.7)	2.75 (0.009)	-1.42 (0.162)	1.56 (0.127)	0.88 (0.386)	-0.22 (0.828)
Module 53	-2.72 (0.01)	0.85 (0.4)	2.2 (0.033)	-1.42 (0.163)	1.53 (0.134)	0.79 (0.432)	0.12 (0.904)
Module 54	-0.55 (0.586)	0.16 (0.875)	1.14 (0.26)	-0.66 (0.516)	0.47 (0.64)	0.9 (0.373)	-0.02 (0.985)
Module 55	-3.17 (0.003)	-0.1 (0.922)	1.82 (0.076)	-2.06 (0.045)	2.79 (0.008)	0.23 (0.817)	-1.22 (0.229)
