## Supplemental Table 11 for "Dissecting the Human Leptomeninges at single-cell resolution"

### Sheet: Endothelial Cells
Gene name	logFC	se	p value	bonferroni adj p value
aEndo
PTGER4	-0.39629	0.076533	2.24e-07	0.001144
NTN1	0.476606	0.062489	2.4e-14	1.23e-10
vEndo_1
INPP1	0.563352	0.105435	9.14e-08	0.000516
MOB1B	-0.32993	0.06769	1.09e-06	0.00617
INTS12	0.459484	0.086444	1.06e-07	0.000601
MAPKBP1	-0.36004	0.05593	1.22e-10	6.87e-07
PRTG	-0.64342	0.134249	1.65e-06	0.00929
CSNK2A2	-0.47185	0.095601	7.99e-07	0.004513
PLEKHM1	-0.35686	0.070616	4.34e-07	0.002448
UNK	-0.33219	0.064454	2.55e-07	0.00144
TUBB6	0.428514	0.082802	2.28e-07	0.001286
PIGU	-0.51638	0.090817	1.3e-08	7.35e-05
vEndo_2
FAM198B	0.907635	0.171067	1.12e-07	0.000683
ADK	-0.62296	0.126178	7.93e-07	0.004825
NNMT	0.711918	0.122496	6.18e-09	3.76e-05

### Sheet: SMC
Gene name	logFC	se	p value	bonferroni adj p value
aSMC_1
TMEM50A	0.489342	0.099513	8.77e-07	0.004234
CD58	0.447153	0.082187	5.31e-08	0.000256
INTS12	0.697177	0.119335	5.15e-09	2.49e-05
ARSJ	0.587524	0.118282	6.8e-07	0.00328
TRIM2	0.494211	0.097062	3.55e-07	0.001713
GUCY1A3	0.430714	0.064954	3.33e-11	1.61e-07
SMAD5	0.366497	0.069859	1.55e-07	0.000749
AL589935.1	0.641473	0.117141	4.35e-08	0.00021
OXR1	0.337197	0.054384	5.64e-10	2.72e-06
LURAP1L	0.728146	0.096504	4.52e-14	2.18e-10
PTAR1	0.357235	0.069549	2.8e-07	0.001352
SLC44A1	0.48046	0.080862	2.82e-09	1.36e-05
USP2	-0.95259	0.194067	9.18e-07	0.004429
HDAC7	0.399447	0.077668	2.7e-07	0.001305
ATP2A2	-0.5884	0.11441	2.7e-07	0.001306
DICER1	0.331486	0.065117	3.57e-07	0.001723
SLCO3A1	0.463255	0.082746	2.16e-08	0.000104
LINC00670	0.580312	0.10594	4.31e-08	0.000208
AL121761.1	0.500508	0.098972	4.26e-07	0.002055
B4GALT5	0.473718	0.086863	4.94e-08	0.000238
BACE2	0.368545	0.057173	1.15e-10	5.54e-07
aSMC_2
CCDC18-AS1	0.414231	0.084206	8.69e-07	0.003362
CCNH	-0.50062	0.094445	1.15e-07	0.000446
RBM24	-0.82725	0.174899	2.25e-06	0.008694
SRSF3	-0.42985	0.07077	1.25e-09	4.83e-06
CASC3	-0.40076	0.079518	4.66e-07	0.001803
ILF3	-0.45437	0.079889	1.29e-08	4.99e-05
TSPYL2	-0.54276	0.096275	1.72e-08	6.67e-05
vSMC
SMAP2	-0.89268	0.170124	1.54e-07	0.000873
DPYD	0.381566	0.065323	5.18e-09	2.93e-05
ITGB5	-0.5089	0.09936	3.03e-07	0.001712
NEURL1B	-0.50909	0.071149	8.35e-13	4.72e-09
ADCY1	1.32809	0.200964	3.88e-11	2.19e-07
SFMBT2	0.721442	0.140895	3.05e-07	0.001724
ITGA8	0.574953	0.104832	4.15e-08	0.000235
NR4A1	-0.52938	0.094937	2.46e-08	0.000139
CORO1C	-0.37404	0.075971	8.5e-07	0.004809
DACH1	1.16183	0.241706	1.53e-06	0.008675
SNX29	-0.4638	0.078588	3.6e-09	2.03e-05
CLIC6	-0.89097	0.179316	6.74e-07	0.003812

### Sheet: Fibroblasts
Gene name	logFC	se	p value	bonferroni adj p value
fibro_1a
SLC25A33	-1.89413	0.309259	9.08e-10	6.41e-06
SLC2A1	-2.02328	0.246132	2.03e-16	1.43e-12
AGBL4	-1.057	0.179828	4.16e-09	2.94e-05
SSX2IP	-1.12569	0.197511	1.2e-08	8.49e-05
CCT3	1.39292	0.239078	5.67e-09	4e-05
CACYBP	1.28975	0.238389	6.29e-08	0.000444
PPP2R5A	1.00213	0.20149	6.57e-07	0.004641
ITPKB	-0.88267	0.118788	1.08e-13	7.63e-10
NCOA1	0.45664	0.064967	2.08e-12	1.47e-08
SPDYA	-1.49005	0.299151	6.33e-07	0.004468
GCFC2	0.73561	0.141146	1.87e-07	0.001321
R3HDM1	0.68267	0.13466	3.99e-07	0.002815
ZEB2	0.72779	0.130725	2.59e-08	0.000183
CYBRD1	0.620795	0.10751	7.73e-09	5.46e-05
CALCRL	2.03987	0.314827	9.21e-11	6.51e-07
TFPI	2.27103	0.334561	1.14e-11	8.02e-08
COL3A1	1.49618	0.263374	1.34e-08	9.47e-05
COL5A2	0.781678	0.148105	1.31e-07	0.000923
TWIST2	1.10753	0.225422	8.96e-07	0.006329
FARP2	-0.78828	0.07678	9.95e-25	7.03e-21
OXSR1	-0.74463	0.120068	5.58e-10	3.94e-06
SLC26A6	1.20466	0.244957	8.75e-07	0.006179
KCTD6	1.14581	0.228886	5.56e-07	0.003924
ZIC4	0.925752	0.181184	3.23e-07	0.002281
GOLIM4	0.694444	0.122755	1.54e-08	0.000109
ZNF718	1.03816	0.193407	7.97e-08	0.000563
PDS5A	0.5579	0.081275	6.68e-12	4.72e-08
ANKRD17	0.34609	0.065654	1.35e-07	0.000956
PPM1K	1.07145	0.203535	1.41e-07	0.000994
PDLIM5	0.507834	0.091125	2.5e-08	0.000177
TBCK	0.515456	0.082968	5.21e-10	3.68e-06
OSTC	1.3344	0.241009	3.08e-08	0.000218
TRIM2	1.27712	0.192558	3.3e-11	2.33e-07
SORBS2	1.50732	0.289159	1.86e-07	0.001314
FAT1	-0.86115	0.165975	2.12e-07	0.001498
RAI14	1.0529	0.143475	2.16e-13	1.52e-09
GHR	1.33085	0.18032	1.58e-13	1.11e-09
FER	-0.33067	0.068541	1.4e-06	0.009915
HSPA4	0.801028	0.149186	7.9e-08	0.000558
NR3C1	0.698761	0.135243	2.38e-07	0.001682
FKBP5	-0.68298	0.076	2.55e-19	1.8e-15
AL589935.1	1.18464	0.222239	9.8e-08	0.000692
AL136164.3	1.86599	0.348095	8.3e-08	0.000586
SNX3	1.09336	0.169547	1.13e-10	7.97e-07
SGK1	-1.49556	0.183037	3.06e-16	2.16e-12
PRKN	-0.52798	0.096757	4.85e-08	0.000342
QKI	0.443026	0.072384	9.33e-10	6.59e-06
FAM126A	1.25048	0.247496	4.36e-07	0.003079
COL1A2	0.629456	0.124727	4.5e-07	0.003175
DNAJB6	0.582823	0.106012	3.85e-08	0.000272
PPP2R2A	-0.68731	0.131747	1.82e-07	0.001285
NSD3	0.497765	0.098743	4.63e-07	0.00327
HOOK3	-0.51868	0.093465	2.87e-08	0.000202
TMEM68	1.234	0.249254	7.39e-07	0.005219
EYA1	0.826011	0.083609	5.11e-23	3.61e-19
ZNF704	1.07957	0.13503	1.3e-15	9.15e-12
BAMBI	-1.23576	0.239934	2.6e-07	0.001835
ZNF33A	0.736661	0.120116	8.63e-10	6.09e-06
AVPI1	-1.25898	0.20971	1.93e-09	1.36e-05
CDKN1C	-1.74963	0.252308	4.08e-12	2.88e-08
PARVA	0.703813	0.139326	4.38e-07	0.003094
SLC3A2	-1.13618	0.222534	3.3e-07	0.002328
MACROD1	1.33529	0.239733	2.55e-08	0.00018
WNK1	0.386757	0.076995	5.08e-07	0.00359
VWF	1.64008	0.266344	7.38e-10	5.21e-06
ETNK1	-0.50751	0.097093	1.72e-07	0.001216
ITPR2	0.783775	0.096312	4.02e-16	2.84e-12
LRRK2	0.666124	0.127792	1.86e-07	0.001315
ACSS3	0.687513	0.141535	1.19e-06	0.008392
TMEM120B	-1.49144	0.223837	2.68e-11	1.89e-07
RFLNA	0.998878	0.172882	7.57e-09	5.34e-05
GJB6	-1.16643	0.14567	1.17e-15	8.28e-12
STARD13	0.84244	0.162816	2.29e-07	0.001616
SLC12A6	0.867214	0.151299	9.94e-09	7.02e-05
NEDD4	1.40719	0.223856	3.25e-10	2.3e-06
ADAM10	0.50298	0.102355	8.92e-07	0.006298
RPS27L	1.0521	0.216133	1.13e-06	0.007968
TTC23	0.717734	0.146316	9.32e-07	0.006584
CARHSP1	0.862736	0.177408	1.16e-06	0.008163
NLK	0.682917	0.127527	8.55e-08	0.000604
CPD	0.680476	0.130611	1.89e-07	0.001334
TOB1	-0.92991	0.158223	4.17e-09	2.95e-05
SPAG9	-0.54934	0.067474	3.9e-16	2.76e-12
HLF	0.75566	0.139221	5.71e-08	0.000403
PRKCA	-0.46715	0.078135	2.25e-09	1.59e-05
RHBDF2	-1.18511	0.190967	5.44e-10	3.84e-06
RAB27B	1.76976	0.309962	1.13e-08	8e-05
TCF4	1.29561	0.238482	5.55e-08	0.000392
PIGN	0.638221	0.131054	1.12e-06	0.007884
TSHZ1	1.38121	0.218282	2.49e-10	1.76e-06
PIP5K1C	-1.08295	0.11617	1.14e-20	8.05e-17
HKR1	0.781802	0.145645	7.97e-08	0.000563
fibro_1b
HP1BP3	0.781994	0.149311	1.63e-07	0.001249
PODN	1.58182	0.307845	2.77e-07	0.002124
CERS2	2.33724	0.423037	3.3e-08	0.000253
S100A11	2.0596	0.410127	5.12e-07	0.003922
TBC1D8	-0.70456	0.121683	7.03e-09	5.39e-05
CXXC4	1.44539	0.281762	2.9e-07	0.002223
PDE5A	1.21364	0.186649	7.91e-11	6.07e-07
HSPA4L	1.96301	0.343003	1.05e-08	8.02e-05
RETREG1	0.771382	0.157347	9.47e-07	0.007256
EPB41L4A	1.03301	0.207483	6.4e-07	0.004905
SLC26A2	-2.41597	0.471358	2.97e-07	0.002274
RIPOR2	0.883622	0.1823	1.25e-06	0.009604
ANKS1A	0.952135	0.163325	5.55e-09	4.26e-05
ADCY10P1	2.17715	0.437982	6.67e-07	0.005109
HSP90AB1	1.15071	0.188895	1.12e-09	8.56e-06
AKAP9	-0.6048	0.104765	7.79e-09	5.97e-05
AHCYL2	-0.59446	0.10002	2.79e-09	2.14e-05
ESYT2	-1.34135	0.222445	1.64e-09	1.26e-05
NCOA2	0.906746	0.175515	2.39e-07	0.001831
WWP1	1.05094	0.209947	5.56e-07	0.004265
KCNMA1	-1.20625	0.23693	3.56e-07	0.002728
CHORDC1	1.80842	0.288727	3.77e-10	2.89e-06
SLC2A3	-1.24567	0.232953	8.93e-08	0.000684
TMTC1	0.78348	0.153626	3.4e-07	0.002605
AC008014.1	-1.79451	0.305046	4.03e-09	3.09e-05
HSPH1	1.23282	0.250571	8.65e-07	0.006632
STK24	-1.0434	0.186254	2.12e-08	0.000162
SAMD4A	-1.16761	0.177173	4.39e-11	3.37e-07
FOS	-1.64913	0.30968	1.01e-07	0.000773
CCDC144B	-2.00416	0.380268	1.36e-07	0.001043
ABCA8	1.19731	0.204053	4.42e-09	3.39e-05
ANKRD12	-0.86027	0.175237	9.15e-07	0.007011
TCF4	1.12264	0.185971	1.57e-09	1.21e-05
fibro_2a
RLF	-0.65228	0.08704	6.68e-14	4.18e-10
TMEM59	0.909696	0.173397	1.55e-07	0.000971
ZNF644	-0.47158	0.078281	1.7e-09	1.06e-05
GABPB2	-0.63894	0.077565	1.76e-16	1.1e-12
NUP210L	-1.54776	0.238716	8.95e-11	5.6e-07
HPCAL1	-1.05815	0.18543	1.15e-08	7.21e-05
GREB1	-0.62939	0.066803	4.44e-21	2.78e-17
CYP1B1	1.13825	0.231215	8.53e-07	0.005333
THUMPD2	-0.68385	0.130056	1.46e-07	0.00091
PLEKHH2	0.735262	0.140679	1.73e-07	0.001081
ZRANB3	-0.70248	0.141714	7.16e-07	0.004477
CYBRD1	0.51495	0.098262	1.6e-07	0.001001
AC093865.1	1.24567	0.245267	3.8e-07	0.002375
ACSL3	-0.7	0.130934	8.98e-08	0.000562
SUMF1	-0.56661	0.088868	1.82e-10	1.14e-06
EPM2AIP1	-0.66888	0.104446	1.51e-10	9.46e-07
ABHD6	-1.0966	0.181495	1.52e-09	9.52e-06
ZNF141	-0.73437	0.123732	2.93e-09	1.84e-05
ZNF721	-0.50384	0.087587	8.8e-09	5.5e-05
MSX1	-1.07393	0.182136	3.72e-09	2.33e-05
C1QTNF7	0.893164	0.18486	1.35e-06	0.008473
AFF1	0.512582	0.091316	1.99e-08	0.000124
ARL15	0.848184	0.114253	1.14e-13	7.12e-10
FOXD1	-1.03388	0.197113	1.56e-07	0.000977
AC109492.1	-3.00409	0.52306	9.28e-09	5.81e-05
ADGRV1	-2.00984	0.345156	5.78e-09	3.62e-05
AC012625.1	1.15076	0.213142	6.7e-08	0.000419
PAM	-0.38844	0.061362	2.45e-10	1.53e-06
MAN2A1	0.44641	0.080499	2.93e-08	0.000183
ABLIM3	-0.4549	0.089997	4.31e-07	0.002697
LARP1	-0.59464	0.087068	8.52e-12	5.33e-08
BMP6	-0.36239	0.075222	1.45e-06	0.009084
HIVEP1	0.530057	0.107627	8.44e-07	0.005278
STK38	-0.44709	0.075709	3.52e-09	2.2e-05
BTBD9	-0.33244	0.067299	7.82e-07	0.004893
EYS	-1.52459	0.226527	1.69e-11	1.06e-07
LINC00472	1.52259	0.298359	3.34e-07	0.002089
REV3L	-0.44628	0.081395	4.18e-08	0.000262
SNX8	-1.18832	0.195751	1.27e-09	7.97e-06
INTS4P1	-2.05587	0.3172	9.09e-11	5.69e-07
BAIAP2L1	-1.46016	0.293837	6.72e-07	0.004203
GATS	-0.47849	0.094688	4.34e-07	0.002715
GIGYF1	-0.86427	0.138609	4.51e-10	2.82e-06
FBXO25	-0.86979	0.160379	5.85e-08	0.000366
AZIN1-AS1	-0.97399	0.16434	3.09e-09	1.93e-05
SAMD12	-0.6665	0.117712	1.5e-08	9.35e-05
ZNF483	-0.56525	0.095406	3.13e-09	1.96e-05
TLR4	-1.01105	0.180074	1.97e-08	0.000123
ASS1	-0.54673	0.108633	4.83e-07	0.003023
ZNF487	-1.2321	0.179134	6.07e-12	3.79e-08
PARGP1	-0.73669	0.12902	1.13e-08	7.07e-05
LRRTM3	-0.90441	0.15643	7.4e-09	4.63e-05
FAM213A	-0.71921	0.133613	7.34e-08	0.000459
ATRNL1	0.717922	0.145529	8.09e-07	0.00506
TUB	-0.78674	0.099557	2.74e-15	1.71e-11
JRKL	-1.26517	0.243094	1.95e-07	0.001217
FGD4	-0.65067	0.10785	1.61e-09	1.01e-05
TFCP2	-0.52912	0.085778	6.9e-10	4.31e-06
CALCOCO1	1.07061	0.214088	5.71e-07	0.003571
AC073569.2	0.966386	0.179483	7.27e-08	0.000455
HSP90B1	0.689485	0.132036	1.77e-07	0.001108
TMEM120B	-1.14349	0.155817	2.16e-13	1.35e-09
AC027290.2	-1.91601	0.245296	5.67e-15	3.55e-11
ZNF891	-0.92392	0.158283	5.31e-09	3.32e-05
ZNF10	-1.30707	0.250675	1.85e-07	0.001155
DCLK1	-0.64996	0.116054	2.14e-08	0.000134
COCH	-1.42907	0.251973	1.42e-08	8.85e-05
ERO1A	-0.85055	0.157071	6.13e-08	0.000383
DAAM1	0.636622	0.100539	2.42e-10	1.51e-06
ZNF609	-0.36572	0.075515	1.28e-06	0.008001
AC012409.2	1.16461	0.215302	6.33e-08	0.000396
RAB11FIP3	-0.66766	0.127705	1.71e-07	0.001071
SMG1P3	-1.05165	0.201467	1.79e-07	0.001119
GSG1L	-1.20606	0.238585	4.3e-07	0.002691
FOXC2	-0.92209	0.162126	1.29e-08	8.07e-05
NXN	-0.78453	0.080898	3.08e-22	1.93e-18
GGNBP2	-0.57911	0.083748	4.68e-12	2.93e-08
DCAKD	-0.64255	0.132033	1.14e-06	0.007101
ZNF519	-1.17103	0.237266	7.99e-07	0.005
GALNT1	-0.58018	0.082477	2e-12	1.25e-08
TPGS2	0.869096	0.154895	2.01e-08	0.000126
SLC14A2-AS1	-1.47537	0.257699	1.03e-08	6.46e-05
MIDN	-0.83822	0.174129	1.48e-06	0.009264
GPI	-0.78399	0.136422	9.1e-09	5.69e-05
ZNF146	-0.68907	0.136641	4.58e-07	0.002868
JAG1	0.951491	0.175055	5.47e-08	0.000342
DSTN	0.896903	0.177722	4.5e-07	0.002812
RIN2	0.509999	0.091649	2.63e-08	0.000164
SNTA1	-0.65252	0.113765	9.71e-09	6.07e-05
ZNF334	-0.70463	0.124122	1.37e-08	8.58e-05
ZBTB21	-1.11059	0.231078	1.54e-06	0.009626
CBY1	-1.04484	0.215815	1.29e-06	0.008065
SELENOO	-0.67419	0.131823	3.15e-07	0.001969
SAT1	0.560902	0.098536	1.25e-08	7.84e-05
EDA	-0.70722	0.088264	1.12e-15	7.03e-12
GRIA3	0.723768	0.113557	1.85e-10	1.15e-06
MT-ND1	1.07085	0.207487	2.46e-07	0.001536

### Sheet: Immune cells
Gene name	logFC	se	p value	bonferroni adj p value
BAM1
IL6R	-0.43955	0.090491	1.19e-06	0.00628
EPRS	0.804801	0.16143	6.18e-07	0.003265
TMEM39A	0.545196	0.112061	1.14e-06	0.00604
MARCH1	0.570499	0.074196	1.48e-14	7.83e-11
ASCC3	0.501655	0.083072	1.55e-09	8.2e-06
VNN1	-1.08125	0.208036	2.02e-07	0.001067
GIGYF1	-1.11692	0.191144	5.12e-09	2.7e-05
MDFIC	-0.68517	0.12311	2.61e-08	0.000138
MKRN1	-0.61819	0.123441	5.5e-07	0.002905
FGFR1	-0.5683	0.114999	7.74e-07	0.004088
GCNT1	-0.71152	0.147333	1.37e-06	0.007233
SUFU	-0.4254	0.076867	3.13e-08	0.000165
PPME1	0.695004	0.134726	2.49e-07	0.001314
EMSY	0.453881	0.092758	9.92e-07	0.005239
APOLD1	-0.95838	0.17511	4.42e-08	0.000234
PPM1H	-0.90455	0.166814	5.88e-08	0.00031
SLC7A7	-0.65732	0.12983	4.13e-07	0.00218
SEL1L	0.55469	0.095145	5.54e-09	2.93e-05
DICER1	0.40389	0.077922	2.18e-07	0.001151
CPNE2	-0.75507	0.154218	9.78e-07	0.005162
ADGRG1	0.883587	0.178874	7.82e-07	0.004132
BAIAP2	-0.62182	0.121483	3.08e-07	0.001626
KCNK6	-0.69049	0.122951	1.95e-08	0.000103
FCGRT	-1.04156	0.207108	4.93e-07	0.002603
ARFGAP3	0.644889	0.114225	1.64e-08	8.68e-05
BRWD3	0.486485	0.099722	1.07e-06	0.005648
LINC00894	-0.76235	0.156299	1.07e-06	0.005673
BAM2
AL365209.1	-1.8975	0.372757	3.57e-07	0.001712
ZMYM4	1.06276	0.172346	6.98e-10	3.35e-06
SLC8A1-AS1	2.43485	0.504106	1.37e-06	0.006543
LINC00969	1.16514	0.23373	6.2e-07	0.00297
MGST2	2.01876	0.406159	6.68e-07	0.003203
MARCH1	0.920175	0.147097	3.96e-10	1.9e-06
RPS23	1.84734	0.379604	1.14e-06	0.005444
FER	0.724424	0.115411	3.45e-10	1.66e-06
ARHGAP26-AS1	2.86636	0.464359	6.71e-10	3.22e-06
C6orf62	-0.82625	0.155208	1.02e-07	0.000488
TTC17	0.716245	0.147683	1.24e-06	0.005922
STX5	-1.75921	0.363645	1.31e-06	0.006295
WDR74	-2.11197	0.329074	1.38e-10	6.62e-07
CHKA	-0.57655	0.113216	3.53e-07	0.001694
NR4A1	-1.327	0.275783	1.5e-06	0.007172
CDK8	1.1118	0.203735	4.84e-08	0.000232
GPC6	-2.08544	0.350435	2.67e-09	1.28e-05
ING1	-0.91446	0.191145	1.72e-06	0.00823
DICER1	0.849976	0.176649	1.5e-06	0.007174
NUPR1	-1.67358	0.345892	1.31e-06	0.006272
SMG1P2	-1.28109	0.241424	1.12e-07	0.000536
UBALD2	-1.09231	0.179874	1.26e-09	6.03e-06
WDR45B	-0.76491	0.11595	4.2e-11	2.01e-07
KDM4B	-0.49694	0.09734	3.31e-07	0.001584
PLAUR	-1.02334	0.138061	1.24e-13	5.95e-10
NAPA	-1.17079	0.183838	1.91e-10	9.14e-07
TRPC4AP	0.673082	0.134956	6.12e-07	0.002933
H1F0	-1.37434	0.232932	3.63e-09	1.74e-05
DDX3X	-0.63871	0.115897	3.57e-08	0.000171
SH3BGRL	0.868881	0.169384	2.9e-07	0.001391
BAM3
CYSTM1	-1.96362	0.370843	1.19e-07	0.000568
VNN1	-2.33796	0.49015	1.84e-06	0.008804
TNRC18	-0.85177	0.172908	8.39e-07	0.004006
FSCN1	-1.15546	0.205785	1.97e-08	9.39e-05
PTPRE	1.03997	0.200066	2.01e-07	0.000961
LPAR6	0.713062	0.142869	6.01e-07	0.002869
POLG2	-1.49186	0.257888	7.25e-09	3.46e-05
Monocytes
ITGA4	1.2526	0.227468	3.66e-08	0.000176
MECOM	-1.27988	0.257283	6.54e-07	0.003141
CCDC50	1.46106	0.301236	1.23e-06	0.005925
DDX60L	1.00277	0.193678	2.25e-07	0.00108
PCSK5	-1.08423	0.185393	4.97e-09	2.39e-05
RPS24	0.925761	0.194948	2.05e-06	0.009835
RPS2	1.21698	0.25172	1.33e-06	0.006408
HDAC5	-1.32194	0.254103	1.97e-07	0.000945
XIST	0.857981	0.104503	2.21e-16	1.06e-12
ALG13	0.977861	0.204734	1.79e-06	0.008582
FAM50A	-1.37346	0.285689	1.53e-06	0.007342
Tcell1
AL590385.2	-1.14869	0.238481	1.46e-06	0.00691
Tcell2
H2BC18	-2.5728	0.466272	3.43e-08	0.000162
