## Supplemental Table 13 for "Dissecting the Human Leptomeninges at single-cell resolution"

### Sheet: Primary Antibodies
Antibody	Species	Company	Catalog Number	Dilution
ACTA2 antibody	ms	ThermoFisher	14-9760-82	1 1000
PECAM antibody	rb	Novus	NB100-2284	1 50
Factor XIIIa antibody	rb	Novus	NBP1-83938	1 200
HLA-DR-antibody	ms	Fisher	MSM2-3475-P1	1 100
CD8-antibody	rb	Fisher	MA5-14548	1 100
CD45 antibody	ms	Leica	LCA-L-CE	1 50
DCN antibody	rb	ThermoFisher	PA5-13538	1 100

### Sheet: ACD RNAScope Probes
Probe	Catalog Number	Company
TRPM3	530598	ACD
LAMA2	530668	ACD
SLC7A2	461778	ACD
C3	430708	ACD
CD163	417068	ACD
CD83	553538	ACD
MRC1	583928	ACD

### Sheet: IF Primary Antibodies
Antibodies	Company	Catalog number
anti-PDGFRβ	R&D systems	AF385
anti-collagen IV	Millipore Sigma	AB769
anti-laminin	Millipore Sigma	AB19012
anti-SMA	Millipore Sigma	A2547
anti-calponin 1	Abcam	ab46794
